# Home-field advantage affects the local adaptive interaction between *Andropogon gerardii* ecotypes and rhizobiome

**DOI:** 10.1101/2023.01.04.522809

**Authors:** Anna Kazarina, Soumyadev Sarkar, Shiva Thapa, Leah Heeren, Abigail Kamke, Kaitlyn Ward, Eli Hartung, Qinghong Ran, Matthew Galliart, Ari Jumpponen, Loretta Johnson, Sonny T.M. Lee

## Abstract

Due to climate change, drought frequencies and severities are predicted to increase across the United States. Plant responses and adaptation to stresses depend on plant genetic and environmental factors. Understanding the effect of those factors on plant performance is required to predict the species responses to environmental change. We used reciprocal gardens planted with distinct regional *Andropogon gerardii* ecotypes adapted to dry, mesic, and wet environments to characterize their rhizosphere communities using 16S rRNA metabarcode sequencing. Even though the local microbial pool was the main driver of these rhizosphere communities, the significant plant ecotype effect highlighted active microbial recruitment in the rhizosphere driven by ecotype or plant genetic background. Our data also suggest that ecotypes were more successful in recruiting rhizosphere community members unique to their local homesites, supporting the “home field advantage” hypothesis. These unique homesite microbes may represent microbial specialists that are linked to plant stress responses. Further, our data support ecotypic variation in the recruitment of congeneric but distinct bacterial variants, highlighting the nuanced effects of plant ecotypes on the rhizosphere microbiome recruitment. Our results should facilitate expanded studies on understanding the complexity of plant host interactions with local soil microbes and identification of functional potential of recruited microbes. Our study has the potential to aid in predicting ecosystem responses to climate change and the impact of management on restoration practices.

**Importance:** In this study, we used reciprocal gardens located across a sharp precipitation gradient to characterize rhizosphere communities of distinct dry, mesic, and wet regional *Andropogon gerardii* ecotypes. We used16S rRNA amplicon sequencing and focused oligotyping analysis and showed that even though the location was the main driver of the microbial communities, ecotypes could potentially recruit distinct bacterial populations. We showed that different *A. gerardii* ecotypes were more successful in overall community recruitment and recruitment of microbes unique to the “home” environment, when growing at their “home site”. We found evidence for “home field advantage” interactions between the host and associated rhizobiomes, and the capability of ecotypes to recruit specialized microbes that were potentially linked to plant stress responses. Our study provides insights into the understanding of factors effecting the plant adaptation, improving management strategies, and predicting of the future landscape under the changing climate.
