## Supplementary Table S1 for "Home-field advantage affects the local adaptive interaction between *Andropogon gerardii* ecotypes and rhizobiome"

### Sheet: Sheet1
Seed collected from different locations
Ecotype	Location	Prairie name (Population abbrev)	Lat N Long W	Soil texture	Elevation (m)
Dry	Central KS (CKS)	Cedar Bluff Reservoir (CDB)	38°76’N, 99°83’W	McCook Silt Loam	603
Dry	Central KS (CKS)	Saline Experimental Range (SAL)	39°02’N, 99°14’W	McCook Silt Loam	603
Dry	Central KS (CKS)	Relic Prairie (REL)	38°85’N, 99°37’W	McCook Silt Loam	603
Dry	Central KS (CKS)	Webster Reservoir (WEB)	39°41’N, 99°50’W	McCook Silt Loam	603
Mesic	Eastern KS (EKS)	Konza Prairie (KON)	39°08’N, 96°56’W	Bellevue Silt Loam	315
Mesic	Eastern KS (EKS)	Tallgrass National Park (TAL)	38°25’N, 96°60’W	Bellevue Silt Loam	315
Mesic	Eastern KS (EKS)	Carnahan Cove (CAR)	39°34’N, 96°62’W	Bellevue Silt Loam	315
Mesic	Eastern KS (EKS)	Top of the World Park (TOW)	39°22’N, 96°62’W	Bellevue Silt Loam	315
Wet	Southern IL (SIL)	Twelve-mile Prairie (12MI)	38°78’N, 88°83’W	Stoy Silt Loam	127
Wet	Southern IL (SIL)	DeSoto Prairie (DES)	37°85’N, 89°14’W	Stoy Silt Loam	127
Wet	Southern IL (SIL)	Walter's Prairie (WAL)	38°92’N, 88°19’W	Stoy Silt Loam	127
Wet	Southern IL (SIL)	Fults Prairies (FUL)	38°17’N, 90°19’W	Stoy Silt Loam	127
