## Supplementary Table S2 for "Home-field advantage affects the local adaptive interaction between *Andropogon gerardii* ecotypes and rhizobiome"

### Sheet: Sheet1
Soil core samples collected from different locations
Sample_name	Common Garden Location	Ecotype	Population	Location name	Garden Lat N Long W
16S-H-D-CDB-R1	Hays, KS (H)	Dry	CDB	Kansas State University Agriculture Experimental Station	38°85’N, 99°34’W
16S-H-D-CDB-R10	Hays, KS (H)	Dry	CDB	Kansas State University Agriculture Experimental Station	38°85’N, 99°34’W
16S-H-D-CDB-R2	Hays, KS (H)	Dry	CDB	Kansas State University Agriculture Experimental Station	38°85’N, 99°34’W
16S-H-D-CDB-R3	Hays, KS (H)	Dry	CDB	Kansas State University Agriculture Experimental Station	38°85’N, 99°34’W
16S-H-D-CDB-R4	Hays, KS (H)	Dry	CDB	Kansas State University Agriculture Experimental Station	38°85’N, 99°34’W
16S-H-D-CDB-R5	Hays, KS (H)	Dry	CDB	Kansas State University Agriculture Experimental Station	38°85’N, 99°34’W
16S-H-D-CDB-R6	Hays, KS (H)	Dry	CDB	Kansas State University Agriculture Experimental Station	38°85’N, 99°34’W
16S-H-D-CDB-R7	Hays, KS (H)	Dry	CDB	Kansas State University Agriculture Experimental Station	38°85’N, 99°34’W
16S-H-D-CDB-R8	Hays, KS (H)	Dry	CDB	Kansas State University Agriculture Experimental Station	38°85’N, 99°34’W
16S-H-D-CDB-R9	Hays, KS (H)	Dry	CDB	Kansas State University Agriculture Experimental Station	38°85’N, 99°34’W
16S-H-D-REL-R1	Hays, KS (H)	Dry	REL	Kansas State University Agriculture Experimental Station	38°85’N, 99°34’W
16S-H-D-REL-R10	Hays, KS (H)	Dry	REL	Kansas State University Agriculture Experimental Station	38°85’N, 99°34’W
16S-H-D-REL-R2	Hays, KS (H)	Dry	REL	Kansas State University Agriculture Experimental Station	38°85’N, 99°34’W
16S-H-D-REL-R3	Hays, KS (H)	Dry	REL	Kansas State University Agriculture Experimental Station	38°85’N, 99°34’W
16S-H-D-REL-R4	Hays, KS (H)	Dry	REL	Kansas State University Agriculture Experimental Station	38°85’N, 99°34’W
16S-H-D-REL-R5	Hays, KS (H)	Dry	REL	Kansas State University Agriculture Experimental Station	38°85’N, 99°34’W
16S-H-D-REL-R6	Hays, KS (H)	Dry	REL	Kansas State University Agriculture Experimental Station	38°85’N, 99°34’W
16S-H-D-REL-R8	Hays, KS (H)	Dry	REL	Kansas State University Agriculture Experimental Station	38°85’N, 99°34’W
16S-H-D-REL-R9	Hays, KS (H)	Dry	REL	Kansas State University Agriculture Experimental Station	38°85’N, 99°34’W
16S-H-D-SAL-R1	Hays, KS (H)	Dry	SAL	Kansas State University Agriculture Experimental Station	38°85’N, 99°34’W
16S-H-D-SAL-R10	Hays, KS (H)	Dry	SAL	Kansas State University Agriculture Experimental Station	38°85’N, 99°34’W
16S-H-D-SAL-R2	Hays, KS (H)	Dry	SAL	Kansas State University Agriculture Experimental Station	38°85’N, 99°34’W
16S-H-D-SAL-R4	Hays, KS (H)	Dry	SAL	Kansas State University Agriculture Experimental Station	38°85’N, 99°34’W
16S-H-D-SAL-R5	Hays, KS (H)	Dry	SAL	Kansas State University Agriculture Experimental Station	38°85’N, 99°34’W
16S-H-D-SAL-R6	Hays, KS (H)	Dry	SAL	Kansas State University Agriculture Experimental Station	38°85’N, 99°34’W
16S-H-D-SAL-R8	Hays, KS (H)	Dry	SAL	Kansas State University Agriculture Experimental Station	38°85’N, 99°34’W
16S-H-D-SAL-R9	Hays, KS (H)	Dry	SAL	Kansas State University Agriculture Experimental Station	38°85’N, 99°34’W
16S-H-D-WEB-R1	Hays, KS (H)	Dry	WEB	Kansas State University Agriculture Experimental Station	38°85’N, 99°34’W
16S-H-D-WEB-R10	Hays, KS (H)	Dry	WEB	Kansas State University Agriculture Experimental Station	38°85’N, 99°34’W
16S-H-D-WEB-R2	Hays, KS (H)	Dry	WEB	Kansas State University Agriculture Experimental Station	38°85’N, 99°34’W
16S-H-D-WEB-R3	Hays, KS (H)	Dry	WEB	Kansas State University Agriculture Experimental Station	38°85’N, 99°34’W
16S-H-D-WEB-R4	Hays, KS (H)	Dry	WEB	Kansas State University Agriculture Experimental Station	38°85’N, 99°34’W
16S-H-D-WEB-R5	Hays, KS (H)	Dry	WEB	Kansas State University Agriculture Experimental Station	38°85’N, 99°34’W
16S-H-D-WEB-R6	Hays, KS (H)	Dry	WEB	Kansas State University Agriculture Experimental Station	38°85’N, 99°34’W
16S-H-D-WEB-R7	Hays, KS (H)	Dry	WEB	Kansas State University Agriculture Experimental Station	38°85’N, 99°34’W
16S-H-D-WEB-R8	Hays, KS (H)	Dry	WEB	Kansas State University Agriculture Experimental Station	38°85’N, 99°34’W
16S-H-D-WEB-R9	Hays, KS (H)	Dry	WEB	Kansas State University Agriculture Experimental Station	38°85’N, 99°34’W
16S-H-M-CAR-R10	Hays, KS (H)	Mesic	CAR	Kansas State University Agriculture Experimental Station	38°85’N, 99°34’W
16S-H-M-CAR-R2	Hays, KS (H)	Mesic	CAR	Kansas State University Agriculture Experimental Station	38°85’N, 99°34’W
16S-H-M-CAR-R4	Hays, KS (H)	Mesic	CAR	Kansas State University Agriculture Experimental Station	38°85’N, 99°34’W
16S-H-M-CAR-R5	Hays, KS (H)	Mesic	CAR	Kansas State University Agriculture Experimental Station	38°85’N, 99°34’W
16S-H-M-CAR-R6	Hays, KS (H)	Mesic	CAR	Kansas State University Agriculture Experimental Station	38°85’N, 99°34’W
16S-H-M-CAR-R7	Hays, KS (H)	Mesic	CAR	Kansas State University Agriculture Experimental Station	38°85’N, 99°34’W
16S-H-M-CAR-R8	Hays, KS (H)	Mesic	CAR	Kansas State University Agriculture Experimental Station	38°85’N, 99°34’W
16S-H-M-CAR-R9	Hays, KS (H)	Mesic	CAR	Kansas State University Agriculture Experimental Station	38°85’N, 99°34’W
16S-H-M-KON-R1	Hays, KS (H)	Mesic	KON	Kansas State University Agriculture Experimental Station	38°85’N, 99°34’W
16S-H-M-KON-R10	Hays, KS (H)	Mesic	KON	Kansas State University Agriculture Experimental Station	38°85’N, 99°34’W
16S-H-M-KON-R2	Hays, KS (H)	Mesic	KON	Kansas State University Agriculture Experimental Station	38°85’N, 99°34’W
16S-H-M-KON-R3	Hays, KS (H)	Mesic	KON	Kansas State University Agriculture Experimental Station	38°85’N, 99°34’W
16S-H-M-KON-R4	Hays, KS (H)	Mesic	KON	Kansas State University Agriculture Experimental Station	38°85’N, 99°34’W
16S-H-M-KON-R5	Hays, KS (H)	Mesic	KON	Kansas State University Agriculture Experimental Station	38°85’N, 99°34’W
16S-H-M-KON-R6	Hays, KS (H)	Mesic	KON	Kansas State University Agriculture Experimental Station	38°85’N, 99°34’W
16S-H-M-KON-R7	Hays, KS (H)	Mesic	KON	Kansas State University Agriculture Experimental Station	38°85’N, 99°34’W
16S-H-M-KON-R8	Hays, KS (H)	Mesic	KON	Kansas State University Agriculture Experimental Station	38°85’N, 99°34’W
16S-H-M-KON-R9	Hays, KS (H)	Mesic	KON	Kansas State University Agriculture Experimental Station	38°85’N, 99°34’W
16S-H-M-TAL-R1	Hays, KS (H)	Mesic	TAL	Kansas State University Agriculture Experimental Station	38°85’N, 99°34’W
16S-H-M-TAL-R10	Hays, KS (H)	Mesic	TAL	Kansas State University Agriculture Experimental Station	38°85’N, 99°34’W
16S-H-M-TAL-R2	Hays, KS (H)	Mesic	TAL	Kansas State University Agriculture Experimental Station	38°85’N, 99°34’W
16S-H-M-TAL-R3	Hays, KS (H)	Mesic	TAL	Kansas State University Agriculture Experimental Station	38°85’N, 99°34’W
16S-H-M-TAL-R4	Hays, KS (H)	Mesic	TAL	Kansas State University Agriculture Experimental Station	38°85’N, 99°34’W
16S-H-M-TAL-R5	Hays, KS (H)	Mesic	TAL	Kansas State University Agriculture Experimental Station	38°85’N, 99°34’W
16S-H-M-TAL-R6	Hays, KS (H)	Mesic	TAL	Kansas State University Agriculture Experimental Station	38°85’N, 99°34’W
16S-H-M-TAL-R8	Hays, KS (H)	Mesic	TAL	Kansas State University Agriculture Experimental Station	38°85’N, 99°34’W
16S-H-M-TAL-R9	Hays, KS (H)	Mesic	TAL	Kansas State University Agriculture Experimental Station	38°85’N, 99°34’W
16S-H-M-TOW-R1	Hays, KS (H)	Mesic	TOW	Kansas State University Agriculture Experimental Station	38°85’N, 99°34’W
16S-H-M-TOW-R10	Hays, KS (H)	Mesic	TOW	Kansas State University Agriculture Experimental Station	38°85’N, 99°34’W
16S-H-M-TOW-R2	Hays, KS (H)	Mesic	TOW	Kansas State University Agriculture Experimental Station	38°85’N, 99°34’W
16S-H-M-TOW-R3	Hays, KS (H)	Mesic	TOW	Kansas State University Agriculture Experimental Station	38°85’N, 99°34’W
16S-H-M-TOW-R5	Hays, KS (H)	Mesic	TOW	Kansas State University Agriculture Experimental Station	38°85’N, 99°34’W
16S-H-M-TOW-R6	Hays, KS (H)	Mesic	TOW	Kansas State University Agriculture Experimental Station	38°85’N, 99°34’W
16S-H-M-TOW-R7	Hays, KS (H)	Mesic	TOW	Kansas State University Agriculture Experimental Station	38°85’N, 99°34’W
16S-H-M-TOW-R8	Hays, KS (H)	Mesic	TOW	Kansas State University Agriculture Experimental Station	38°85’N, 99°34’W
16S-H-M-TOW-R9	Hays, KS (H)	Mesic	TOW	Kansas State University Agriculture Experimental Station	38°85’N, 99°34’W
16S-H-W-12MI-R1	Hays, KS (H)	Mesic	12MI	Kansas State University Agriculture Experimental Station	38°85’N, 99°34’W
16S-H-W-12MI-R10	Hays, KS (H)	Mesic	12MI	Kansas State University Agriculture Experimental Station	38°85’N, 99°34’W
16S-H-W-12MI-R2	Hays, KS (H)	Wet	12MI	Kansas State University Agriculture Experimental Station	38°85’N, 99°34’W
16S-H-W-12MI-R4	Hays, KS (H)	Wet	12MI	Kansas State University Agriculture Experimental Station	38°85’N, 99°34’W
16S-H-W-12MI-R5	Hays, KS (H)	Wet	12MI	Kansas State University Agriculture Experimental Station	38°85’N, 99°34’W
16S-H-W-12MI-R6	Hays, KS (H)	Wet	12MI	Kansas State University Agriculture Experimental Station	38°85’N, 99°34’W
16S-H-W-12MI-R8	Hays, KS (H)	Wet	12MI	Kansas State University Agriculture Experimental Station	38°85’N, 99°34’W
16S-H-W-12MI-R9	Hays, KS (H)	Wet	12MI	Kansas State University Agriculture Experimental Station	38°85’N, 99°34’W
16S-H-W-DES-R1	Hays, KS (H)	Wet	DES	Kansas State University Agriculture Experimental Station	38°85’N, 99°34’W
16S-H-W-DES-R10	Hays, KS (H)	Wet	DES	Kansas State University Agriculture Experimental Station	38°85’N, 99°34’W
16S-H-W-DES-R2	Hays, KS (H)	Wet	DES	Kansas State University Agriculture Experimental Station	38°85’N, 99°34’W
16S-H-W-DES-R4	Hays, KS (H)	Wet	DES	Kansas State University Agriculture Experimental Station	38°85’N, 99°34’W
16S-H-W-DES-R5	Hays, KS (H)	Wet	DES	Kansas State University Agriculture Experimental Station	38°85’N, 99°34’W
16S-H-W-DES-R6	Hays, KS (H)	Wet	DES	Kansas State University Agriculture Experimental Station	38°85’N, 99°34’W
16S-H-W-DES-R7	Hays, KS (H)	Wet	DES	Kansas State University Agriculture Experimental Station	38°85’N, 99°34’W
16S-H-W-DES-R8	Hays, KS (H)	Wet	DES	Kansas State University Agriculture Experimental Station	38°85’N, 99°34’W
16S-H-W-DES-R9	Hays, KS (H)	Wet	DES	Kansas State University Agriculture Experimental Station	38°85’N, 99°34’W
16S-H-W-FUL-R1	Hays, KS (H)	Wet	FUL	Kansas State University Agriculture Experimental Station	38°85’N, 99°34’W
16S-H-W-FUL-R10	Hays, KS (H)	Wet	FUL	Kansas State University Agriculture Experimental Station	38°85’N, 99°34’W
16S-H-W-FUL-R2	Hays, KS (H)	Wet	FUL	Kansas State University Agriculture Experimental Station	38°85’N, 99°34’W
16S-H-W-FUL-R3	Hays, KS (H)	Wet	FUL	Kansas State University Agriculture Experimental Station	38°85’N, 99°34’W
16S-H-W-FUL-R4	Hays, KS (H)	Wet	FUL	Kansas State University Agriculture Experimental Station	38°85’N, 99°34’W
16S-H-W-FUL-R5	Hays, KS (H)	Wet	FUL	Kansas State University Agriculture Experimental Station	38°85’N, 99°34’W
16S-H-W-FUL-R6	Hays, KS (H)	Wet	FUL	Kansas State University Agriculture Experimental Station	38°85’N, 99°34’W
16S-H-W-FUL-R7	Hays, KS (H)	Wet	FUL	Kansas State University Agriculture Experimental Station	38°85’N, 99°34’W
16S-H-W-FUL-R8	Hays, KS (H)	Wet	FUL	Kansas State University Agriculture Experimental Station	38°85’N, 99°34’W
16S-H-W-FUL-R9	Hays, KS (H)	Wet	FUL	Kansas State University Agriculture Experimental Station	38°85’N, 99°34’W
16S-H-W-WAL-R1	Hays, KS (H)	Wet	WAL	Kansas State University Agriculture Experimental Station	38°85’N, 99°34’W
16S-H-W-WAL-R10	Hays, KS (H)	Wet	WAL	Kansas State University Agriculture Experimental Station	38°85’N, 99°34’W
16S-H-W-WAL-R2	Hays, KS (H)	Wet	WAL	Kansas State University Agriculture Experimental Station	38°85’N, 99°34’W
16S-H-W-WAL-R3	Hays, KS (H)	Wet	WAL	Kansas State University Agriculture Experimental Station	38°85’N, 99°34’W
16S-H-W-WAL-R4	Hays, KS (H)	Wet	WAL	Kansas State University Agriculture Experimental Station	38°85’N, 99°34’W
16S-H-W-WAL-R5	Hays, KS (H)	Wet	WAL	Kansas State University Agriculture Experimental Station	38°85’N, 99°34’W
16S-H-W-WAL-R6	Hays, KS (H)	Wet	WAL	Kansas State University Agriculture Experimental Station	38°85’N, 99°34’W
16S-H-W-WAL-R7	Hays, KS (H)	Wet	WAL	Kansas State University Agriculture Experimental Station	38°85’N, 99°34’W
16S-H-W-WAL-R8	Hays, KS (H)	Wet	WAL	Kansas State University Agriculture Experimental Station	38°85’N, 99°34’W
16S-H-W-WAL-R9	Hays, KS (H)	Wet	WAL	Kansas State University Agriculture Experimental Station	38°85’N, 99°34’W
16S-IL-D-CDB-R1	Carbondale, IL (C)	Dry	CDB	Southern Illinois University Agriculture Research Station	37°73’N, 89°17’W
16S-IL-D-CDB-R2	Carbondale, IL (C)	Dry	CDB	Southern Illinois University Agriculture Research Station	37°73’N, 89°17’W
16S-IL-D-CDB-R3	Carbondale, IL (C)	Dry	CDB	Southern Illinois University Agriculture Research Station	37°73’N, 89°17’W
16S-IL-D-CDB-R6	Carbondale, IL (C)	Dry	CDB	Southern Illinois University Agriculture Research Station	37°73’N, 89°17’W
16S-IL-D-CDB-R7	Carbondale, IL (C)	Dry	CDB	Southern Illinois University Agriculture Research Station	37°73’N, 89°17’W
16S-IL-D-REL-R1	Carbondale, IL (C)	Dry	REL	Southern Illinois University Agriculture Research Station	37°73’N, 89°17’W
16S-IL-D-REL-R10	Carbondale, IL (C)	Dry	REL	Southern Illinois University Agriculture Research Station	37°73’N, 89°17’W
16S-IL-D-REL-R4	Carbondale, IL (C)	Dry	REL	Southern Illinois University Agriculture Research Station	37°73’N, 89°17’W
16S-IL-D-REL-R5	Carbondale, IL (C)	Dry	REL	Southern Illinois University Agriculture Research Station	37°73’N, 89°17’W
16S-IL-D-REL-R7	Carbondale, IL (C)	Dry	REL	Southern Illinois University Agriculture Research Station	37°73’N, 89°17’W
16S-IL-D-REL-R8	Carbondale, IL (C)	Dry	REL	Southern Illinois University Agriculture Research Station	37°73’N, 89°17’W
16S-IL-D-SAL-R2	Carbondale, IL (C)	Dry	SAL	Southern Illinois University Agriculture Research Station	37°73’N, 89°17’W
16S-IL-D-SAL-R4	Carbondale, IL (C)	Dry	SAL	Southern Illinois University Agriculture Research Station	37°73’N, 89°17’W
16S-IL-D-SAL-R5	Carbondale, IL (C)	Dry	SAL	Southern Illinois University Agriculture Research Station	37°73’N, 89°17’W
16S-IL-D-SAL-R6	Carbondale, IL (C)	Dry	SAL	Southern Illinois University Agriculture Research Station	37°73’N, 89°17’W
16S-IL-D-WEB-R1	Carbondale, IL (C)	Dry	WEB	Southern Illinois University Agriculture Research Station	37°73’N, 89°17’W
16S-IL-D-WEB-R2	Carbondale, IL (C)	Dry	WEB	Southern Illinois University Agriculture Research Station	37°73’N, 89°17’W
16S-IL-D-WEB-R3	Carbondale, IL (C)	Dry	WEB	Southern Illinois University Agriculture Research Station	37°73’N, 89°17’W
16S-IL-D-WEB-R7	Carbondale, IL (C)	Dry	WEB	Southern Illinois University Agriculture Research Station	37°73’N, 89°17’W
16S-IL-D-WEB-R8	Carbondale, IL (C)	Dry	WEB	Southern Illinois University Agriculture Research Station	37°73’N, 89°17’W
16S-IL-D-WEB-R9	Carbondale, IL (C)	Dry	WEB	Southern Illinois University Agriculture Research Station	37°73’N, 89°17’W
16S-IL-M-CAR-R1	Carbondale, IL (C)	Mesic	CAR	Southern Illinois University Agriculture Research Station	37°73’N, 89°17’W
16S-IL-M-CAR-R2	Carbondale, IL (C)	Mesic	CAR	Southern Illinois University Agriculture Research Station	37°73’N, 89°17’W
16S-IL-M-CAR-R3	Carbondale, IL (C)	Mesic	CAR	Southern Illinois University Agriculture Research Station	37°73’N, 89°17’W
16S-IL-M-CAR-R4	Carbondale, IL (C)	Mesic	CAR	Southern Illinois University Agriculture Research Station	37°73’N, 89°17’W
16S-IL-M-CAR-R5	Carbondale, IL (C)	Mesic	CAR	Southern Illinois University Agriculture Research Station	37°73’N, 89°17’W
16S-IL-M-CAR-R9	Carbondale, IL (C)	Mesic	CAR	Southern Illinois University Agriculture Research Station	37°73’N, 89°17’W
16S-IL-M-KON-R1	Carbondale, IL (C)	Mesic	KON	Southern Illinois University Agriculture Research Station	37°73’N, 89°17’W
16S-IL-M-KON-R2	Carbondale, IL (C)	Mesic	KON	Southern Illinois University Agriculture Research Station	37°73’N, 89°17’W
16S-IL-M-KON-R3	Carbondale, IL (C)	Mesic	KON	Southern Illinois University Agriculture Research Station	37°73’N, 89°17’W
16S-IL-M-KON-R5	Carbondale, IL (C)	Mesic	KON	Southern Illinois University Agriculture Research Station	37°73’N, 89°17’W
16S-IL-M-KON-R7	Carbondale, IL (C)	Mesic	KON	Southern Illinois University Agriculture Research Station	37°73’N, 89°17’W
16S-IL-M-KON-R8	Carbondale, IL (C)	Mesic	KON	Southern Illinois University Agriculture Research Station	37°73’N, 89°17’W
16S-IL-M-TAL-R3	Carbondale, IL (C)	Mesic	TAL	Southern Illinois University Agriculture Research Station	37°73’N, 89°17’W
16S-IL-M-TAL-R4	Carbondale, IL (C)	Mesic	TAL	Southern Illinois University Agriculture Research Station	37°73’N, 89°17’W
16S-IL-M-TAL-R5	Carbondale, IL (C)	Mesic	TAL	Southern Illinois University Agriculture Research Station	37°73’N, 89°17’W
16S-IL-M-TAL-R6	Carbondale, IL (C)	Mesic	TAL	Southern Illinois University Agriculture Research Station	37°73’N, 89°17’W
16S-IL-M-TAL-R7	Carbondale, IL (C)	Mesic	TAL	Southern Illinois University Agriculture Research Station	37°73’N, 89°17’W
16S-IL-M-TAL-R8	Carbondale, IL (C)	Mesic	TAL	Southern Illinois University Agriculture Research Station	37°73’N, 89°17’W
16S-IL-M-TOW-R1	Carbondale, IL (C)	Mesic	TOW	Southern Illinois University Agriculture Research Station	37°73’N, 89°17’W
16S-IL-M-TOW-R3	Carbondale, IL (C)	Mesic	TOW	Southern Illinois University Agriculture Research Station	37°73’N, 89°17’W
16S-IL-M-TOW-R5	Carbondale, IL (C)	Mesic	TOW	Southern Illinois University Agriculture Research Station	37°73’N, 89°17’W
16S-IL-M-TOW-R9	Carbondale, IL (C)	Mesic	TOW	Southern Illinois University Agriculture Research Station	37°73’N, 89°17’W
16S-IL-W-12MI-R1	Carbondale, IL (C)	Wet	12MI	Southern Illinois University Agriculture Research Station	37°73’N, 89°17’W
16S-IL-W-12MI-R10	Carbondale, IL (C)	Wet	12MI	Southern Illinois University Agriculture Research Station	37°73’N, 89°17’W
16S-IL-W-12MI-R2	Carbondale, IL (C)	Wet	12MI	Southern Illinois University Agriculture Research Station	37°73’N, 89°17’W
16S-IL-W-12MI-R3	Carbondale, IL (C)	Wet	12MI	Southern Illinois University Agriculture Research Station	37°73’N, 89°17’W
16S-IL-W-12MI-R4	Carbondale, IL (C)	Wet	12MI	Southern Illinois University Agriculture Research Station	37°73’N, 89°17’W
16S-IL-W-12MI-R5	Carbondale, IL (C)	Wet	12MI	Southern Illinois University Agriculture Research Station	37°73’N, 89°17’W
16S-IL-W-12MI-R6	Carbondale, IL (C)	Wet	12MI	Southern Illinois University Agriculture Research Station	37°73’N, 89°17’W
16S-IL-W-12MI-R7	Carbondale, IL (C)	Wet	12MI	Southern Illinois University Agriculture Research Station	37°73’N, 89°17’W
16S-IL-W-12MI-R8	Carbondale, IL (C)	Wet	12MI	Southern Illinois University Agriculture Research Station	37°73’N, 89°17’W
16S-IL-W-12MI-R9	Carbondale, IL (C)	Wet	12MI	Southern Illinois University Agriculture Research Station	37°73’N, 89°17’W
16S-IL-W-DES-R1	Carbondale, IL (C)	Wet	DES	Southern Illinois University Agriculture Research Station	37°73’N, 89°17’W
16S-IL-W-DES-R10	Carbondale, IL (C)	Wet	DES	Southern Illinois University Agriculture Research Station	37°73’N, 89°17’W
16S-IL-W-DES-R2	Carbondale, IL (C)	Wet	DES	Southern Illinois University Agriculture Research Station	37°73’N, 89°17’W
16S-IL-W-DES-R3	Carbondale, IL (C)	Wet	DES	Southern Illinois University Agriculture Research Station	37°73’N, 89°17’W
16S-IL-W-DES-R4	Carbondale, IL (C)	Wet	DES	Southern Illinois University Agriculture Research Station	37°73’N, 89°17’W
16S-IL-W-DES-R5	Carbondale, IL (C)	Wet	DES	Southern Illinois University Agriculture Research Station	37°73’N, 89°17’W
16S-IL-W-DES-R6	Carbondale, IL (C)	Wet	DES	Southern Illinois University Agriculture Research Station	37°73’N, 89°17’W
16S-IL-W-DES-R7	Carbondale, IL (C)	Wet	DES	Southern Illinois University Agriculture Research Station	37°73’N, 89°17’W
16S-IL-W-DES-R8	Carbondale, IL (C)	Wet	DES	Southern Illinois University Agriculture Research Station	37°73’N, 89°17’W
16S-IL-W-DES-R9	Carbondale, IL (C)	Wet	DES	Southern Illinois University Agriculture Research Station	37°73’N, 89°17’W
16S-IL-W-FUL-R1	Carbondale, IL (C)	Wet	FUL	Southern Illinois University Agriculture Research Station	37°73’N, 89°17’W
16S-IL-W-FUL-R10	Carbondale, IL (C)	Wet	FUL	Southern Illinois University Agriculture Research Station	37°73’N, 89°17’W
16S-IL-W-FUL-R2	Carbondale, IL (C)	Wet	FUL	Southern Illinois University Agriculture Research Station	37°73’N, 89°17’W
16S-IL-W-FUL-R3	Carbondale, IL (C)	Wet	FUL	Southern Illinois University Agriculture Research Station	37°73’N, 89°17’W
16S-IL-W-FUL-R4	Carbondale, IL (C)	Wet	FUL	Southern Illinois University Agriculture Research Station	37°73’N, 89°17’W
16S-IL-W-FUL-R5	Carbondale, IL (C)	Wet	FUL	Southern Illinois University Agriculture Research Station	37°73’N, 89°17’W
16S-IL-W-FUL-R6	Carbondale, IL (C)	Wet	FUL	Southern Illinois University Agriculture Research Station	37°73’N, 89°17’W
16S-IL-W-FUL-R7	Carbondale, IL (C)	Wet	FUL	Southern Illinois University Agriculture Research Station	37°73’N, 89°17’W
16S-IL-W-FUL-R8	Carbondale, IL (C)	Wet	FUL	Southern Illinois University Agriculture Research Station	37°73’N, 89°17’W
16S-IL-W-FUL-R9	Carbondale, IL (C)	Wet	FUL	Southern Illinois University Agriculture Research Station	37°73’N, 89°17’W
16S-IL-W-WAL-R1	Carbondale, IL (C)	Wet	WAL	Southern Illinois University Agriculture Research Station	37°73’N, 89°17’W
16S-IL-W-WAL-R10	Carbondale, IL (C)	Wet	WAL	Southern Illinois University Agriculture Research Station	37°73’N, 89°17’W
16S-IL-W-WAL-R2	Carbondale, IL (C)	Wet	WAL	Southern Illinois University Agriculture Research Station	37°73’N, 89°17’W
16S-IL-W-WAL-R3	Carbondale, IL (C)	Wet	WAL	Southern Illinois University Agriculture Research Station	37°73’N, 89°17’W
16S-IL-W-WAL-R4	Carbondale, IL (C)	Wet	WAL	Southern Illinois University Agriculture Research Station	37°73’N, 89°17’W
16S-IL-W-WAL-R5	Carbondale, IL (C)	Wet	WAL	Southern Illinois University Agriculture Research Station	37°73’N, 89°17’W
16S-IL-W-WAL-R6	Carbondale, IL (C)	Wet	WAL	Southern Illinois University Agriculture Research Station	37°73’N, 89°17’W
16S-IL-W-WAL-R7	Carbondale, IL (C)	Wet	WAL	Southern Illinois University Agriculture Research Station	37°73’N, 89°17’W
16S-IL-W-WAL-R8	Carbondale, IL (C)	Wet	WAL	Southern Illinois University Agriculture Research Station	37°73’N, 89°17’W
16S-IL-W-WAL-R9	Carbondale, IL (C)	Wet	WAL	Southern Illinois University Agriculture Research Station	37°73’N, 89°17’W
16S-MHK-D-CDB-R1	Manhattan, KS (MHK)	Dry	CDB	USDA Plant Materials Facility	39°19’N, 96°58’W
16S-MHK-D-CDB-R10	Manhattan, KS (MHK)	Dry	CDB	USDA Plant Materials Facility	39°19’N, 96°58’W
16S-MHK-D-CDB-R2	Manhattan, KS (MHK)	Dry	CDB	USDA Plant Materials Facility	39°19’N, 96°58’W
16S-MHK-D-CDB-R3	Manhattan, KS (MHK)	Dry	CDB	USDA Plant Materials Facility	39°19’N, 96°58’W
16S-MHK-D-CDB-R4	Manhattan, KS (MHK)	Dry	CDB	USDA Plant Materials Facility	39°19’N, 96°58’W
16S-MHK-D-CDB-R5	Manhattan, KS (MHK)	Dry	CDB	USDA Plant Materials Facility	39°19’N, 96°58’W
16S-MHK-D-CDB-R6	Manhattan, KS (MHK)	Dry	CDB	USDA Plant Materials Facility	39°19’N, 96°58’W
16S-MHK-D-CDB-R7	Manhattan, KS (MHK)	Dry	CDB	USDA Plant Materials Facility	39°19’N, 96°58’W
16S-MHK-D-CDB-R8	Manhattan, KS (MHK)	Dry	CDB	USDA Plant Materials Facility	39°19’N, 96°58’W
16S-MHK-D-CDB-R9	Manhattan, KS (MHK)	Dry	CDB	USDA Plant Materials Facility	39°19’N, 96°58’W
16S-MHK-D-REL-R10	Manhattan, KS (MHK)	Dry	REL	USDA Plant Materials Facility	39°19’N, 96°58’W
16S-MHK-D-REL-R2	Manhattan, KS (MHK)	Dry	REL	USDA Plant Materials Facility	39°19’N, 96°58’W
16S-MHK-D-REL-R3	Manhattan, KS (MHK)	Dry	REL	USDA Plant Materials Facility	39°19’N, 96°58’W
16S-MHK-D-REL-R4	Manhattan, KS (MHK)	Dry	REL	USDA Plant Materials Facility	39°19’N, 96°58’W
16S-MHK-D-REL-R7	Manhattan, KS (MHK)	Dry	REL	USDA Plant Materials Facility	39°19’N, 96°58’W
16S-MHK-D-REL-R8	Manhattan, KS (MHK)	Dry	REL	USDA Plant Materials Facility	39°19’N, 96°58’W
16S-MHK-D-REL-R9	Manhattan, KS (MHK)	Dry	REL	USDA Plant Materials Facility	39°19’N, 96°58’W
16S-MHK-D-SAL-R1	Manhattan, KS (MHK)	Dry	SAL	USDA Plant Materials Facility	39°19’N, 96°58’W
16S-MHK-D-SAL-R10	Manhattan, KS (MHK)	Dry	SAL	USDA Plant Materials Facility	39°19’N, 96°58’W
16S-MHK-D-SAL-R2	Manhattan, KS (MHK)	Dry	SAL	USDA Plant Materials Facility	39°19’N, 96°58’W
16S-MHK-D-SAL-R3	Manhattan, KS (MHK)	Dry	SAL	USDA Plant Materials Facility	39°19’N, 96°58’W
16S-MHK-D-SAL-R4	Manhattan, KS (MHK)	Dry	SAL	USDA Plant Materials Facility	39°19’N, 96°58’W
16S-MHK-D-SAL-R5	Manhattan, KS (MHK)	Dry	SAL	USDA Plant Materials Facility	39°19’N, 96°58’W
16S-MHK-D-SAL-R7	Manhattan, KS (MHK)	Dry	SAL	USDA Plant Materials Facility	39°19’N, 96°58’W
16S-MHK-D-SAL-R8	Manhattan, KS (MHK)	Dry	SAL	USDA Plant Materials Facility	39°19’N, 96°58’W
16S-MHK-D-SAL-R9	Manhattan, KS (MHK)	Dry	SAL	USDA Plant Materials Facility	39°19’N, 96°58’W
16S-MHK-D-WEB-R1	Manhattan, KS (MHK)	Dry	WEB	USDA Plant Materials Facility	39°19’N, 96°58’W
16S-MHK-D-WEB-R10	Manhattan, KS (MHK)	Dry	WEB	USDA Plant Materials Facility	39°19’N, 96°58’W
16S-MHK-D-WEB-R2	Manhattan, KS (MHK)	Dry	WEB	USDA Plant Materials Facility	39°19’N, 96°58’W
16S-MHK-D-WEB-R3	Manhattan, KS (MHK)	Dry	WEB	USDA Plant Materials Facility	39°19’N, 96°58’W
16S-MHK-D-WEB-R4	Manhattan, KS (MHK)	Dry	WEB	USDA Plant Materials Facility	39°19’N, 96°58’W
16S-MHK-D-WEB-R8	Manhattan, KS (MHK)	Dry	WEB	USDA Plant Materials Facility	39°19’N, 96°58’W
16S-MHK-D-WEB-R9	Manhattan, KS (MHK)	Dry	WEB	USDA Plant Materials Facility	39°19’N, 96°58’W
16S-MHK-M-CAR-R2	Manhattan, KS (MHK)	Mesic	CAR	USDA Plant Materials Facility	39°19’N, 96°58’W
16S-MHK-M-CAR-R4	Manhattan, KS (MHK)	Mesic	CAR	USDA Plant Materials Facility	39°19’N, 96°58’W
16S-MHK-M-CAR-R5	Manhattan, KS (MHK)	Mesic	CAR	USDA Plant Materials Facility	39°19’N, 96°58’W
16S-MHK-M-CAR-R7	Manhattan, KS (MHK)	Mesic	CAR	USDA Plant Materials Facility	39°19’N, 96°58’W
16S-MHK-M-CAR-R8	Manhattan, KS (MHK)	Mesic	CAR	USDA Plant Materials Facility	39°19’N, 96°58’W
16S-MHK-M-CAR-R9	Manhattan, KS (MHK)	Mesic	CAR	USDA Plant Materials Facility	39°19’N, 96°58’W
16S-MHK-M-KON-R1	Manhattan, KS (MHK)	Mesic	KON	USDA Plant Materials Facility	39°19’N, 96°58’W
16S-MHK-M-KON-R10	Manhattan, KS (MHK)	Mesic	KON	USDA Plant Materials Facility	39°19’N, 96°58’W
16S-MHK-M-KON-R2	Manhattan, KS (MHK)	Mesic	KON	USDA Plant Materials Facility	39°19’N, 96°58’W
16S-MHK-M-KON-R4	Manhattan, KS (MHK)	Mesic	KON	USDA Plant Materials Facility	39°19’N, 96°58’W
16S-MHK-M-KON-R5	Manhattan, KS (MHK)	Mesic	KON	USDA Plant Materials Facility	39°19’N, 96°58’W
16S-MHK-M-KON-R7	Manhattan, KS (MHK)	Mesic	KON	USDA Plant Materials Facility	39°19’N, 96°58’W
16S-MHK-M-KON-R8	Manhattan, KS (MHK)	Mesic	KON	USDA Plant Materials Facility	39°19’N, 96°58’W
16S-MHK-M-KON-R9	Manhattan, KS (MHK)	Mesic	KON	USDA Plant Materials Facility	39°19’N, 96°58’W
16S-MHK-M-TAL-R10	Manhattan, KS (MHK)	Mesic	TAL	USDA Plant Materials Facility	39°19’N, 96°58’W
16S-MHK-M-TAL-R3	Manhattan, KS (MHK)	Mesic	TAL	USDA Plant Materials Facility	39°19’N, 96°58’W
16S-MHK-M-TAL-R4	Manhattan, KS (MHK)	Mesic	TAL	USDA Plant Materials Facility	39°19’N, 96°58’W
16S-MHK-M-TAL-R5	Manhattan, KS (MHK)	Mesic	TAL	USDA Plant Materials Facility	39°19’N, 96°58’W
16S-MHK-M-TAL-R6	Manhattan, KS (MHK)	Mesic	TAL	USDA Plant Materials Facility	39°19’N, 96°58’W
16S-MHK-M-TAL-R8	Manhattan, KS (MHK)	Mesic	TAL	USDA Plant Materials Facility	39°19’N, 96°58’W
16S-MHK-M-TAL-R9	Manhattan, KS (MHK)	Mesic	TAL	USDA Plant Materials Facility	39°19’N, 96°58’W
16S-MHK-M-TOW-R10	Manhattan, KS (MHK)	Mesic	TOW	USDA Plant Materials Facility	39°19’N, 96°58’W
16S-MHK-M-TOW-R4	Manhattan, KS (MHK)	Mesic	TOW	USDA Plant Materials Facility	39°19’N, 96°58’W
16S-MHK-M-TOW-R5	Manhattan, KS (MHK)	Mesic	TOW	USDA Plant Materials Facility	39°19’N, 96°58’W
16S-MHK-M-TOW-R8	Manhattan, KS (MHK)	Mesic	TOW	USDA Plant Materials Facility	39°19’N, 96°58’W
16S-MHK-M-TOW-R9	Manhattan, KS (MHK)	Mesic	TOW	USDA Plant Materials Facility	39°19’N, 96°58’W
16S-MHK-W-12MI-R1	Manhattan, KS (MHK)	Wet	12MI	USDA Plant Materials Facility	39°19’N, 96°58’W
16S-MHK-W-12MI-R10	Manhattan, KS (MHK)	Wet	12MI	USDA Plant Materials Facility	39°19’N, 96°58’W
16S-MHK-W-12MI-R3	Manhattan, KS (MHK)	Wet	12MI	USDA Plant Materials Facility	39°19’N, 96°58’W
16S-MHK-W-12MI-R4	Manhattan, KS (MHK)	Wet	12MI	USDA Plant Materials Facility	39°19’N, 96°58’W
16S-MHK-W-12MI-R5	Manhattan, KS (MHK)	Wet	12MI	USDA Plant Materials Facility	39°19’N, 96°58’W
16S-MHK-W-12MI-R6	Manhattan, KS (MHK)	Wet	12MI	USDA Plant Materials Facility	39°19’N, 96°58’W
16S-MHK-W-12MI-R7	Manhattan, KS (MHK)	Wet	12MI	USDA Plant Materials Facility	39°19’N, 96°58’W
16S-MHK-W-12MI-R9	Manhattan, KS (MHK)	Wet	12MI	USDA Plant Materials Facility	39°19’N, 96°58’W
16S-MHK-W-DES-R1	Manhattan, KS (MHK)	Wet	DES	USDA Plant Materials Facility	39°19’N, 96°58’W
16S-MHK-W-DES-R10	Manhattan, KS (MHK)	Wet	DES	USDA Plant Materials Facility	39°19’N, 96°58’W
16S-MHK-W-DES-R2	Manhattan, KS (MHK)	Wet	DES	USDA Plant Materials Facility	39°19’N, 96°58’W
16S-MHK-W-DES-R3	Manhattan, KS (MHK)	Wet	DES	USDA Plant Materials Facility	39°19’N, 96°58’W
16S-MHK-W-DES-R4	Manhattan, KS (MHK)	Wet	DES	USDA Plant Materials Facility	39°19’N, 96°58’W
16S-MHK-W-DES-R7	Manhattan, KS (MHK)	Wet	DES	USDA Plant Materials Facility	39°19’N, 96°58’W
16S-MHK-W-DES-R8	Manhattan, KS (MHK)	Wet	DES	USDA Plant Materials Facility	39°19’N, 96°58’W
16S-MHK-W-DES-R9	Manhattan, KS (MHK)	Wet	DES	USDA Plant Materials Facility	39°19’N, 96°58’W
16S-MHK-W-FUL-R1	Manhattan, KS (MHK)	Wet	FUL	USDA Plant Materials Facility	39°19’N, 96°58’W
16S-MHK-W-FUL-R10	Manhattan, KS (MHK)	Wet	FUL	USDA Plant Materials Facility	39°19’N, 96°58’W
16S-MHK-W-FUL-R2	Manhattan, KS (MHK)	Wet	FUL	USDA Plant Materials Facility	39°19’N, 96°58’W
16S-MHK-W-FUL-R3	Manhattan, KS (MHK)	Wet	FUL	USDA Plant Materials Facility	39°19’N, 96°58’W
16S-MHK-W-FUL-R4	Manhattan, KS (MHK)	Wet	FUL	USDA Plant Materials Facility	39°19’N, 96°58’W
16S-MHK-W-FUL-R5	Manhattan, KS (MHK)	Wet	FUL	USDA Plant Materials Facility	39°19’N, 96°58’W
16S-MHK-W-FUL-R6	Manhattan, KS (MHK)	Wet	FUL	USDA Plant Materials Facility	39°19’N, 96°58’W
16S-MHK-W-FUL-R7	Manhattan, KS (MHK)	Wet	FUL	USDA Plant Materials Facility	39°19’N, 96°58’W
16S-MHK-W-FUL-R8	Manhattan, KS (MHK)	Wet	FUL	USDA Plant Materials Facility	39°19’N, 96°58’W
16S-MHK-W-FUL-R9	Manhattan, KS (MHK)	Wet	FUL	USDA Plant Materials Facility	39°19’N, 96°58’W
16S-MHK-W-WAL-R1	Manhattan, KS (MHK)	Wet	WAL	USDA Plant Materials Facility	39°19’N, 96°58’W
16S-MHK-W-WAL-R3	Manhattan, KS (MHK)	Wet	WAL	USDA Plant Materials Facility	39°19’N, 96°58’W
16S-MHK-W-WAL-R4	Manhattan, KS (MHK)	Wet	WAL	USDA Plant Materials Facility	39°19’N, 96°58’W
16S-MHK-W-WAL-R5	Manhattan, KS (MHK)	Wet	WAL	USDA Plant Materials Facility	39°19’N, 96°58’W
16S-MHK-W-WAL-R8	Manhattan, KS (MHK)	Wet	WAL	USDA Plant Materials Facility	39°19’N, 96°58’W
16S-MHK-W-WAL-R9	Manhattan, KS (MHK)	Wet	WAL	USDA Plant Materials Facility	39°19’N, 96°58’W
