## Supplementary Table S3 for "Home-field advantage affects the local adaptive interaction between *Andropogon gerardii* ecotypes and rhizobiome"

### Sheet: Bacterial Sequence Count
Bacterial Sequence Count
Sample_name	Original counts	Counts after primer trim	Counts after DADA2
16S-H-D-CDB-R1	31811	29814	20691
16S-H-D-CDB-R10	30434	28404	21516
16S-H-D-CDB-R2	32640	31447	24596
16S-H-D-CDB-R3	30620	29344	23005
16S-H-D-CDB-R4	36070	33900	22854
16S-H-D-CDB-R5	25006	23187	15497
16S-H-D-CDB-R6	27464	25654	17125
16S-H-D-CDB-R7	20129	18701	13607
16S-H-D-CDB-R8	36685	33640	24759
16S-H-D-CDB-R9	20700	19355	14652
16S-H-D-REL-R1	37985	36126	26330
16S-H-D-REL-R10	33327	30927	20622
16S-H-D-REL-R2	31706	30175	23756
16S-H-D-REL-R3	33198	31577	24487
16S-H-D-REL-R4	34842	32012	21948
16S-H-D-REL-R5	24951	23245	14565
16S-H-D-REL-R6	25304	23257	14542
16S-H-D-REL-R8	20282	18619	13607
16S-H-D-REL-R9	27036	25338	18934
16S-H-D-SAL-R1	30148	28319	20426
16S-H-D-SAL-R10	22614	21177	15565
16S-H-D-SAL-R2	27198	24884	17202
16S-H-D-SAL-R4	35116	32430	24730
16S-H-D-SAL-R5	24837	23095	15385
16S-H-D-SAL-R6	29262	27329	20454
16S-H-D-SAL-R8	25978	24311	18778
16S-H-D-SAL-R9	17857	16628	12679
16S-H-D-WEB-R1	37329	35123	25040
16S-H-D-WEB-R10	24132	22497	15817
16S-H-D-WEB-R2	35052	33822	27110
16S-H-D-WEB-R3	32109	30645	25618
16S-H-D-WEB-R4	39881	36574	28902
16S-H-D-WEB-R5	30998	29079	18965
16S-H-D-WEB-R6	24461	22704	17384
16S-H-D-WEB-R7	23266	21835	17082
16S-H-D-WEB-R8	20739	19290	15603
16S-H-D-WEB-R9	18704	17518	12075
16S-H-M-CAR-R10	23409	22030	15963
16S-H-M-CAR-R2	38063	35115	25525
16S-H-M-CAR-R4	31084	28534	20794
16S-H-M-CAR-R5	30520	27906	19586
16S-H-M-CAR-R6	21990	20274	14163
16S-H-M-CAR-R7	25364	23836	19830
16S-H-M-CAR-R8	22089	20297	14698
16S-H-M-CAR-R9	23535	22065	17435
16S-H-M-KON-R1	30795	27894	19747
16S-H-M-KON-R10	39532	35672	23098
16S-H-M-KON-R2	29430	26909	19343
16S-H-M-KON-R3	42710	39497	28173
16S-H-M-KON-R4	34963	32100	20508
16S-H-M-KON-R5	34349	31473	22545
16S-H-M-KON-R6	30242	27838	20168
16S-H-M-KON-R7	21990	20554	15387
16S-H-M-KON-R8	28105	26218	19226
16S-H-M-KON-R9	22160	20814	15935
16S-H-M-TAL-R1	29550	27342	19596
16S-H-M-TAL-R10	27867	26176	19874
16S-H-M-TAL-R2	27921	25384	18187
16S-H-M-TAL-R3	36264	33155	25449
16S-H-M-TAL-R4	35555	32648	24457
16S-H-M-TAL-R5	30568	27905	19427
16S-H-M-TAL-R6	35385	32441	23774
16S-H-M-TAL-R8	26054	24332	18796
16S-H-M-TAL-R9	21139	19758	14314
16S-H-M-TOW-R1	35505	32276	23664
16S-H-M-TOW-R10	31015	28904	21822
16S-H-M-TOW-R2	28315	25727	18271
16S-H-M-TOW-R3	40389	37209	26581
16S-H-M-TOW-R5	32689	29810	21932
16S-H-M-TOW-R6	31855	29405	21593
16S-H-M-TOW-R7	24422	22700	17621
16S-H-M-TOW-R8	23385	21743	16561
16S-H-M-TOW-R9	19060	17818	13660
16S-H-W-12MI-R1	32084	30041	21094
16S-H-W-12MI-R10	39207	35699	25211
16S-H-W-12MI-R2	33107	31365	26437
16S-H-W-12MI-R4	23205	21682	17147
16S-H-W-12MI-R5	25883	23992	17823
16S-H-W-12MI-R6	27219	25185	18694
16S-H-W-12MI-R8	23723	22115	17226
16S-H-W-12MI-R9	14819	13887	10845
16S-H-W-DES-R1	27288	25366	18114
16S-H-W-DES-R10	24963	23169	17699
16S-H-W-DES-R2	32258	30602	23907
16S-H-W-DES-R4	22424	21089	18115
16S-H-W-DES-R5	19980	18351	12909
16S-H-W-DES-R6	24747	22823	14279
16S-H-W-DES-R7	24039	22540	17563
16S-H-W-DES-R8	23310	21601	16292
16S-H-W-DES-R9	24247	22757	18227
16S-H-W-FUL-R1	32228	30076	23306
16S-H-W-FUL-R10	23998	22308	16748
16S-H-W-FUL-R2	21313	19691	16130
16S-H-W-FUL-R3	23954	22598	18786
16S-H-W-FUL-R4	34283	32649	25600
16S-H-W-FUL-R5	21023	19586	14257
16S-H-W-FUL-R6	24263	22387	15117
16S-H-W-FUL-R7	18669	17338	13231
16S-H-W-FUL-R8	20420	18998	14811
16S-H-W-FUL-R9	22657	21266	16278
16S-H-W-WAL-R1	27785	25959	19070
16S-H-W-WAL-R10	26891	25177	19025
16S-H-W-WAL-R2	32798	31182	24814
16S-H-W-WAL-R3	21464	19806	15138
16S-H-W-WAL-R4	18223	16616	13115
16S-H-W-WAL-R5	23352	21680	15820
16S-H-W-WAL-R6	31038	28874	20075
16S-H-W-WAL-R7	24952	23250	17663
16S-H-W-WAL-R8	19828	18489	14069
16S-H-W-WAL-R9	23031	21374	16170
16S-IL-D-CDB-R1	31529	30178	23066
16S-IL-D-CDB-R2	28900	27088	18151
16S-IL-D-CDB-R3	35360	34177	28045
16S-IL-D-CDB-R6	28272	25737	17105
16S-IL-D-CDB-R7	31866	29107	18969
16S-IL-D-REL-R1	33965	31982	23279
16S-IL-D-REL-R10	28313	26600	18345
16S-IL-D-REL-R4	30495	28116	18730
16S-IL-D-REL-R5	27662	25064	17691
16S-IL-D-REL-R7	30894	28317	22481
16S-IL-D-REL-R8	31892	30132	20159
16S-IL-D-SAL-R2	27631	25901	19651
16S-IL-D-SAL-R4	24368	22269	14615
16S-IL-D-SAL-R5	23762	21553	16608
16S-IL-D-SAL-R6	29903	28479	21277
16S-IL-D-WEB-R1	32675	31124	22781
16S-IL-D-WEB-R2	26924	25249	15544
16S-IL-D-WEB-R3	28509	26358	19517
16S-IL-D-WEB-R7	35563	32786	24116
16S-IL-D-WEB-R8	11830	10360	1809
16S-IL-D-WEB-R9	37941	35720	24748
16S-IL-M-CAR-R1	35885	33116	21675
16S-IL-M-CAR-R2	33822	31064	19371
16S-IL-M-CAR-R3	31225	28663	19046
16S-IL-M-CAR-R4	33109	31152	22031
16S-IL-M-CAR-R5	26824	24503	15530
16S-IL-M-CAR-R9	30897	29073	20746
16S-IL-M-KON-R1	31530	28640	17180
16S-IL-M-KON-R2	38315	35005	23833
16S-IL-M-KON-R3	30689	28166	20676
16S-IL-M-KON-R5	20268	18211	11861
16S-IL-M-KON-R7	34493	31013	20441
16S-IL-M-KON-R8	27299	25628	14210
16S-IL-M-TAL-R3	30666	28446	18961
16S-IL-M-TAL-R4	26282	24068	15419
16S-IL-M-TAL-R5	31242	29022	20403
16S-IL-M-TAL-R6	27452	25219	16417
16S-IL-M-TAL-R7	32731	30136	20923
16S-IL-M-TAL-R8	27926	26296	17691
16S-IL-M-TOW-R1	22294	20182	12920
16S-IL-M-TOW-R3	34397	31565	21524
16S-IL-M-TOW-R5	29714	27595	20747
16S-IL-M-TOW-R9	33066	31005	20923
16S-IL-W-12MI-R1	28941	27545	20050
16S-IL-W-12MI-R10	31898	29602	22064
16S-IL-W-12MI-R2	32414	29692	21828
16S-IL-W-12MI-R3	31972	30272	24844
16S-IL-W-12MI-R4	21020	19007	14982
16S-IL-W-12MI-R5	21063	19002	12769
16S-IL-W-12MI-R6	29446	27148	19203
16S-IL-W-12MI-R7	35056	32330	23878
16S-IL-W-12MI-R8	27098	25403	17447
16S-IL-W-12MI-R9	40109	38273	27485
16S-IL-W-DES-R1	19156	17777	12236
16S-IL-W-DES-R10	36121	33810	24231
16S-IL-W-DES-R2	29278	26921	19212
16S-IL-W-DES-R3	73132	68691	56764
16S-IL-W-DES-R4	37773	35584	27512
16S-IL-W-DES-R5	23927	21824	14053
16S-IL-W-DES-R6	31031	28498	19054
16S-IL-W-DES-R7	30688	28356	21612
16S-IL-W-DES-R8	35057	33094	22701
16S-IL-W-DES-R9	28931	27342	19746
16S-IL-W-FUL-R1	31070	28830	18620
16S-IL-W-FUL-R10	30936	29077	20123
16S-IL-W-FUL-R2	29812	27175	19750
16S-IL-W-FUL-R3	34596	32752	23893
16S-IL-W-FUL-R4	30699	29088	20857
16S-IL-W-FUL-R5	23536	21535	15130
16S-IL-W-FUL-R6	37761	34987	24770
16S-IL-W-FUL-R7	30810	28089	19168
16S-IL-W-FUL-R8	27684	25900	18986
16S-IL-W-FUL-R9	33781	31435	22921
16S-IL-W-WAL-R1	22440	21311	15485
16S-IL-W-WAL-R10	33884	31812	21561
16S-IL-W-WAL-R2	34457	32981	25338
16S-IL-W-WAL-R3	29978	28295	20639
16S-IL-W-WAL-R4	31454	29467	24678
16S-IL-W-WAL-R5	23853	21600	13742
16S-IL-W-WAL-R6	32545	29730	21332
16S-IL-W-WAL-R7	29749	27090	18558
16S-IL-W-WAL-R8	28001	26051	16540
16S-IL-W-WAL-R9	31616	29576	20629
16S-MHK-D-CDB-R1	36665	33915	24391
16S-MHK-D-CDB-R10	26625	24815	19450
16S-MHK-D-CDB-R2	35458	32851	21867
16S-MHK-D-CDB-R3	34403	32064	23653
16S-MHK-D-CDB-R4	23731	22004	16178
16S-MHK-D-CDB-R5	18368	16999	13095
16S-MHK-D-CDB-R6	29527	27088	20317
16S-MHK-D-CDB-R7	30210	27882	21105
16S-MHK-D-CDB-R8	26284	24568	19294
16S-MHK-D-CDB-R9	32715	30088	22415
16S-MHK-D-REL-R10	24716	22727	18170
16S-MHK-D-REL-R2	31796	28884	20218
16S-MHK-D-REL-R3	37390	34809	26077
16S-MHK-D-REL-R4	36142	33299	23826
16S-MHK-D-REL-R7	29129	26790	19195
16S-MHK-D-REL-R8	26386	24447	16711
16S-MHK-D-REL-R9	32935	30592	21492
16S-MHK-D-SAL-R1	29396	27208	19797
16S-MHK-D-SAL-R10	28639	26446	21193
16S-MHK-D-SAL-R2	35791	33292	25182
16S-MHK-D-SAL-R3	32892	30473	22069
16S-MHK-D-SAL-R4	38733	35858	23839
16S-MHK-D-SAL-R5	22573	20853	14628
16S-MHK-D-SAL-R7	28757	26499	19012
16S-MHK-D-SAL-R8	32797	30858	22154
16S-MHK-D-SAL-R9	32587	30289	24452
16S-MHK-D-WEB-R1	32223	29414	19058
16S-MHK-D-WEB-R10	27424	25259	18811
16S-MHK-D-WEB-R2	29351	27097	17594
16S-MHK-D-WEB-R3	30799	28541	18956
16S-MHK-D-WEB-R4	21905	20347	14927
16S-MHK-D-WEB-R8	26309	24223	17527
16S-MHK-D-WEB-R9	34397	32086	21875
16S-MHK-M-CAR-R2	24615	22291	15003
16S-MHK-M-CAR-R4	30485	27844	19008
16S-MHK-M-CAR-R5	32108	29383	21807
16S-MHK-M-CAR-R7	29667	27081	18582
16S-MHK-M-CAR-R8	28310	26550	19054
16S-MHK-M-CAR-R9	32993	30757	22628
16S-MHK-M-KON-R1	30396	27935	19545
16S-MHK-M-KON-R10	30443	28061	23179
16S-MHK-M-KON-R2	27051	24764	16717
16S-MHK-M-KON-R4	28149	25596	16635
16S-MHK-M-KON-R5	31537	29088	21404
16S-MHK-M-KON-R7	25984	24025	17402
16S-MHK-M-KON-R8	25453	24022	17985
16S-MHK-M-KON-R9	27068	25363	20395
16S-MHK-M-TAL-R10	28251	26102	19362
16S-MHK-M-TAL-R3	33726	30936	22040
16S-MHK-M-TAL-R4	36780	33831	24897
16S-MHK-M-TAL-R5	29223	26319	17471
16S-MHK-M-TAL-R6	37037	34374	24552
16S-MHK-M-TAL-R8	26122	24376	16342
16S-MHK-M-TAL-R9	35208	33101	24476
16S-MHK-M-TOW-R10	26737	24584	19029
16S-MHK-M-TOW-R4	33659	30772	22252
16S-MHK-M-TOW-R5	33136	30104	21084
16S-MHK-M-TOW-R8	24442	22624	17385
16S-MHK-M-TOW-R9	33784	31685	25906
16S-MHK-W-12MI-R1	24933	22846	16143
16S-MHK-W-12MI-R10	25481	23463	17679
16S-MHK-W-12MI-R3	35037	32146	24174
16S-MHK-W-12MI-R4	37596	34694	26659
16S-MHK-W-12MI-R5	23485	21757	15875
16S-MHK-W-12MI-R6	29780	27633	20358
16S-MHK-W-12MI-R7	30840	28469	22274
16S-MHK-W-12MI-R9	36585	33980	27950
16S-MHK-W-DES-R1	29257	26691	17584
16S-MHK-W-DES-R10	26349	24315	17533
16S-MHK-W-DES-R2	36112	33490	26244
16S-MHK-W-DES-R3	39260	36502	27387
16S-MHK-W-DES-R4	36595	34103	22991
16S-MHK-W-DES-R7	26710	24722	18930
16S-MHK-W-DES-R8	23276	21296	16070
16S-MHK-W-DES-R9	28965	26954	22318
16S-MHK-W-FUL-R1	31201	28528	20487
16S-MHK-W-FUL-R10	32991	31020	24957
16S-MHK-W-FUL-R2	33833	31257	21071
16S-MHK-W-FUL-R3	34737	32192	23067
16S-MHK-W-FUL-R4	22831	21277	14421
16S-MHK-W-FUL-R5	16009	14624	8502
16S-MHK-W-FUL-R6	30591	28468	19822
16S-MHK-W-FUL-R7	25789	23692	18578
16S-MHK-W-FUL-R8	27907	26184	20819
16S-MHK-W-FUL-R9	34211	31652	24685
16S-MHK-W-WAL-R1	32218	29868	20505
16S-MHK-W-WAL-R3	36439	33748	25747
16S-MHK-W-WAL-R4	38489	35631	25522
16S-MHK-W-WAL-R5	20238	18594	14592
16S-MHK-W-WAL-R8	28519	26469	19815
16S-MHK-W-WAL-R9	34125	31691	24853

### Sheet: Relative abundance Overall
Seq relative abundance of bacterial phylum				ASVs Relative abundance of bacterial phylum
Phylum	# of seq	% from total # of seq		Phylum	# of ASVs	% from total # of ASVs
Proteobacteria	2530152	44.9541		Proteobacteria	405	28.1055			Total # of seq	Total # of ASVs
Actinobacteriota	818737	14.5468		Actinobacteriota	197	13.6711		All	5628302	1441
Acidobacteriota	649731	11.544		Firmicutes	167	11.5892
Bacteroidota	340568	6.05099		Bacteroidota	125	8.67453		Hays	2104416	1157
Planctomycetota	234862	4.17287		Verrucomicrobiota	73	5.06593		Carbondale	1663606	1122
Verrucomicrobiota	224132	3.98223		Chloroflexi	63	4.37196		Manhattan	1860280	1078
Chloroflexi	170284	3.0255		Acidobacteriota	59	4.09438
Firmicutes	153217	2.72226		Planctomycetota	59	4.09438		Dry	1801123	1203
Myxococcota	126619	2.24968		Patescibacteria	51	3.53921		Mesic	1700676	1147
Patescibacteria	104773	1.86154		Myxococcota	47	3.26162		Wet	2126503	1221
Cyanobacteria	78591	1.39635		Cyanobacteria	34	2.35947
Crenarchaeota	49692	0.882895		Basidiomycota	29	2.01249		DRY	CDB	505403	942
Gemmatimonadota	24143	0.428957		Bdellovibrionota	14	0.971548			REL	445165	924
Armatimonadota	19993	0.355223		Armatimonadota	13	0.902151			SAL	409696	889
Unassigned	16295	0.289519		Desulfobacterota	11	0.763359			WEB	440859	903
Methylomirabilota	16026	0.28474		Gemmatimonadota	10	0.693963		MESIC	CAR	382475	845
Bdellovibrionota	14373	0.25537		Spirochaetota	8	0.55517			KOW	363475	805
Dependentiae	9124	0.162109		Crenarchaeota	7	0.485774			TAL	442828	902
Desulfobacterota	8014	0.142388		Elusimicrobiota	7	0.485774			TOW	363475	805
WPS-2	6914	0.122843		Dependentiae	6	0.416378		WET	12MI	530139	855
Latescibacterota	6675	0.118597		Fibrobacterota	4	0.277585			DES	563283	958
Elusimicrobiota	4561	0.0810369		Thermoplasmatota	4	0.277585			FUL	574891	943
Entotheonellaeota	3669	0.0651884		Unassigned	4	0.277585			WAL	504495	916
Nitrospirota	3215	0.057122		Deinococcota	3	0.208189
RCP2-54	1862	0.0330828		Methylomirabilota	3	0.208189
Fibrobacterota	1780	0.0316259		Nanoarchaeota	3	0.208189
NB1-j	1582	0.0281079		Apicomplexa	2	0.138793
SAR324clade(MarinegroupB)	1545	0.0274506		Entotheonellaeota	2	0.138793
MBNT15	1422	0.0252652		Euryarchaeota	2	0.138793
Basidiomycota	1421	0.0252474		Latescibacterota	2	0.138793
Sumerlaeota	1170	0.0207878		Nitrospirota	2	0.138793
Abditibacteriota	713	0.0126681		Sumerlaeota	2	0.138793
FCPU426	517	0.00918572		Abditibacteriota	1	0.0693963
Spirochaetota	488	0.00867047		Ascomycota	1	0.0693963
WS2	389	0.0069115		Campilobacterota	1	0.0693963
Thermoplasmatota	312	0.00554341		Cercozoa	1	0.0693963
Apicomplexa	153	0.0027184		Chytridiomycota	1	0.0693963
Deinococcota	130	0.00230976		Dadabacteria	1	0.0693963
Hydrogenedentes	110	0.00195441		FCPU426	1	0.0693963
GAL15	86	0.00152799		Fusobacteriota	1	0.0693963
Dadabacteria	81	0.00143915		GAL15	1	0.0693963
Nanoarchaeota	56	0.000994971		Hydrogenedentes	1	0.0693963
Fusobacteriota	33	0.000586322		Margulisbacteria	1	0.0693963
Zixibacteria	30	0.00053302		MBNT15	1	0.0693963
Margulisbacteria	19	0.00033758		Micrarchaeota	1	0.0693963
Micrarchaeota	13	0.000230976		NB1-j	1	0.0693963
Euryarchaeota	6	0.000106604		NKB15	1	0.0693963
Opalinata	6	0.000106604		Opalinata	1	0.0693963
Cercozoa	4	7.11e-05		Peronosporomycetes	1	0.0693963
Peronosporomycetes	3	5.33e-05		RCP2-54	1	0.0693963
TX1A-33	3	5.33e-05		SAR324clade(MarinegroupB)	1	0.0693963
Ascomycota	2	3.55e-05		TX1A-33	1	0.0693963
Campilobacterota	2	3.55e-05		WPS-2	1	0.0693963
Chytridiomycota	2	3.55e-05		WS2	1	0.0693963
NKB15	2	3.55e-05		Zixibacteria	1	0.0693963

### Sheet: Carbondale
Carbondale
Sample_name	# of seq				Phylum	# of seq	% from total # of seq		Phylum	# of ASVs	% from total # of ASVs
16S-IL-D-CDB-R1	23066				Proteobacteria	698779	42.0039		Proteobacteria	318	28.3422
16S-IL-D-CDB-R2	18151				Acidobacteriota	231270	13.9017		Actinobacteriota	148	13.1907
16S-IL-D-CDB-R3	28045				Actinobacteriota	192170	11.5514		Firmicutes	123	10.9626
16S-IL-D-CDB-R6	17105				Verrucomicrobiota	101602	6.10734		Bacteroidota	91	8.11052
16S-IL-D-CDB-R7	18969				Planctomycetota	89000	5.34982		Verrucomicrobiota	60	5.34759
16S-IL-D-REL-R1	23279				Bacteroidota	81783	4.91601		Planctomycetota	58	5.16934
16S-IL-D-REL-R10	18345				Firmicutes	68224	4.10097		Acidobacteriota	55	4.90196
16S-IL-D-REL-R4	18730				Chloroflexi	42668	2.56479		Chloroflexi	53	4.72371
16S-IL-D-REL-R5	17691				Myxococcota	33526	2.01526		Patescibacteria	40	3.56506
16S-IL-D-REL-R7	22481				Patescibacteria	27003	1.62316		Myxococcota	38	3.38681
16S-IL-D-REL-R8	20159				Cyanobacteria	21340	1.28276		Basidiomycota	15	1.3369
16S-IL-D-SAL-R2	19651				Crenarchaeota	15701	0.943793		Bdellovibrionota	13	1.15865
16S-IL-D-SAL-R4	14615				Armatimonadota	7319	0.439948		Armatimonadota	12	1.06952
16S-IL-D-SAL-R5	16608				Unassigned	7156	0.43015		Cyanobacteria	10	0.891266
16S-IL-D-SAL-R6	21277				Gemmatimonadota	6290	0.378094		Desulfobacterota	9	0.802139
16S-IL-D-WEB-R1	22781				Dependentiae	6053	0.363848		Gemmatimonadota	9	0.802139
16S-IL-D-WEB-R2	15544				WPS-2	5882	0.353569		Crenarchaeota	7	0.623886
16S-IL-D-WEB-R3	19517				Methylomirabilota	5680	0.341427		Elusimicrobiota	7	0.623886
16S-IL-D-WEB-R7	24116				Bdellovibrionota	5530	0.33241		Spirochaetota	7	0.623886
16S-IL-D-WEB-R8	1809				Latescibacterota	3937	0.236655		Dependentiae	6	0.534759
16S-IL-D-WEB-R9	24748				Desulfobacterota	3881	0.233288		Thermoplasmatota	4	0.356506
16S-IL-M-CAR-R1	21675				Elusimicrobiota	2024	0.121663		Fibrobacterota	3	0.26738
16S-IL-M-CAR-R2	19371				Nitrospirota	1338	0.0804277		Nanoarchaeota	3	0.26738
16S-IL-M-CAR-R3	19046				RCP2-54	1072	0.0644383		Unassigned	3	0.26738
16S-IL-M-CAR-R4	22031				MBNT15	890	0.0534982		Euryarchaeota	2	0.178253
16S-IL-M-CAR-R5	15530				Entotheonellaeota	624	0.0375089		Latescibacterota	2	0.178253
16S-IL-M-CAR-R9	20746				SAR324clade(MarinegroupB)	551	0.0331208		Methylomirabilota	2	0.178253
16S-IL-M-KON-R1	17180				Fibrobacterota	471	0.028312		Nitrospirota	2	0.178253
16S-IL-M-KON-R2	23833				FCPU426	385	0.0231425		Sumerlaeota	2	0.178253
16S-IL-M-KON-R3	20676				NB1-j	346	0.0207982		Abditibacteriota	1	0.0891266
16S-IL-M-KON-R5	11861				Sumerlaeota	287	0.0172517		Apicomplexa	1	0.0891266
16S-IL-M-KON-R7	20441				Basidiomycota	234	0.0140658		Chytridiomycota	1	0.0891266
16S-IL-M-KON-R8	14210				Spirochaetota	207	0.0124429		Dadabacteria	1	0.0891266
16S-IL-M-TAL-R3	18961				Thermoplasmatota	101	0.00607115		Deinococcota	1	0.0891266
16S-IL-M-TAL-R4	15419				Abditibacteriota	87	0.0052296		Entotheonellaeota	1	0.0891266
16S-IL-M-TAL-R5	20403				WS2	55	0.00330607		FCPU426	1	0.0891266
16S-IL-M-TAL-R6	16417				Apicomplexa	27	0.00162298		Fusobacteriota	1	0.0891266
16S-IL-M-TAL-R7	20923				GAL15	25	0.00150276		GAL15	1	0.0891266
16S-IL-M-TAL-R8	17691				Hydrogenedentes	23	0.00138254		Hydrogenedentes	1	0.0891266
16S-IL-M-TOW-R1	12920				Zixibacteria	17	0.00102188		Margulisbacteria	1	0.0891266
16S-IL-M-TOW-R3	21524				Fusobacteriota	11	0.00066121		MBNT15	1	0.0891266
16S-IL-M-TOW-R5	20747				Margulisbacteria	10	0.0006011		NB1-j	1	0.0891266
16S-IL-M-TOW-R9	20923				Deinococcota	6	0.00036066		Opalinata	1	0.0891266
16S-IL-W-12MI-R1	20050				Euryarchaeota	6	0.00036066		Peronosporomycetes	1	0.0891266
16S-IL-W-12MI-R10	22064				Nanoarchaeota	6	0.00036066		RCP2-54	1	0.0891266
16S-IL-W-12MI-R2	21828				Peronosporomycetes	3	0.00018033		SAR324clade(MarinegroupB)	1	0.0891266
16S-IL-W-12MI-R3	24844				Chytridiomycota	2	0.00012022		WPS-2	1	0.0891266
16S-IL-W-12MI-R4	14982				Dadabacteria	2	0.00012022		WS2	1	0.0891266
16S-IL-W-12MI-R5	12769				Opalinata	2	0.00012022		Zixibacteria	1	0.0891266
16S-IL-W-12MI-R6	19203
16S-IL-W-12MI-R7	23878
16S-IL-W-12MI-R8	17447
16S-IL-W-12MI-R9	27485
16S-IL-W-DES-R1	12236
16S-IL-W-DES-R10	24231
16S-IL-W-DES-R2	19212
16S-IL-W-DES-R3	56764
16S-IL-W-DES-R4	27512
16S-IL-W-DES-R5	14053
16S-IL-W-DES-R6	19054
16S-IL-W-DES-R7	21612
16S-IL-W-DES-R8	22701
16S-IL-W-DES-R9	19746
16S-IL-W-FUL-R1	18620
16S-IL-W-FUL-R10	20123
16S-IL-W-FUL-R2	19750
16S-IL-W-FUL-R3	23893
16S-IL-W-FUL-R4	20857
16S-IL-W-FUL-R5	15130
16S-IL-W-FUL-R6	24770
16S-IL-W-FUL-R7	19168
16S-IL-W-FUL-R8	18986
16S-IL-W-FUL-R9	22921
16S-IL-W-WAL-R1	15485
16S-IL-W-WAL-R10	21561
16S-IL-W-WAL-R2	25338
16S-IL-W-WAL-R3	20639
16S-IL-W-WAL-R4	24678
16S-IL-W-WAL-R5	13742
16S-IL-W-WAL-R6	21332
16S-IL-W-WAL-R7	18558
16S-IL-W-WAL-R8	16540
16S-IL-W-WAL-R9	20629

### Sheet: Hays
Hays
Sample_name	# of seq				Phylum	# of seq	% from total # of seq		Phylum	# of ASVs	% from total # of ASVs
16S-H-D-CDB-R1	20691				Proteobacteria	837682	39.8059		Proteobacteria	330	28.522
16S-H-D-CDB-R10	21516				Actinobacteriota	372422	17.6972		Actinobacteriota	177	15.2982
16S-H-D-CDB-R2	24596				Acidobacteriota	226731	10.7741		Bacteroidota	106	9.16162
16S-H-D-CDB-R3	23005				Bacteroidota	157527	7.48554		Firmicutes	101	8.72947
16S-H-D-CDB-R4	22854				Planctomycetota	80792	3.83916		Verrucomicrobiota	67	5.79084
16S-H-D-CDB-R5	15497				Chloroflexi	80362	3.81873		Acidobacteriota	54	4.66724
16S-H-D-CDB-R6	17125				Verrucomicrobiota	72024	3.42252		Planctomycetota	52	4.49438
16S-H-D-CDB-R7	13607				Myxococcota	61910	2.94191		Chloroflexi	49	4.23509
16S-H-D-CDB-R8	24759				Firmicutes	50768	2.41245		Myxococcota	44	3.80294
16S-H-D-CDB-R9	14652				Cyanobacteria	48616	2.31019		Patescibacteria	41	3.54365
16S-H-D-REL-R1	26330				Patescibacteria	46967	2.23183		Basidiomycota	21	1.81504
16S-H-D-REL-R10	20622				Crenarchaeota	22789	1.08291		Cyanobacteria	15	1.29646
16S-H-D-REL-R2	23756				Gemmatimonadota	10024	0.476332		Bdellovibrionota	13	1.1236
16S-H-D-REL-R3	24487				Armatimonadota	6759	0.321182		Armatimonadota	11	0.950735
16S-H-D-REL-R4	21948				Methylomirabilota	5803	0.275753		Gemmatimonadota	10	0.864304
16S-H-D-REL-R5	14565				Unassigned	5663	0.269101		Elusimicrobiota	6	0.518583
16S-H-D-REL-R6	14542				Bdellovibrionota	4682	0.222485		Dependentiae	5	0.432152
16S-H-D-REL-R8	13607				Entotheonellaeota	1525	0.0724667		Spirochaetota	5	0.432152
16S-H-D-REL-R9	18934				Desulfobacterota	1409	0.0669544		Crenarchaeota	4	0.345722
16S-H-D-SAL-R1	20426				Dependentiae	1341	0.0637231		Desulfobacterota	4	0.345722
16S-H-D-SAL-R10	15565				Latescibacterota	1209	0.0574506		Deinococcota	3	0.259291
16S-H-D-SAL-R2	17202				Nitrospirota	1139	0.0541243		Fibrobacterota	3	0.259291
16S-H-D-SAL-R4	24730				Elusimicrobiota	1032	0.0490397		Methylomirabilota	3	0.259291
16S-H-D-SAL-R5	15385				Fibrobacterota	873	0.0414842		Unassigned	3	0.259291
16S-H-D-SAL-R6	20454				Basidiomycota	844	0.0401061		Apicomplexa	2	0.172861
16S-H-D-SAL-R8	18778				WPS-2	618	0.0293668		Entotheonellaeota	2	0.172861
16S-H-D-SAL-R9	12679				SAR324clade(MarinegroupB)	489	0.0232368		Latescibacterota	2	0.172861
16S-H-D-WEB-R1	25040				NB1-j	458	0.0217638		Nanoarchaeota	2	0.172861
16S-H-D-WEB-R10	15817				Sumerlaeota	435	0.0206708		Nitrospirota	2	0.172861
16S-H-D-WEB-R2	27110				RCP2-54	350	0.0166317		Thermoplasmatota	2	0.172861
16S-H-D-WEB-R3	25618				Abditibacteriota	346	0.0164416		Abditibacteriota	1	0.0864304
16S-H-D-WEB-R4	28902				Spirochaetota	165	0.00784066		Ascomycota	1	0.0864304
16S-H-D-WEB-R5	18965				WS2	139	0.00660516		Cercozoa	1	0.0864304
16S-H-D-WEB-R6	17384				MBNT15	103	0.00489447		Dadabacteria	1	0.0864304
16S-H-D-WEB-R7	17082				Apicomplexa	98	0.00465687		FCPU426	1	0.0864304
16S-H-D-WEB-R8	15603				Thermoplasmatota	77	0.00365897		Fusobacteriota	1	0.0864304
16S-H-D-WEB-R9	12075				FCPU426	68	0.0032313		GAL15	1	0.0864304
16S-H-M-CAR-R10	15963				Deinococcota	46	0.00218588		Hydrogenedentes	1	0.0864304
16S-H-M-CAR-R2	25525				GAL15	41	0.00194828		Margulisbacteria	1	0.0864304
16S-H-M-CAR-R4	20794				Hydrogenedentes	28	0.00133054		MBNT15	1	0.0864304
16S-H-M-CAR-R5	19586				Dadabacteria	25	0.00118798		NB1-j	1	0.0864304
16S-H-M-CAR-R6	14163				Fusobacteriota	12	0.00057023		NKB15	1	0.0864304
16S-H-M-CAR-R7	19830				Nanoarchaeota	6	0.00028511		RCP2-54	1	0.0864304
16S-H-M-CAR-R8	14698				Zixibacteria	6	0.00028511		SAR324clade(MarinegroupB)	1	0.0864304
16S-H-M-CAR-R9	17435				Margulisbacteria	5	0.0002376		Sumerlaeota	1	0.0864304
16S-H-M-KON-R1	19747				Cercozoa	4	0.00019008		WPS-2	1	0.0864304
16S-H-M-KON-R10	23098				Ascomycota	2	9.5e-05		WS2	1	0.0864304
16S-H-M-KON-R2	19343				NKB15	2	9.5e-05		Zixibacteria	1	0.0864304
16S-H-M-KON-R3	28173
16S-H-M-KON-R4	20508
16S-H-M-KON-R5	22545
16S-H-M-KON-R6	20168
16S-H-M-KON-R7	15387
16S-H-M-KON-R8	19226
16S-H-M-KON-R9	15935
16S-H-M-TAL-R1	19596
16S-H-M-TAL-R10	19874
16S-H-M-TAL-R2	18187
16S-H-M-TAL-R3	25449
16S-H-M-TAL-R4	24457
16S-H-M-TAL-R5	19427
16S-H-M-TAL-R6	23774
16S-H-M-TAL-R8	18796
16S-H-M-TAL-R9	14314
16S-H-M-TOW-R1	23664
16S-H-M-TOW-R10	21822
16S-H-M-TOW-R2	18271
16S-H-M-TOW-R3	26581
16S-H-M-TOW-R5	21932
16S-H-M-TOW-R6	21593
16S-H-M-TOW-R7	17621
16S-H-M-TOW-R8	16561
16S-H-M-TOW-R9	13660
16S-H-W-12MI-R1	21094
16S-H-W-12MI-R10	25211
16S-H-W-12MI-R2	26437
16S-H-W-12MI-R4	17147
16S-H-W-12MI-R5	17823
16S-H-W-12MI-R6	18694
16S-H-W-12MI-R8	17226
16S-H-W-12MI-R9	10845
16S-H-W-DES-R1	18114
16S-H-W-DES-R10	17699
16S-H-W-DES-R2	23907
16S-H-W-DES-R4	18115
16S-H-W-DES-R5	12909
16S-H-W-DES-R6	14279
16S-H-W-DES-R7	17563
16S-H-W-DES-R8	16292
16S-H-W-DES-R9	18227
16S-H-W-FUL-R1	23306
16S-H-W-FUL-R10	16748
16S-H-W-FUL-R2	16130
16S-H-W-FUL-R3	18786
16S-H-W-FUL-R4	25600
16S-H-W-FUL-R5	14257
16S-H-W-FUL-R6	15117
16S-H-W-FUL-R7	13231
16S-H-W-FUL-R8	14811
16S-H-W-FUL-R9	16278
16S-H-W-WAL-R1	19070
16S-H-W-WAL-R10	19025
16S-H-W-WAL-R2	24814
16S-H-W-WAL-R3	15138
16S-H-W-WAL-R4	13115
16S-H-W-WAL-R5	15820
16S-H-W-WAL-R6	20075
16S-H-W-WAL-R7	17663
16S-H-W-WAL-R8	14069
16S-H-W-WAL-R9	16170

### Sheet: Manhattan
Manhattan
Sample_name	# of seq				Phylum	# of seq	% from total # of seq		Phylum	# of ASVs	% from total # of ASVs
16S-MHK-D-CDB-R1	24391				Proteobacteria	993691	53.4162		Proteobacteria	320	29.6846
16S-MHK-D-CDB-R10	19450				Actinobacteriota	254145	13.6617		Actinobacteriota	152	14.1002
16S-MHK-D-CDB-R2	21867				Acidobacteriota	191730	10.3065		Bacteroidota	95	8.81262
16S-MHK-D-CDB-R3	23653				Bacteroidota	101258	5.44316		Firmicutes	66	6.12245
16S-MHK-D-CDB-R4	16178				Planctomycetota	65070	3.49786		Verrucomicrobiota	59	5.4731
16S-MHK-D-CDB-R5	13095				Verrucomicrobiota	50506	2.71497		Acidobacteriota	55	5.10204
16S-MHK-D-CDB-R6	20317				Chloroflexi	47254	2.54016		Planctomycetota	54	5.00928
16S-MHK-D-CDB-R7	21105				Firmicutes	34225	1.83978		Chloroflexi	50	4.63822
16S-MHK-D-CDB-R8	19294				Myxococcota	31183	1.67625		Myxococcota	43	3.98887
16S-MHK-D-CDB-R9	22415				Patescibacteria	30803	1.65583		Patescibacteria	41	3.80334
16S-MHK-D-REL-R10	18170				Crenarchaeota	11202	0.602167		Cyanobacteria	33	3.06122
16S-MHK-D-REL-R2	20218				Cyanobacteria	8635	0.464177		Basidiomycota	11	1.02041
16S-MHK-D-REL-R3	26077				Gemmatimonadota	7829	0.420851		Armatimonadota	10	0.927644
16S-MHK-D-REL-R4	23826				Armatimonadota	5915	0.317963		Bdellovibrionota	10	0.927644
16S-MHK-D-REL-R7	19195				Methylomirabilota	4543	0.244211		Gemmatimonadota	10	0.927644
16S-MHK-D-REL-R8	16711				Bdellovibrionota	4161	0.223676		Desulfobacterota	8	0.742115
16S-MHK-D-REL-R9	21492				Unassigned	3476	0.186854		Dependentiae	6	0.556586
16S-MHK-D-SAL-R1	19797				Desulfobacterota	2724	0.14643		Elusimicrobiota	5	0.463822
16S-MHK-D-SAL-R10	21193				Dependentiae	1730	0.0929968		Crenarchaeota	4	0.371058
16S-MHK-D-SAL-R2	25182				Latescibacterota	1529	0.0821919		Fibrobacterota	4	0.371058
16S-MHK-D-SAL-R3	22069				Entotheonellaeota	1520	0.0817081		Spirochaetota	4	0.371058
16S-MHK-D-SAL-R4	23839				Elusimicrobiota	1505	0.0809018		Methylomirabilota	3	0.278293
16S-MHK-D-SAL-R5	14628				NB1-j	778	0.0418217		Thermoplasmatota	3	0.278293
16S-MHK-D-SAL-R7	19012				Nitrospirota	738	0.0396714		Deinococcota	2	0.185529
16S-MHK-D-SAL-R8	22154				SAR324clade(MarinegroupB)	505	0.0271464		Entotheonellaeota	2	0.185529
16S-MHK-D-SAL-R9	24452				Sumerlaeota	448	0.0240824		Latescibacterota	2	0.185529
16S-MHK-D-WEB-R1	19058				RCP2-54	440	0.0236523		Nanoarchaeota	2	0.185529
16S-MHK-D-WEB-R10	18811				Fibrobacterota	436	0.0234373		Sumerlaeota	2	0.185529
16S-MHK-D-WEB-R2	17594				MBNT15	429	0.023061		Unassigned	2	0.185529
16S-MHK-D-WEB-R3	18956				WPS-2	414	0.0222547		Abditibacteriota	1	0.0927644
16S-MHK-D-WEB-R4	14927				Basidiomycota	343	0.0184381		Apicomplexa	1	0.0927644
16S-MHK-D-WEB-R8	17527				Abditibacteriota	280	0.0150515		Campilobacterota	1	0.0927644
16S-MHK-D-WEB-R9	21875				WS2	195	0.0104823		Dadabacteria	1	0.0927644
16S-MHK-M-CAR-R2	15003				Thermoplasmatota	134	0.00720322		FCPU426	1	0.0927644
16S-MHK-M-CAR-R4	19008				Spirochaetota	116	0.00623562		Fusobacteriota	1	0.0927644
16S-MHK-M-CAR-R5	21807				Deinococcota	78	0.00419292		GAL15	1	0.0927644
16S-MHK-M-CAR-R7	18582				FCPU426	64	0.00344034		Hydrogenedentes	1	0.0927644
16S-MHK-M-CAR-R8	19054				Hydrogenedentes	59	0.00317157		Margulisbacteria	1	0.0927644
16S-MHK-M-CAR-R9	22628				Dadabacteria	54	0.00290279		MBNT15	1	0.0927644
16S-MHK-M-KON-R1	19545				Nanoarchaeota	44	0.00236524		Micrarchaeota	1	0.0927644
16S-MHK-M-KON-R10	23179				Apicomplexa	28	0.00150515		NB1-j	1	0.0927644
16S-MHK-M-KON-R2	16717				GAL15	20	0.00107511		Nitrospirota	1	0.0927644
16S-MHK-M-KON-R4	16635				Micrarchaeota	13	0.00069882		Opalinata	1	0.0927644
16S-MHK-M-KON-R5	21404				Fusobacteriota	10	0.00053755		RCP2-54	1	0.0927644
16S-MHK-M-KON-R7	17402				Zixibacteria	7	0.00037629		SAR324clade(MarinegroupB)	1	0.0927644
16S-MHK-M-KON-R8	17985				Margulisbacteria	4	0.00021502		TX1A-33	1	0.0927644
16S-MHK-M-KON-R9	20395				Opalinata	4	0.00021502		WPS-2	1	0.0927644
16S-MHK-M-TAL-R10	19362				TX1A-33	3	0.00016127		WS2	1	0.0927644
16S-MHK-M-TAL-R3	22040				Campilobacterota	2	0.00010751		Zixibacteria	1	0.0927644
16S-MHK-M-TAL-R4	24897
16S-MHK-M-TAL-R5	17471
16S-MHK-M-TAL-R6	24552
16S-MHK-M-TAL-R8	16342
16S-MHK-M-TAL-R9	24476
16S-MHK-M-TOW-R10	19029
16S-MHK-M-TOW-R4	22252
16S-MHK-M-TOW-R5	21084
16S-MHK-M-TOW-R8	17385
16S-MHK-M-TOW-R9	25906
16S-MHK-W-12MI-R1	16143
16S-MHK-W-12MI-R10	17679
16S-MHK-W-12MI-R3	24174
16S-MHK-W-12MI-R4	26659
16S-MHK-W-12MI-R5	15875
16S-MHK-W-12MI-R6	20358
16S-MHK-W-12MI-R7	22274
16S-MHK-W-12MI-R9	27950
16S-MHK-W-DES-R1	17584
16S-MHK-W-DES-R10	17533
16S-MHK-W-DES-R2	26244
16S-MHK-W-DES-R3	27387
16S-MHK-W-DES-R4	22991
16S-MHK-W-DES-R7	18930
16S-MHK-W-DES-R8	16070
16S-MHK-W-DES-R9	22318
16S-MHK-W-FUL-R1	20487
16S-MHK-W-FUL-R10	24957
16S-MHK-W-FUL-R2	21071
16S-MHK-W-FUL-R3	23067
16S-MHK-W-FUL-R4	14421
16S-MHK-W-FUL-R5	8502
16S-MHK-W-FUL-R6	19822
16S-MHK-W-FUL-R7	18578
16S-MHK-W-FUL-R8	20819
16S-MHK-W-FUL-R9	24685
16S-MHK-W-WAL-R1	20505
16S-MHK-W-WAL-R3	25747
16S-MHK-W-WAL-R4	25522
16S-MHK-W-WAL-R5	14592
16S-MHK-W-WAL-R8	19815
16S-MHK-W-WAL-R9	24853

### Sheet: Dry
Dry
Sample_name	# of seq				Phylum	# of seq	% from total # of seq		Phylum	# of ASVs	% from total # of ASVs
16S-H-D-CDB-R1	20691				Proteobacteria	807550	44.8359		Proteobacteria	359	29.8421
16S-H-D-CDB-R10	21516				Actinobacteriota	267286	14.84		Actinobacteriota	173	14.3807
16S-H-D-CDB-R2	24596				Acidobacteriota	197776	10.9807		Bacteroidota	103	8.56193
16S-H-D-CDB-R3	23005				Bacteroidota	112765	6.26082		Firmicutes	102	8.4788
16S-H-D-CDB-R4	22854				Planctomycetota	69538	3.86081		Verrucomicrobiota	66	5.48628
16S-H-D-CDB-R5	15497				Verrucomicrobiota	64859	3.60103		Chloroflexi	57	4.73815
16S-H-D-CDB-R6	17125				Chloroflexi	58861	3.26802		Acidobacteriota	55	4.5719
16S-H-D-CDB-R7	13607				Firmicutes	48370	2.68555		Planctomycetota	55	4.5719
16S-H-D-CDB-R8	24759				Myxococcota	43272	2.4025		Myxococcota	44	3.65752
16S-H-D-CDB-R9	14652				Cyanobacteria	36161	2.00769		Patescibacteria	43	3.5744
16S-H-D-REL-R1	26330				Patescibacteria	30772	1.70849		Cyanobacteria	18	1.49626
16S-H-D-REL-R10	20622				Crenarchaeota	17612	0.977834		Basidiomycota	15	1.24688
16S-H-D-REL-R2	23756				Gemmatimonadota	8173	0.453772		Bdellovibrionota	13	1.08063
16S-H-D-REL-R3	24487				Armatimonadota	6243	0.346617		Armatimonadota	11	0.914381
16S-H-D-REL-R4	21948				Methylomirabilota	5567	0.309085		Gemmatimonadota	10	0.831255
16S-H-D-REL-R5	14565				Unassigned	4885	0.27122		Crenarchaeota	7	0.581879
16S-H-D-REL-R6	14542				Bdellovibrionota	4499	0.249789		Desulfobacterota	7	0.581879
16S-H-D-REL-R8	13607				Desulfobacterota	2654	0.147353		Elusimicrobiota	7	0.581879
16S-H-D-REL-R9	18934				Latescibacterota	2191	0.121646		Spirochaetota	7	0.581879
16S-H-D-SAL-R1	20426				Dependentiae	2158	0.119814		Dependentiae	6	0.498753
16S-H-D-SAL-R10	15565				WPS-2	1720	0.095496		Fibrobacterota	4	0.332502
16S-H-D-SAL-R2	17202				Entotheonellaeota	1328	0.0737318		Thermoplasmatota	4	0.332502
16S-H-D-SAL-R4	24730				Elusimicrobiota	1237	0.0686794		Deinococcota	3	0.249377
16S-H-D-SAL-R5	15385				Nitrospirota	1193	0.0662365		Methylomirabilota	3	0.249377
16S-H-D-SAL-R6	20454				NB1-j	626	0.0347561		Unassigned	3	0.249377
16S-H-D-SAL-R8	18778				MBNT15	555	0.0308141		Apicomplexa	2	0.166251
16S-H-D-SAL-R9	12679				Fibrobacterota	546	0.0303144		Entotheonellaeota	2	0.166251
16S-H-D-WEB-R1	25040				SAR324clade(MarinegroupB)	476	0.026428		Latescibacterota	2	0.166251
16S-H-D-WEB-R10	15817				RCP2-54	439	0.0243737		Nanoarchaeota	2	0.166251
16S-H-D-WEB-R2	27110				Basidiomycota	342	0.0189881		Nitrospirota	2	0.166251
16S-H-D-WEB-R3	25618				Sumerlaeota	339	0.0188216		Sumerlaeota	2	0.166251
16S-H-D-WEB-R4	28902				Abditibacteriota	299	0.0166008		Abditibacteriota	1	0.0831255
16S-H-D-WEB-R5	18965				WS2	170	0.00943856		Dadabacteria	1	0.0831255
16S-H-D-WEB-R6	17384				Spirochaetota	134	0.0074398		FCPU426	1	0.0831255
16S-H-D-WEB-R7	17082				Thermoplasmatota	132	0.00732876		Fusobacteriota	1	0.0831255
16S-H-D-WEB-R8	15603				FCPU426	127	0.00705116		GAL15	1	0.0831255
16S-H-D-WEB-R9	12075				Deinococcota	54	0.00299813		Hydrogenedentes	1	0.0831255
16S-IL-D-CDB-R1	23066				Hydrogenedentes	49	0.00272052		Margulisbacteria	1	0.0831255
16S-IL-D-CDB-R2	18151				GAL15	41	0.00227636		MBNT15	1	0.0831255
16S-IL-D-CDB-R3	28045				Apicomplexa	30	0.00166563		Micrarchaeota	1	0.0831255
16S-IL-D-CDB-R6	17105				Dadabacteria	28	0.00155459		NB1-j	1	0.0831255
16S-IL-D-CDB-R7	18969				Nanoarchaeota	27	0.00149906		Opalinata	1	0.0831255
16S-IL-D-REL-R1	23279				Zixibacteria	18	0.00099938		RCP2-54	1	0.0831255
16S-IL-D-REL-R10	18345				Micrarchaeota	10	0.00055521		SAR324clade(MarinegroupB)	1	0.0831255
16S-IL-D-REL-R4	18730				Fusobacteriota	5	0.0002776		WPS-2	1	0.0831255
16S-IL-D-REL-R5	17691				Margulisbacteria	4	0.00022208		WS2	1	0.0831255
16S-IL-D-REL-R7	22481				Opalinata	2	0.00011104		Zixibacteria	1	0.0831255
16S-IL-D-REL-R8	20159
16S-IL-D-SAL-R2	19651
16S-IL-D-SAL-R4	14615
16S-IL-D-SAL-R5	16608
16S-IL-D-SAL-R6	21277
16S-IL-D-WEB-R1	22781
16S-IL-D-WEB-R2	15544
16S-IL-D-WEB-R3	19517
16S-IL-D-WEB-R7	24116
16S-IL-D-WEB-R8	1809
16S-IL-D-WEB-R9	24748
16S-MHK-D-CDB-R1	24391
16S-MHK-D-CDB-R10	19450
16S-MHK-D-CDB-R2	21867
16S-MHK-D-CDB-R3	23653
16S-MHK-D-CDB-R4	16178
16S-MHK-D-CDB-R5	13095
16S-MHK-D-CDB-R6	20317
16S-MHK-D-CDB-R7	21105
16S-MHK-D-CDB-R8	19294
16S-MHK-D-CDB-R9	22415
16S-MHK-D-REL-R10	18170
16S-MHK-D-REL-R2	20218
16S-MHK-D-REL-R3	26077
16S-MHK-D-REL-R4	23826
16S-MHK-D-REL-R7	19195
16S-MHK-D-REL-R8	16711
16S-MHK-D-REL-R9	21492
16S-MHK-D-SAL-R1	19797
16S-MHK-D-SAL-R10	21193
16S-MHK-D-SAL-R2	25182
16S-MHK-D-SAL-R3	22069
16S-MHK-D-SAL-R4	23839
16S-MHK-D-SAL-R5	14628
16S-MHK-D-SAL-R7	19012
16S-MHK-D-SAL-R8	22154
16S-MHK-D-SAL-R9	24452
16S-MHK-D-WEB-R1	19058
16S-MHK-D-WEB-R10	18811
16S-MHK-D-WEB-R2	17594
16S-MHK-D-WEB-R3	18956
16S-MHK-D-WEB-R4	14927
16S-MHK-D-WEB-R8	17527
16S-MHK-D-WEB-R9	21875

### Sheet: Mesic
Mesic
Sample_name	# of seq				Phylum	# of seq	% from total # of seq		Phylum	# of ASVs	% from total # of ASVs
16S-H-M-CAR-R10	15963				Proteobacteria	717826	42.2083		Proteobacteria	332	28.9451
16S-H-M-CAR-R2	25525				Actinobacteriota	274679	16.1512		Actinobacteriota	167	14.5597
16S-H-M-CAR-R4	20794				Acidobacteriota	205736	12.0973		Firmicutes	100	8.7184
16S-H-M-CAR-R5	19586				Bacteroidota	105911	6.22758		Bacteroidota	98	8.54403
16S-H-M-CAR-R6	14163				Planctomycetota	71227	4.18816		Verrucomicrobiota	59	5.14385
16S-H-M-CAR-R7	19830				Verrucomicrobiota	65368	3.84365		Acidobacteriota	54	4.70793
16S-H-M-CAR-R8	14698				Chloroflexi	58935	3.46539		Planctomycetota	54	4.70793
16S-H-M-CAR-R9	17435				Firmicutes	42396	2.49289		Chloroflexi	53	4.62075
16S-H-M-KON-R1	19747				Myxococcota	41248	2.42539		Myxococcota	45	3.92328
16S-H-M-KON-R10	23098				Patescibacteria	34552	2.03166		Patescibacteria	38	3.31299
16S-H-M-KON-R2	19343				Cyanobacteria	19191	1.12843		Cyanobacteria	23	2.00523
16S-H-M-KON-R3	28173				Crenarchaeota	17114	1.00631		Basidiomycota	17	1.48213
16S-H-M-KON-R4	20508				Gemmatimonadota	8363	0.491746		Bdellovibrionota	13	1.13339
16S-H-M-KON-R5	22545				Armatimonadota	6398	0.376203		Armatimonadota	11	0.959024
16S-H-M-KON-R6	20168				Methylomirabilota	6173	0.362973		Gemmatimonadota	10	0.87184
16S-H-M-KON-R7	15387				Unassigned	5007	0.294412		Desulfobacterota	7	0.610288
16S-H-M-KON-R8	19226				Bdellovibrionota	4312	0.253546		Crenarchaeota	6	0.523104
16S-H-M-KON-R9	15935				Desulfobacterota	2668	0.156879		Dependentiae	6	0.523104
16S-H-M-TAL-R1	19596				Dependentiae	2590	0.152292		Elusimicrobiota	6	0.523104
16S-H-M-TAL-R10	19874				Latescibacterota	2061	0.121187		Spirochaetota	5	0.43592
16S-H-M-TAL-R2	18187				Entotheonellaeota	1415	0.0832022		Fibrobacterota	4	0.348736
16S-H-M-TAL-R3	25449				Elusimicrobiota	1208	0.0710306		Methylomirabilota	3	0.261552
16S-H-M-TAL-R4	24457				Nitrospirota	1139	0.0669734		Thermoplasmatota	3	0.261552
16S-H-M-TAL-R5	19427				WPS-2	1112	0.0653858		Apicomplexa	2	0.174368
16S-H-M-TAL-R6	23774				NB1-j	616	0.0362209		Deinococcota	2	0.174368
16S-H-M-TAL-R8	18796				Fibrobacterota	529	0.0311053		Entotheonellaeota	2	0.174368
16S-H-M-TAL-R9	14314				SAR324clade(MarinegroupB)	504	0.0296353		Latescibacterota	2	0.174368
16S-H-M-TOW-R1	23664				Sumerlaeota	418	0.0245785		Unassigned	2	0.174368
16S-H-M-TOW-R10	21822				RCP2-54	378	0.0222265		Abditibacteriota	1	0.087184
16S-H-M-TOW-R2	18271				Basidiomycota	376	0.0221089		Ascomycota	1	0.087184
16S-H-M-TOW-R3	26581				MBNT15	364	0.0214032		Chytridiomycota	1	0.087184
16S-H-M-TOW-R5	21932				Abditibacteriota	226	0.0132888		Dadabacteria	1	0.087184
16S-H-M-TOW-R6	21593				Spirochaetota	146	0.00858482		Euryarchaeota	1	0.087184
16S-H-M-TOW-R7	17621				Thermoplasmatota	92	0.00540961		FCPU426	1	0.087184
16S-H-M-TOW-R8	16561				WS2	89	0.00523321		Fusobacteriota	1	0.087184
16S-H-M-TOW-R9	13660				Apicomplexa	54	0.00317521		GAL15	1	0.087184
16S-H-W-12MI-R1	21094				FCPU426	54	0.00317521		Hydrogenedentes	1	0.087184
16S-H-W-12MI-R10	25211				Dadabacteria	46	0.00270481		Margulisbacteria	1	0.087184
16S-IL-M-CAR-R1	21675				Hydrogenedentes	43	0.00252841		MBNT15	1	0.087184
16S-IL-M-CAR-R2	19371				GAL15	38	0.00223441		Nanoarchaeota	1	0.087184
16S-IL-M-CAR-R3	19046				Deinococcota	37	0.00217561		NB1-j	1	0.087184
16S-IL-M-CAR-R4	22031				Zixibacteria	8	0.0004704		Nitrospirota	1	0.087184
16S-IL-M-CAR-R5	15530				Fusobacteriota	6	0.0003528		NKB15	1	0.087184
16S-IL-M-CAR-R9	20746				Margulisbacteria	5	0.000294		Opalinata	1	0.087184
16S-IL-M-KON-R1	17180				Nanoarchaeota	5	0.000294		RCP2-54	1	0.087184
16S-IL-M-KON-R2	23833				TX1A-33	3	0.0001764		SAR324clade(MarinegroupB)	1	0.087184
16S-IL-M-KON-R3	20676				Ascomycota	2	0.0001176		Sumerlaeota	1	0.087184
16S-IL-M-KON-R5	11861				Chytridiomycota	2	0.0001176		TX1A-33	1	0.087184
16S-IL-M-KON-R7	20441				Euryarchaeota	2	0.0001176		WPS-2	1	0.087184
16S-IL-M-KON-R8	14210				NKB15	2	0.0001176		WS2	1	0.087184
16S-IL-M-TAL-R3	18961				Opalinata	2	0.0001176		Zixibacteria	1	0.087184
16S-IL-M-TAL-R4	15419
16S-IL-M-TAL-R5	20403
16S-IL-M-TAL-R6	16417
16S-IL-M-TAL-R7	20923
16S-IL-M-TAL-R8	17691
16S-IL-M-TOW-R1	12920
16S-IL-M-TOW-R3	21524
16S-IL-M-TOW-R5	20747
16S-IL-M-TOW-R9	20923
16S-MHK-M-CAR-R2	15003
16S-MHK-M-CAR-R4	19008
16S-MHK-M-CAR-R5	21807
16S-MHK-M-CAR-R7	18582
16S-MHK-M-CAR-R8	19054
16S-MHK-M-CAR-R9	22628
16S-MHK-M-KON-R1	19545
16S-MHK-M-KON-R10	23179
16S-MHK-M-KON-R2	16717
16S-MHK-M-KON-R4	16635
16S-MHK-M-KON-R5	21404
16S-MHK-M-KON-R7	17402
16S-MHK-M-KON-R8	17985
16S-MHK-M-KON-R9	20395
16S-MHK-M-TAL-R10	19362
16S-MHK-M-TAL-R3	22040
16S-MHK-M-TAL-R4	24897
16S-MHK-M-TAL-R5	17471
16S-MHK-M-TAL-R6	24552
16S-MHK-M-TAL-R8	16342
16S-MHK-M-TAL-R9	24476
16S-MHK-M-TOW-R10	19029
16S-MHK-M-TOW-R4	22252
16S-MHK-M-TOW-R5	21084
16S-MHK-M-TOW-R8	17385
16S-MHK-M-TOW-R9	25906

### Sheet: Wet
Wet
Sample_name	# of seq				Phylum	# of seq	% from total # of seq		Phylum	# of ASVs	% from total # of ASVs
16S-H-W-12MI-R2	26437				Proteobacteria	1004776	47.2502		Proteobacteria	336	27.5184
16S-H-W-12MI-R4	17147				Actinobacteriota	276772	13.0154		Actinobacteriota	169	13.8411
16S-H-W-12MI-R5	17823				Acidobacteriota	246219	11.5786		Firmicutes	131	10.7289
16S-H-W-12MI-R6	18694				Bacteroidota	121892	5.73204		Bacteroidota	105	8.59951
16S-H-W-12MI-R8	17226				Planctomycetota	94097	4.42496		Verrucomicrobiota	65	5.32351
16S-H-W-12MI-R9	10845				Verrucomicrobiota	93905	4.41594		Chloroflexi	58	4.7502
16S-H-W-DES-R1	18114				Firmicutes	62451	2.93679		Acidobacteriota	57	4.6683
16S-H-W-DES-R10	17699				Chloroflexi	52488	2.46828		Planctomycetota	57	4.6683
16S-H-W-DES-R2	23907				Myxococcota	42099	1.97973		Patescibacteria	43	3.5217
16S-H-W-DES-R4	18115				Patescibacteria	39449	1.85511		Myxococcota	42	3.4398
16S-H-W-DES-R5	12909				Cyanobacteria	23239	1.09283		Cyanobacteria	24	1.9656
16S-H-W-DES-R6	14279				Crenarchaeota	14966	0.703785		Basidiomycota	21	1.7199
16S-H-W-DES-R7	17563				Gemmatimonadota	7607	0.357723		Bdellovibrionota	12	0.982801
16S-H-W-DES-R8	16292				Armatimonadota	7352	0.345732		Armatimonadota	11	0.900901
16S-H-W-DES-R9	18227				Unassigned	6403	0.301105		Desulfobacterota	10	0.819001
16S-H-W-FUL-R1	23306				Bdellovibrionota	5562	0.261556		Gemmatimonadota	10	0.819001
16S-H-W-FUL-R10	16748				Dependentiae	4376	0.205784		Dependentiae	6	0.4914
16S-H-W-FUL-R2	16130				Methylomirabilota	4286	0.201552		Elusimicrobiota	6	0.4914
16S-H-W-FUL-R3	18786				WPS-2	4082	0.191958		Crenarchaeota	5	0.4095
16S-H-W-FUL-R4	25600				Desulfobacterota	2692	0.126593		Fibrobacterota	4	0.3276
16S-H-W-FUL-R5	14257				Latescibacterota	2423	0.113943		Spirochaetota	4	0.3276
16S-H-W-FUL-R6	15117				Elusimicrobiota	2116	0.0995061		Thermoplasmatota	4	0.3276
16S-H-W-FUL-R7	13231				RCP2-54	1045	0.0491417		Unassigned	4	0.3276
16S-H-W-FUL-R8	14811				Entotheonellaeota	926	0.0435457		Nanoarchaeota	3	0.2457
16S-H-W-FUL-R9	16278				Nitrospirota	883	0.0415236		Apicomplexa	2	0.1638
16S-H-W-WAL-R1	19070				Fibrobacterota	705	0.033153		Deinococcota	2	0.1638
16S-H-W-WAL-R10	19025				Basidiomycota	703	0.033059		Entotheonellaeota	2	0.1638
16S-H-W-WAL-R2	24814				SAR324clade(MarinegroupB)	565	0.0265694		Latescibacterota	2	0.1638
16S-H-W-WAL-R3	15138				MBNT15	503	0.0236539		Methylomirabilota	2	0.1638
16S-H-W-WAL-R4	13115				Sumerlaeota	413	0.0194216		Nitrospirota	2	0.1638
16S-H-W-WAL-R5	15820				NB1-j	340	0.0159887		Sumerlaeota	2	0.1638
16S-H-W-WAL-R6	20075				FCPU426	336	0.0158006		Abditibacteriota	1	0.0819001
16S-H-W-WAL-R7	17663				Spirochaetota	208	0.00978132		Campilobacterota	1	0.0819001
16S-H-W-WAL-R8	14069				Abditibacteriota	188	0.00884081		Cercozoa	1	0.0819001
16S-H-W-WAL-R9	16170				WS2	130	0.00611332		Dadabacteria	1	0.0819001
16S-IL-W-12MI-R1	20050				Thermoplasmatota	88	0.00413825		Euryarchaeota	1	0.0819001
16S-IL-W-12MI-R10	22064				Apicomplexa	69	0.00324476		FCPU426	1	0.0819001
16S-IL-W-12MI-R2	21828				Deinococcota	39	0.001834		Fusobacteriota	1	0.0819001
16S-IL-W-12MI-R3	24844				Nanoarchaeota	24	0.00112861		GAL15	1	0.0819001
16S-IL-W-12MI-R4	14982				Fusobacteriota	22	0.00103456		Hydrogenedentes	1	0.0819001
16S-IL-W-12MI-R5	12769				Hydrogenedentes	18	0.00084646		Margulisbacteria	1	0.0819001
16S-IL-W-12MI-R6	19203				Margulisbacteria	10	0.00047026		MBNT15	1	0.0819001
16S-IL-W-12MI-R7	23878				Dadabacteria	7	0.00032918		Micrarchaeota	1	0.0819001
16S-IL-W-12MI-R8	17447				GAL15	7	0.00032918		NB1-j	1	0.0819001
16S-IL-W-12MI-R9	27485				Cercozoa	4	0.0001881		Opalinata	1	0.0819001
16S-IL-W-DES-R1	12236				Euryarchaeota	4	0.0001881		Peronosporomycetes	1	0.0819001
16S-IL-W-DES-R10	24231				Zixibacteria	4	0.0001881		RCP2-54	1	0.0819001
16S-IL-W-DES-R2	19212				Micrarchaeota	3	0.00014108		SAR324clade(MarinegroupB)	1	0.0819001
16S-IL-W-DES-R3	56764				Peronosporomycetes	3	0.00014108		WPS-2	1	0.0819001
16S-IL-W-DES-R4	27512				Campilobacterota	2	9.41e-05		WS2	1	0.0819001
16S-IL-W-DES-R5	14053				Opalinata	2	9.41e-05		Zixibacteria	1	0.0819001
16S-IL-W-DES-R6	19054
16S-IL-W-DES-R7	21612
16S-IL-W-DES-R8	22701
16S-IL-W-DES-R9	19746
16S-IL-W-FUL-R1	18620
16S-IL-W-FUL-R10	20123
16S-IL-W-FUL-R2	19750
16S-IL-W-FUL-R3	23893
16S-IL-W-FUL-R4	20857
16S-IL-W-FUL-R5	15130
16S-IL-W-FUL-R6	24770
16S-IL-W-FUL-R7	19168
16S-IL-W-FUL-R8	18986
16S-IL-W-FUL-R9	22921
16S-IL-W-WAL-R1	15485
16S-IL-W-WAL-R10	21561
16S-IL-W-WAL-R2	25338
16S-IL-W-WAL-R3	20639
16S-IL-W-WAL-R4	24678
16S-IL-W-WAL-R5	13742
16S-IL-W-WAL-R6	21332
16S-IL-W-WAL-R7	18558
16S-IL-W-WAL-R8	16540
16S-IL-W-WAL-R9	20629
16S-MHK-W-12MI-R1	16143
16S-MHK-W-12MI-R10	17679
16S-MHK-W-12MI-R3	24174
16S-MHK-W-12MI-R4	26659
16S-MHK-W-12MI-R5	15875
16S-MHK-W-12MI-R6	20358
16S-MHK-W-12MI-R7	22274
16S-MHK-W-12MI-R9	27950
16S-MHK-W-DES-R1	17584
16S-MHK-W-DES-R10	17533
16S-MHK-W-DES-R2	26244
16S-MHK-W-DES-R3	27387
16S-MHK-W-DES-R4	22991
16S-MHK-W-DES-R7	18930
16S-MHK-W-DES-R8	16070
16S-MHK-W-DES-R9	22318
16S-MHK-W-FUL-R1	20487
16S-MHK-W-FUL-R10	24957
16S-MHK-W-FUL-R2	21071
16S-MHK-W-FUL-R3	23067
16S-MHK-W-FUL-R4	14421
16S-MHK-W-FUL-R5	8502
16S-MHK-W-FUL-R6	19822
16S-MHK-W-FUL-R7	18578
16S-MHK-W-FUL-R8	20819
16S-MHK-W-FUL-R9	24685
16S-MHK-W-WAL-R1	20505
16S-MHK-W-WAL-R3	25747
16S-MHK-W-WAL-R4	25522
16S-MHK-W-WAL-R5	14592
16S-MHK-W-WAL-R8	19815
16S-MHK-W-WAL-R9	24853
