## Supplementary Table S4 for "Home-field advantage affects the local adaptive interaction between *Andropogon gerardii* ecotypes and rhizobiome"

### Sheet: Hays
Group Hays	Total indicator ASVs = 151
Phylum	Class	Order	Family	Genus	F-stat	pvalue
Acidobacteriota	Blastocatellia	Blastocatellales	Blastocatellaceae	NA	0.665	0.001
Acidobacteriota	Blastocatellia	Blastocatellales	Blastocatellaceae	uncultured	0.691	0.001
Acidobacteriota	Vicinamibacteria	Vicinamibacterales	Vicinamibacteraceae	uncultured	0.699	0.001
Acidobacteriota	Vicinamibacteria	Vicinamibacterales	Vicinamibacteraceae	Vicinamibacter	0.67	0.001
Acidobacteriota	Vicinamibacteria	Vicinamibacterales	Vicinamibacteraceae	Vicinamibacteraceae	0.684	0.001
Actinobacteriota	Acidimicrobiia	Actinomarinales	uncultured	uncultured	0.554	0.001
Actinobacteriota	Acidimicrobiia	Microtrichales	Iamiaceae	Iamia	0.73	0.001
Actinobacteriota	Acidimicrobiia	Microtrichales	Ilumatobacteraceae	Ilumatobacter	0.493	0.001
Actinobacteriota	Acidimicrobiia	Microtrichales	Ilumatobacteraceae	uncultured	0.718	0.001
Actinobacteriota	Acidimicrobiia	Microtrichales	uncultured	uncultured	0.777	0.001
Actinobacteriota	Actinobacteria	0319.7L14	0319.7L14	0319.7L14	0.666	0.001
Actinobacteriota	Actinobacteria	Catenulisporales	Catenulisporaceae	Catenulispora	0.654	0.001
Actinobacteriota	Actinobacteria	Corynebacteriales	Mycobacteriaceae	Mycobacterium	0.644	0.001
Actinobacteriota	Actinobacteria	Frankiales	Cryptosporangiaceae	Cryptosporangium	0.539	0.001
Actinobacteriota	Actinobacteria	Frankiales	Geodermatophilaceae	Blastococcus	0.636	0.001
Actinobacteriota	Actinobacteria	Glycomycetales	Glycomycetaceae	Glycomyces	0.499	0.001
Actinobacteriota	Actinobacteria	Kineosporiales	Kineosporiaceae	Kineosporia	0.557	0.001
Actinobacteriota	Actinobacteria	Kineosporiales	Kineosporiaceae	NA	0.627	0.001
Actinobacteriota	Actinobacteria	Micrococcales	Cellulomonadaceae	Cellulomonas	0.58	0.001
Actinobacteriota	Actinobacteria	Micrococcales	Microbacteriaceae	Agromyces	0.601	0.001
Actinobacteriota	Actinobacteria	Micrococcales	Microbacteriaceae	Galbitalea	0.524	0.001
Actinobacteriota	Actinobacteria	Micrococcales	Microbacteriaceae	Microbacterium	0.584	0.001
Actinobacteriota	Actinobacteria	Micrococcales	Microbacteriaceae	NA	0.658	0.001
Actinobacteriota	Actinobacteria	Micrococcales	Promicromonosporaceae	Cellulosimicrobium	0.351	0.001
Actinobacteriota	Actinobacteria	Micrococcales	Promicromonosporaceae	Isoptericola	0.443	0.001
Actinobacteriota	Actinobacteria	Micrococcales	Promicromonosporaceae	Promicromonospora	0.792	0.001
Actinobacteriota	Actinobacteria	Micromonosporales	Micromonosporaceae	Longispora	0.446	0.001
Actinobacteriota	Actinobacteria	Micromonosporales	Micromonosporaceae	NA	0.722	0.001
Actinobacteriota	Actinobacteria	Micromonosporales	Micromonosporaceae	Phytohabitans	0.508	0.001
Actinobacteriota	Actinobacteria	Micromonosporales	Micromonosporaceae	Stackebrandtia	0.318	0.001
Actinobacteriota	Actinobacteria	Micromonosporales	Micromonosporaceae	Virgisporangium	0.674	0.001
Actinobacteriota	Actinobacteria	Propionibacteriales	Nocardioidaceae	Aeromicrobium	0.669	0.001
Actinobacteriota	Actinobacteria	Propionibacteriales	Nocardioidaceae	Flindersiella	0.427	0.001
Actinobacteriota	Actinobacteria	Propionibacteriales	Nocardioidaceae	Kribbella	0.73	0.001
Actinobacteriota	Actinobacteria	Propionibacteriales	Nocardioidaceae	Nocardioides	0.745	0.001
Actinobacteriota	Actinobacteria	Propionibacteriales	Propionibacteriaceae	Microlunatus	0.686	0.001
Actinobacteriota	Actinobacteria	Propionibacteriales	Propionibacteriaceae	NA	0.63	0.001
Actinobacteriota	Actinobacteria	Pseudonocardiales	Pseudonocardiaceae	Actinophytocola	0.773	0.001
Actinobacteriota	Actinobacteria	Pseudonocardiales	Pseudonocardiaceae	Amycolatopsis	0.772	0.001
Actinobacteriota	Actinobacteria	Pseudonocardiales	Pseudonocardiaceae	Kibdelosporangium	0.672	0.001
Actinobacteriota	Actinobacteria	Pseudonocardiales	Pseudonocardiaceae	Lechevalieria	0.531	0.001
Actinobacteriota	Actinobacteria	Pseudonocardiales	Pseudonocardiaceae	Pseudonocardia	0.715	0.001
Actinobacteriota	Actinobacteria	Streptomycetales	Streptomycetaceae	Streptomyces	0.703	0.001
Actinobacteriota	Actinobacteria	Streptosporangiales	Streptosporangiaceae	Herbidospora	0.524	0.001
Actinobacteriota	Actinobacteria	Streptosporangiales	Thermomonosporaceae	Actinoallomurus	0.599	0.001
Actinobacteriota	MB.A2.108	MB.A2.108	MB.A2.108	MB.A2.108	0.643	0.001
Actinobacteriota	Rubrobacteria	Rubrobacterales	Rubrobacteriaceae	Rubrobacter	0.806	0.001
Actinobacteriota	Thermoleophilia	Gaiellales	NA	NA	0.498	0.001
Actinobacteriota	Thermoleophilia	Solirubrobacterales	67.14	67.14	0.687	0.001
Actinobacteriota	Thermoleophilia	Solirubrobacterales	NA	NA	0.517	0.001
Actinobacteriota	Thermoleophilia	Solirubrobacterales	Solirubrobacteraceae	NA	0.652	0.001
Actinobacteriota	Thermoleophilia	Solirubrobacterales	Solirubrobacteraceae	Solirubrobacter	0.708	0.001
Armatimonadota	uncultured	uncultured	uncultured	uncultured	0.646	0.001
Bacteroidota	Bacteroidia	Chitinophagales	Chitinophagaceae	Chitinophaga	0.724	0.001
Bacteroidota	Bacteroidia	Chitinophagales	Chitinophagaceae	Filimonas	0.588	0.001
Bacteroidota	Bacteroidia	Chitinophagales	Chitinophagaceae	Flavitalea	0.666	0.001
Bacteroidota	Bacteroidia	Chitinophagales	Chitinophagaceae	Terrimonas	0.728	0.001
Bacteroidota	Bacteroidia	Chitinophagales	Chitinophagaceae	UTBCD1	0.484	0.001
Bacteroidota	Bacteroidia	Cytophagales	Microscillaceae	Chryseolinea	0.7	0.001
Bacteroidota	Bacteroidia	Cytophagales	Microscillaceae	NA	0.669	0.001
Bacteroidota	Bacteroidia	Cytophagales	Microscillaceae	Ohtaekwangia	0.763	0.001
Bacteroidota	Bacteroidia	Cytophagales	Microscillaceae	uncultured	0.774	0.001
Bacteroidota	Bacteroidia	Flavobacteriales	Crocinitomicaceae	Fluviicola	0.489	0.001
Bacteroidota	Bacteroidia	Sphingobacteriales	KD3.93	KD3.93	0.62	0.001
Bacteroidota	Bacteroidia	Sphingobacteriales	NS11.12_marine_group	NS11.12_marine_group	0.562	0.001
Bacteroidota	Bacteroidia	Sphingobacteriales	Sphingobacteriaceae	Olivibacter	0.334	0.001
Chloroflexi	Anaerolineae	Ardenticatenales	Ardenticatenaceae	uncultured	0.426	0.001
Chloroflexi	Anaerolineae	Caldilineales	Caldilineaceae	uncultured	0.666	0.001
Chloroflexi	Anaerolineae	SBR1031	A4b	A4b	0.698	0.001
Chloroflexi	Anaerolineae	SBR1031	A4b	OLB13	0.449	0.001
Chloroflexi	Chloroflexia	Chloroflexales	Roseiflexaceae	uncultured	0.665	0.001
Chloroflexi	Chloroflexia	Thermomicrobiales	JG30.KF.CM45	JG30.KF.CM45	0.774	0.001
Chloroflexi	Dehalococcoidia	S085	S085	S085	0.651	0.001
Chloroflexi	Gitt.GS.136	Gitt.GS.136	Gitt.GS.136	Gitt.GS.136	0.653	0.001
Chloroflexi	JG30.KF.CM66	JG30.KF.CM66	JG30.KF.CM66	JG30.KF.CM66	0.636	0.001
Chloroflexi	KD4.96	KD4.96	KD4.96	KD4.96	0.642	0.001
Cyanobacteria	Cyanobacteriia	Chloroplast	Chloroplast	Chloroplast	0.783	0.001
Firmicutes	Bacilli	Bacillales	Bacillaceae	Fictibacillus	0.369	0.001
Firmicutes	Bacilli	NA	NA	NA	0.413	0.001
Gemmatimonadota	AKAU4049	AKAU4049	AKAU4049	AKAU4049	0.552	0.001
Gemmatimonadota	Longimicrobia	Longimicrobiales	Longimicrobiaceae	Longimicrobiaceae	0.553	0.001
Gemmatimonadota	Longimicrobia	Longimicrobiales	Longimicrobiaceae	YC.ZSS.LKJ147	0.488	0.001
Gemmatimonadota	S0134_terrestrial_group	S0134_terrestrial_group	S0134_terrestrial_group	S0134_terrestrial_group	0.554	0.001
Myxococcota	Polyangia	Nannocystales	Nannocystaceae	Nannocystis	0.619	0.001
Myxococcota	Polyangia	Nannocystales	Nannocystaceae	uncultured	0.406	0.001
Myxococcota	Polyangia	Polyangiales	BIrii41	BIrii41	0.781	0.001
Myxococcota	Polyangia	Polyangiales	Phaselicystidaceae	Phaselicystis	0.637	0.001
Myxococcota	Polyangia	Polyangiales	Sandaracinaceae	Sandaracinus	0.547	0.001
Myxococcota	Polyangia	Polyangiales	Sandaracinaceae	uncultured	0.738	0.001
Patescibacteria	Saccharimonadia	Saccharimonadales	Saccharimonadaceae	TM7a	0.744	0.001
Patescibacteria	uncultured	uncultured	uncultured	uncultured	0.598	0.001
Planctomycetota	Planctomycetes	Isosphaerales	Isosphaeraceae	Paludisphaera	0.578	0.001
Planctomycetota	Planctomycetes	Isosphaerales	Isosphaeraceae	Singulisphaera	0.657	0.001
Planctomycetota	Planctomycetes	Pirellulales	Pirellulaceae	Pir4_lineage	0.654	0.001
Planctomycetota	Planctomycetes	Pirellulales	Pirellulaceae	Pirellula	0.65	0.001
Planctomycetota	Planctomycetes	Pirellulales	Pirellulaceae	Rhodopirellula	0.542	0.001
Planctomycetota	Planctomycetes	Planctomycetales	Rubinisphaeraceae	Planctomicrobium	0.565	0.001
Planctomycetota	Planctomycetes	uncultured	uncultured	uncultured	0.632	0.001
Proteobacteria	Alphaproteobacteria	Acetobacterales	Acetobacteraceae	Roseococcus	0.326	0.001
Proteobacteria	Alphaproteobacteria	Acetobacterales	Acetobacteraceae	Roseomonas	0.603	0.001
Proteobacteria	Alphaproteobacteria	Azospirillales	Azospirillaceae	Skermanella	0.598	0.001
Proteobacteria	Alphaproteobacteria	Azospirillales	Inquilinaceae	Inquilinus	0.686	0.001
Proteobacteria	Alphaproteobacteria	Defluviicoccales	Defluviicoccaceae	Defluviicoccus	0.344	0.001
Proteobacteria	Alphaproteobacteria	Micavibrionales	uncultured	uncultured	0.657	0.001
Proteobacteria	Alphaproteobacteria	Rhizobiales	Amb.16S.1323	Amb.16S.1323	0.547	0.001
Proteobacteria	Alphaproteobacteria	Rhizobiales	Beijerinckiaceae	Bosea	0.718	0.001
Proteobacteria	Alphaproteobacteria	Rhizobiales	Beijerinckiaceae	Microvirga	0.689	0.001
Proteobacteria	Alphaproteobacteria	Rhizobiales	Devosiaceae	Devosia	0.66	0.001
Proteobacteria	Alphaproteobacteria	Rhizobiales	Devosiaceae	uncultured	0.69	0.001
Proteobacteria	Alphaproteobacteria	Rhizobiales	Rhizobiaceae	Allorhizobium.Neorhizobium.Pararhizobium.Rhizobium	0.671	0.001
Proteobacteria	Alphaproteobacteria	Rhizobiales	Rhizobiaceae	Ensifer	0.481	0.001
Proteobacteria	Alphaproteobacteria	Rhizobiales	Rhizobiaceae	Mesorhizobium	0.731	0.001
Proteobacteria	Alphaproteobacteria	Rhizobiales	Rhizobiaceae	NA	0.708	0.001
Proteobacteria	Alphaproteobacteria	Rhizobiales	Rhizobiaceae	Phyllobacterium	0.826	0.001
Proteobacteria	Alphaproteobacteria	Rhizobiales	Rhodomicrobiaceae	Rhodomicrobium	0.795	0.001
Proteobacteria	Alphaproteobacteria	Rhizobiales	Xanthobacteraceae	Pseudorhodoplanes	0.586	0.001
Proteobacteria	Alphaproteobacteria	Rhizobiales	Xanthobacteraceae	Rhodopseudomonas	0.519	0.001
Proteobacteria	Alphaproteobacteria	Rickettsiales	Mitochondria	Mitochondria	0.742	0.001
Proteobacteria	Alphaproteobacteria	Sphingomonadales	Sphingomonadaceae	Altererythrobacter	0.637	0.001
Proteobacteria	Alphaproteobacteria	Sphingomonadales	Sphingomonadaceae	Ellin6055	0.486	0.001
Proteobacteria	Alphaproteobacteria	Sphingomonadales	Sphingomonadaceae	Sphingopyxis	0.546	0.001
Proteobacteria	Alphaproteobacteria	Thalassobaculales	uncultured	uncultured	0.52	0.001
Proteobacteria	Alphaproteobacteria	Tistrellales	Geminicoccaceae	NA	0.651	0.001
Proteobacteria	Alphaproteobacteria	Tistrellales	Geminicoccaceae	uncultured	0.71	0.001
Proteobacteria	Gammaproteobacteria	Burkholderiales	Alcaligenaceae	uncultured	0.33	0.001
Proteobacteria	Gammaproteobacteria	Burkholderiales	Burkholderiaceae	NA	0.519	0.001
Proteobacteria	Gammaproteobacteria	Burkholderiales	Comamonadaceae	uncultured	0.37	0.001
Proteobacteria	Gammaproteobacteria	Burkholderiales	Comamonadaceae	Variovorax	0.744	0.001
Proteobacteria	Gammaproteobacteria	Burkholderiales	TRA3.20	TRA3.20	0.665	0.001
Proteobacteria	Gammaproteobacteria	CCD24	CCD24	CCD24	0.768	0.001
Proteobacteria	Gammaproteobacteria	Enterobacterales	Erwiniaceae	Pantoea	0.589	0.001
Proteobacteria	Gammaproteobacteria	Gammaproteobacteria_Incertae_Sedis	Unknown_Family	Acidibacter	0.636	0.001
Proteobacteria	Gammaproteobacteria	Oceanospirillales	Pseudohongiellaceae	BIyi10	0.806	0.001
Proteobacteria	Gammaproteobacteria	R7C24	R7C24	R7C24	0.644	0.001
Proteobacteria	Gammaproteobacteria	Steroidobacterales	Steroidobacteraceae	Steroidobacter	0.774	0.001
Proteobacteria	Gammaproteobacteria	Xanthomonadales	Xanthomonadaceae	Luteimonas	0.728	0.001
Proteobacteria	Gammaproteobacteria	Xanthomonadales	Xanthomonadaceae	Lysobacter	0.669	0.001
Proteobacteria	Gammaproteobacteria	Xanthomonadales	Xanthomonadaceae	Pseudoxanthomonas	0.776	0.001
Proteobacteria	Gammaproteobacteria	Xanthomonadales	Xanthomonadaceae	Stenotrophomonas	0.67	0.001
Proteobacteria	Gammaproteobacteria	Xanthomonadales	Xanthomonadaceae	Xylella	0.449	0.001
Verrucomicrobiota	Verrucomicrobiae	Chthoniobacterales	01D2Z36	01D2Z36	0.518	0.001
Verrucomicrobiota	Verrucomicrobiae	Opitutales	Opitutaceae	Alterococcus	0.686	0.001
Verrucomicrobiota	Verrucomicrobiae	Opitutales	Opitutaceae	Opitutus	0.733	0.001
Verrucomicrobiota	Verrucomicrobiae	UA11	UA11	UA11	0.571	0.001
Verrucomicrobiota	Verrucomicrobiae	Verrucomicrobiales	Rubritaleaceae	Luteolibacter	0.754	0.001
Verrucomicrobiota	Verrucomicrobiae	Verrucomicrobiales	Verrucomicrobiaceae	Prosthecobacter	0.549	0.001
Verrucomicrobiota	Verrucomicrobiae	Verrucomicrobiales	Verrucomicrobiaceae	Roseimicrobium	0.769	0.001
Verrucomicrobiota	Verrucomicrobiae	Verrucomicrobiales	Verrucomicrobiaceae	uncultured	0.677	0.001
Verrucomicrobiota	Verrucomicrobiae	Verrucomicrobiales	Verrucomicrobiaceae	Verrucomicrobium	0.488	0.001

### Sheet: Manhattan
Group Manhattan	Total indicator ASVs = 38
Phylum	Class	Order	Family	Genus	F-stat	pvalue
Acidobacteriota	Acidobacteriae	Acidobacteriales	Acidobacteriaceae_.Subgroup_1.	NA	0.531	0.001
Acidobacteriota	Blastocatellia	Blastocatellales	Blastocatellaceae	Aridibacter	0.753	0.001
Acidobacteriota	Blastocatellia	Pyrinomonadales	Pyrinomonadaceae	RB41	0.719	0.001
Acidobacteriota	Subgroup_25	Subgroup_25	Subgroup_25	Subgroup_25	0.671	0.001
Acidobacteriota	Vicinamibacteria	Subgroup_9	Subgroup_9	Subgroup_9	0.442	0.001
Actinobacteriota	Actinobacteria	Micrococcales	Micrococcaceae	NA	0.761	0.001
Actinobacteriota	Actinobacteria	Micrococcales	Micrococcaceae	Paenarthrobacter	0.696	0.001
Actinobacteriota	Actinobacteria	Pseudonocardiales	Pseudonocardiaceae	Crossiella	0.529	0.001
Actinobacteriota	Actinobacteria	Streptosporangiales	Thermomonosporaceae	NA	0.399	0.001
Armatimonadota	Fimbriimonadia	Fimbriimonadales	Fimbriimonadaceae	NA	0.438	0.001
Bacteroidota	Bacteroidia	Chitinophagales	Chitinophagaceae	Flavisolibacter	0.537	0.001
Bacteroidota	Bacteroidia	Chitinophagales	Chitinophagaceae	Segetibacter	0.469	0.001
Bacteroidota	Bacteroidia	Cytophagales	Cytophagaceae	Rhodocytophaga	0.371	0.001
Bacteroidota	Bacteroidia	Cytophagales	Hymenobacteraceae	Hymenobacter	0.479	0.001
Bacteroidota	Bacteroidia	Cytophagales	Spirosomaceae	Spirosoma	0.648	0.001
Chloroflexi	Anaerolineae	Ardenticatenales	uncultured	uncultured	0.65	0.001
Chloroflexi	Chloroflexia	Chloroflexales	Herpetosiphonaceae	Herpetosiphon	0.473	0.001
Chloroflexi	Ktedonobacteria	Ktedonobacterales	Ktedonobacteraceae	1959.1	0.55	0.001
Dadabacteria	Dadabacteriia	Dadabacteriales	Dadabacteriales	Dadabacteriales	0.329	0.001
Firmicutes	Bacilli	Bacillales	Planococcaceae	NA	0.52	0.001
NB1.j	NB1.j	NB1.j	NB1.j	NB1.j	0.568	0.001
Patescibacteria	Gracilibacteria	NA	NA	NA	0.28	0.001
Patescibacteria	Parcubacteria	Candidatus_Yanofskybacteria	Candidatus_Yanofskybacteria	Candidatus_Yanofskybacteria	0.368	0.001
Proteobacteria	Alphaproteobacteria	Dongiales	Dongiaceae	Dongia	0.66	0.001
Proteobacteria	Alphaproteobacteria	Ferrovibrionales	Ferrovibrionaceae	Ferrovibrio	0.371	0.001
Proteobacteria	Alphaproteobacteria	Rhizobiales	Beijerinckiaceae	1174.901.12	0.634	0.001
Proteobacteria	Alphaproteobacteria	Rhizobiales	Beijerinckiaceae	Psychroglaciecola	0.686	0.001
Proteobacteria	Alphaproteobacteria	Rhizobiales	D05.2	D05.2	0.639	0.001
Proteobacteria	Alphaproteobacteria	Rhizobiales	Rhizobiales_Incertae_Sedis	Nordella	0.687	0.001
Proteobacteria	Alphaproteobacteria	Rhizobiales	uncultured	uncultured	0.697	0.001
Proteobacteria	Alphaproteobacteria	Rhizobiales	Xanthobacteraceae	Starkeya	0.511	0.001
Proteobacteria	Alphaproteobacteria	Sphingomonadales	Sphingomonadaceae	Sphingomonas	0.673	0.001
Proteobacteria	Gammaproteobacteria	Burkholderiales	Oxalobacteraceae	Massilia	0.799	0.001
Proteobacteria	Gammaproteobacteria	Burkholderiales	Rhodocyclaceae	NA	0.369	0.001
Proteobacteria	Gammaproteobacteria	Competibacterales	Competibacteraceae	Plasticicumulans	0.352	0.001
Proteobacteria	Gammaproteobacteria	Gammaproteobacteria_Incertae_Sedis	Unknown_Family	Candidatus_Berkiella	0.597	0.001
Proteobacteria	Gammaproteobacteria	Pseudomonadales	Pseudomonadaceae	Pseudomonas	0.832	0.001
Proteobacteria	Gammaproteobacteria	Salinisphaerales	Solimonadaceae	Solimonas	0.368	0.001

### Sheet: Carbondale
Group Carbondale	Total indicator ASVs = 181
Phylum	Class	Order	Family	Genus	F-stat	pvalue
Acidobacteriota	Acidobacteriae	Acidobacteriales	Acidobacteriaceae_.Subgroup_1.	Acidicapsa	0.654	0.001
Acidobacteriota	Acidobacteriae	Acidobacteriales	Acidobacteriaceae_.Subgroup_1.	Acidipila	0.714	0.001
Acidobacteriota	Acidobacteriae	Acidobacteriales	Acidobacteriaceae_.Subgroup_1.	Occallatibacter	0.899	0.001
Acidobacteriota	Acidobacteriae	Acidobacteriales	Acidobacteriaceae_.Subgroup_1.	Terracidiphilus	0.65	0.001
Acidobacteriota	Acidobacteriae	Acidobacteriales	Acidobacteriaceae_.Subgroup_1.	Terriglobus	0.638	0.001
Acidobacteriota	Acidobacteriae	Acidobacteriales	Koribacteraceae	Candidatus_Koribacter	0.656	0.001
Acidobacteriota	Acidobacteriae	Acidobacteriales	NA	NA	0.407	0.001
Acidobacteriota	Acidobacteriae	Acidobacteriales	uncultured	uncultured	0.901	0.001
Acidobacteriota	Acidobacteriae	Bryobacterales	Bryobacteraceae	Bryobacter	0.701	0.001
Acidobacteriota	Acidobacteriae	Solibacterales	Solibacteraceae	Candidatus_Solibacter	0.831	0.001
Acidobacteriota	Acidobacteriae	Subgroup_13	Subgroup_13	Subgroup_13	0.485	0.001
Acidobacteriota	Acidobacteriae	Subgroup_15	Subgroup_15	Subgroup_15	0.575	0.001
Acidobacteriota	Acidobacteriae	Subgroup_2	Subgroup_2	Subgroup_2	0.835	0.001
Acidobacteriota	AT.s3.28	AT.s3.28	AT.s3.28	AT.s3.28	0.558	0.001
Acidobacteriota	Blastocatellia	Blastocatellales	Blastocatellaceae	JGI_0001001.H03	0.71	0.001
Acidobacteriota	Blastocatellia	DS.100	DS.100	DS.100	0.646	0.001
Acidobacteriota	Subgroup_11	Subgroup_11	Subgroup_11	Subgroup_11	0.69	0.001
Acidobacteriota	Subgroup_22	Subgroup_22	Subgroup_22	Subgroup_22	0.787	0.001
Acidobacteriota	Subgroup_5	Subgroup_5	Subgroup_5	Subgroup_5	0.741	0.001
Acidobacteriota	Vicinamibacteria	Vicinamibacterales	uncultured	uncultured	0.628	0.001
Acidobacteriota	Vicinamibacteria	Vicinamibacterales	Vicinamibacteraceae	NA	0.615	0.001
Actinobacteriota	Acidimicrobiia	IMCC26256	IMCC26256	IMCC26256	0.685	0.001
Actinobacteriota	Acidimicrobiia	Microtrichales	Ilumatobacteraceae	CL500.29_marine_group	0.663	0.001
Actinobacteriota	Acidimicrobiia	Microtrichales	Microtrichaceae	uncultured	0.508	0.001
Actinobacteriota	Acidimicrobiia	Microtrichales	NA	NA	0.374	0.001
Actinobacteriota	Acidimicrobiia	NA	NA	NA	0.389	0.001
Actinobacteriota	Actinobacteria	Frankiales	Acidothermaceae	Acidothermus	0.798	0.001
Actinobacteriota	Actinobacteria	Frankiales	Frankiaceae	Frankia	0.38	0.001
Actinobacteriota	Actinobacteria	Frankiales	NA	NA	0.469	0.001
Actinobacteriota	Actinobacteria	Frankiales	uncultured	uncultured	0.532	0.001
Actinobacteriota	Actinobacteria	Kineosporiales	Kineosporiaceae	Angustibacter	0.591	0.001
Actinobacteriota	Actinobacteria	Micrococcales	Intrasporangiaceae	NA	0.576	0.001
Actinobacteriota	Actinobacteria	Micromonosporales	Micromonosporaceae	Luedemannella	0.7	0.001
Actinobacteriota	Actinobacteria	Streptomycetales	Streptomycetaceae	Kitasatospora	0.755	0.001
Actinobacteriota	Thermoleophilia	Gaiellales	uncultured	uncultured	0.72	0.001
Actinobacteriota	Thermoleophilia	Solirubrobacterales	Solirubrobacteraceae	uncultured	0.763	0.001
Armatimonadota	Armatimonadia	Armatimonadales	NA	NA	0.452	0.001
Armatimonadota	Chthonomonadetes	Chthonomonadales	Chthonomonadaceae	Chthonomonas	0.7	0.001
Armatimonadota	Chthonomonadetes	Chthonomonadales	Chthonomonadales	Chthonomonadales	0.634	0.001
Bacteroidota	Bacteroidia	Chitinophagales	Chitinophagaceae	Aurantisolimonas	0.552	0.001
Bacteroidota	Bacteroidia	Chitinophagales	Chitinophagaceae	Dinghuibacter	0.635	0.001
Bacteroidota	Bacteroidia	Chitinophagales	Chitinophagaceae	Parafilimonas	0.794	0.001
Bacteroidota	Bacteroidia	Chitinophagales	Chitinophagaceae	Puia	0.665	0.001
Bacteroidota	Bacteroidia	Chitinophagales	Chitinophagaceae	uncultured	0.656	0.001
Bacteroidota	Bacteroidia	Sphingobacteriales	AKYH767	AKYH767	0.638	0.001
Bacteroidota	Bacteroidia	Sphingobacteriales	CWT_CU03.E12	CWT_CU03.E12	0.462	0.001
Bdellovibrionota	Bdellovibrionia	Bacteriovoracales	Bacteriovoracaceae	uncultured	0.262	0.001
Bdellovibrionota	Oligoflexia	0319.6G20	0319.6G20	0319.6G20	0.7	0.001
Chloroflexi	AD3	AD3	AD3	AD3	0.546	0.001
Chloroflexi	Ktedonobacteria	Ktedonobacterales	JG30.KF.AS9	JG30.KF.AS9	0.884	0.001
Chloroflexi	Ktedonobacteria	Ktedonobacterales	Ktedonobacteraceae	1921.3	0.269	0.001
Chloroflexi	Ktedonobacteria	Ktedonobacterales	Ktedonobacteraceae	FCPS473	0.511	0.001
Chloroflexi	Ktedonobacteria	Ktedonobacterales	Ktedonobacteraceae	HSB_OF53.F07	0.538	0.001
Chloroflexi	Ktedonobacteria	Ktedonobacterales	Ktedonobacteraceae	Ktedonobacter	0.43	0.001
Chloroflexi	Ktedonobacteria	Ktedonobacterales	Ktedonobacteraceae	NA	0.515	0.001
Chloroflexi	Ktedonobacteria	Ktedonobacterales	Ktedonobacteraceae	Thermosporothrix	0.627	0.001
Chloroflexi	Ktedonobacteria	Ktedonobacterales	Ktedonobacteraceae	uncultured	0.646	0.001
Chloroflexi	NA	NA	NA	NA	0.446	0.001
Cyanobacteria	Vampirivibrionia	Obscuribacterales	Obscuribacteraceae	Obscuribacteraceae	0.722	0.001
Cyanobacteria	Vampirivibrionia	Vampirovibrionales	Vampirovibrionaceae	Vampirovibrio	0.494	0.001
Cyanobacteria	Vampirivibrionia	Vampirovibrionales	Vampirovibrionaceae	Vampirovibrionaceae	0.703	0.001
Dependentiae	Babeliae	Babeliales	Babeliaceae	Babeliaceae	0.573	0.001
Dependentiae	Babeliae	Babeliales	Babeliales	Babeliales	0.746	0.001
Dependentiae	Babeliae	Babeliales	NA	NA	0.6	0.001
Dependentiae	Babeliae	Babeliales	UBA12409	UBA12409	0.537	0.001
Dependentiae	Babeliae	Babeliales	Vermiphilaceae	Vermiphilaceae	0.836	0.001
Desulfobacterota	Desulfuromonadia	Geobacterales	Geobacteraceae	Citrifermentans	0.646	0.001
Desulfobacterota	Desulfuromonadia	Geobacterales	Geobacteraceae	Geobacter	0.491	0.001
Desulfobacterota	Desulfuromonadia	Geobacterales	Geobacteraceae	NA	0.362	0.001
Desulfobacterota	uncultured	uncultured	uncultured	uncultured	0.64	0.001
Elusimicrobiota	Elusimicrobia	Lineage_IV	Lineage_IV	Lineage_IV	0.425	0.001
Elusimicrobiota	Lineage_IIa	Lineage_IIa	Lineage_IIa	Lineage_IIa	0.641	0.001
FCPU426	FCPU426	FCPU426	FCPU426	FCPU426	0.573	0.001
Firmicutes	Bacilli	Alicyclobacillales	Alicyclobacillaceae	Tumebacillus	0.705	0.001
Firmicutes	Bacilli	Aneurinibacillales	Aneurinibacillaceae	Aneurinibacillus	0.347	0.001
Firmicutes	Bacilli	Bacillales	Bacillaceae	Bacillus	0.71	0.001
Firmicutes	Bacilli	Bacillales	NA	NA	0.744	0.001
Firmicutes	Bacilli	Entomoplasmatales	Entomoplasmatales	Candidatus_Spiroplasma	0.34	0.001
Firmicutes	Bacilli	Paenibacillales	Paenibacillaceae	uncultured	0.319	0.001
Firmicutes	Clostridia	Clostridia	Gracilibacteraceae	Gracilibacter	0.294	0.001
Firmicutes	Clostridia	Clostridiales	Clostridiaceae	Clostridium_sensu_stricto_1	0.413	0.001
Firmicutes	Clostridia	Clostridiales	Clostridiaceae	Clostridium_sensu_stricto_13	0.545	0.001
Firmicutes	Clostridia	Lachnospirales	Lachnospiraceae	Anaerocolumna	0.396	0.001
Firmicutes	Clostridia	Lachnospirales	Lachnospiraceae	Epulopiscium	0.364	0.001
Firmicutes	Clostridia	Peptostreptococcales.Tissierellales	Peptostreptococcaceae	Paraclostridium	0.562	0.001
Firmicutes	Clostridia	Peptostreptococcales.Tissierellales	Peptostreptococcaceae	Romboutsia	0.328	0.001
Firmicutes	Incertae_Sedis	DTU014	DTU014	DTU014	0.269	0.001
Firmicutes	Limnochordia	Limnochordia	Limnochordia	Hydrogenispora	0.517	0.001
Firmicutes	Negativicutes	Veillonellales.Selenomonadales	Sporomusaceae	Sporomusa	0.283	0.001
Firmicutes	Symbiobacteriia	Symbiobacteriales	Symbiobacteraceae	uncultured	0.397	0.001
Latescibacterota	Latescibacteria	Latescibacterales	Latescibacteraceae	Latescibacteraceae	0.582	0.001
Latescibacterota	Latescibacterota	Latescibacterota	Latescibacterota	Latescibacterota	0.764	0.001
MBNT15	MBNT15	MBNT15	MBNT15	MBNT15	0.647	0.001
Myxococcota	Myxococcia	Myxococcales	Anaeromyxobacteraceae	Anaeromyxobacter	0.502	0.001
Myxococcota	Polyangia	Polyangiales	NA	NA	0.376	0.001
Myxococcota	Polyangia	Polyangiales	Polyangiaceae	Aetherobacter	0.533	0.001
Myxococcota	Polyangia	Polyangiales	Polyangiaceae	Pajaroellobacter	0.669	0.001
Nitrospirota	Nitrospiria	Nitrospirales	Nitrospiraceae	Nitrospira	0.609	0.001
Patescibacteria	Saccharimonadia	Saccharimonadales	WWH38	WWH38	0.659	0.001
Planctomycetota	BD7.11	BD7.11	BD7.11	BD7.11	0.678	0.001
Planctomycetota	Phycisphaerae	Pla1_lineage	Pla1_lineage	Pla1_lineage	0.531	0.001
Planctomycetota	Phycisphaerae	Tepidisphaerales	CPla.3_termite_group	CPla.3_termite_group	0.696	0.001
Planctomycetota	Phycisphaerae	Tepidisphaerales	WD2101_soil_group	WD2101_soil_group	0.691	0.001
Planctomycetota	Planctomycetes	Gemmatales	Gemmataceae	Telmatocola	0.383	0.001
Planctomycetota	Planctomycetes	Gemmatales	Gemmataceae	uncultured	0.749	0.001
Planctomycetota	Planctomycetes	Isosphaerales	Isosphaeraceae	Aquisphaera	0.771	0.001
Planctomycetota	Planctomycetes	Isosphaerales	Isosphaeraceae	Candidatus_Nostocoida	0.357	0.001
Planctomycetota	Planctomycetes	Isosphaerales	Isosphaeraceae	NA	0.594	0.001
Planctomycetota	Planctomycetes	Isosphaerales	Isosphaeraceae	uncultured	0.679	0.001
Planctomycetota	Planctomycetes	Pirellulales	Pirellulaceae	NA	0.606	0.001
Planctomycetota	Planctomycetes	Pirellulales	Pirellulaceae	uncultured	0.69	0.001
Planctomycetota	Planctomycetes	Planctomycetales	Gimesiaceae	uncultured	0.638	0.001
Planctomycetota	Planctomycetes	Planctomycetales	uncultured	uncultured	0.688	0.001
Proteobacteria	Alphaproteobacteria	Acetobacterales	Acetobacteraceae	Acidicaldus	0.336	0.001
Proteobacteria	Alphaproteobacteria	Acetobacterales	Acetobacteraceae	Acidisoma	0.556	0.001
Proteobacteria	Alphaproteobacteria	Acetobacterales	Acetobacteraceae	uncultured	0.684	0.001
Proteobacteria	Alphaproteobacteria	Azospirillales	uncultured	uncultured	0.612	0.001
Proteobacteria	Alphaproteobacteria	Elsterales	Elsteraceae	uncultured	0.539	0.001
Proteobacteria	Alphaproteobacteria	Elsterales	uncultured	uncultured	0.723	0.001
Proteobacteria	Alphaproteobacteria	Holosporales	Holosporaceae	uncultured	0.687	0.001
Proteobacteria	Alphaproteobacteria	Micropepsales	Micropepsaceae	uncultured	0.695	0.001
Proteobacteria	Alphaproteobacteria	Rhizobiales	Beijerinckiaceae	FFCH5858	0.417	0.001
Proteobacteria	Alphaproteobacteria	Rhizobiales	Beijerinckiaceae	Roseiarcus	0.751	0.001
Proteobacteria	Alphaproteobacteria	Rhizobiales	Hyphomicrobiaceae	Hyphomicrobium	0.641	0.001
Proteobacteria	Alphaproteobacteria	Rhizobiales	Methyloligellaceae	Methyloligellaceae	0.627	0.001
Proteobacteria	Alphaproteobacteria	Rhizobiales	Methyloligellaceae	uncultured	0.836	0.001
Proteobacteria	Alphaproteobacteria	Rhizobiales	Rhizobiales_Incertae_Sedis	Bauldia	0.635	0.001
Proteobacteria	Alphaproteobacteria	Rhizobiales	Xanthobacteraceae	Bradyrhizobium	0.646	0.001
Proteobacteria	Alphaproteobacteria	Rhizobiales	Xanthobacteraceae	Pseudolabrys	0.896	0.001
Proteobacteria	Alphaproteobacteria	Rhizobiales	Xanthobacteraceae	uncultured	0.673	0.001
Proteobacteria	Alphaproteobacteria	Rhizobiales	Xanthobacteraceae	Xanthobacteraceae	0.498	0.001
Proteobacteria	Alphaproteobacteria	Rhodospirillales	Magnetospirillaceae	Telmatospirillum	0.325	0.001
Proteobacteria	Alphaproteobacteria	Rhodospirillales	Magnetospirillaceae	uncultured	0.633	0.001
Proteobacteria	Alphaproteobacteria	Rhodospirillales	Rhodospirillaceae	uncultured	0.535	0.001
Proteobacteria	Alphaproteobacteria	Rickettsiales	NA	NA	0.279	0.001
Proteobacteria	Alphaproteobacteria	Sphingomonadales	Sphingomonadaceae	Plot4.2H12	0.403	0.001
Proteobacteria	Alphaproteobacteria	uncultured	uncultured	uncultured	0.64	0.001
Proteobacteria	Gammaproteobacteria	Burkholderiales	A21b	A21b	0.888	0.001
Proteobacteria	Gammaproteobacteria	Burkholderiales	B1.7BS	B1.7BS	0.835	0.001
Proteobacteria	Gammaproteobacteria	Burkholderiales	Burkholderiaceae	Burkholderia.Caballeronia.Paraburkholderia	0.739	0.001
Proteobacteria	Gammaproteobacteria	Burkholderiales	Burkholderiaceae	Mycoavidus	0.269	0.001
Proteobacteria	Gammaproteobacteria	Burkholderiales	Burkholderiaceae	Ralstonia	0.303	0.001
Proteobacteria	Gammaproteobacteria	Burkholderiales	Methylophilaceae	Methylotenera	0.265	0.001
Proteobacteria	Gammaproteobacteria	Burkholderiales	NA	NA	0.475	0.001
Proteobacteria	Gammaproteobacteria	Burkholderiales	Nitrosomonadaceae	GOUTA6	0.661	0.001
Proteobacteria	Gammaproteobacteria	Burkholderiales	Nitrosomonadaceae	IS.44	0.765	0.001
Proteobacteria	Gammaproteobacteria	Burkholderiales	Nitrosomonadaceae	mle1.7	0.779	0.001
Proteobacteria	Gammaproteobacteria	Burkholderiales	SC.I.84	SC.I.84	0.732	0.001
Proteobacteria	Gammaproteobacteria	Burkholderiales	Sutterellaceae	AAP99	0.462	0.001
Proteobacteria	Gammaproteobacteria	Cellvibrionales	Halieaceae	OM60.NOR5._clade	0.406	0.001
Proteobacteria	Gammaproteobacteria	Cellvibrionales	Spongiibacteraceae	BD1.7_clade	0.444	0.001
Proteobacteria	Gammaproteobacteria	Diplorickettsiales	Diplorickettsiaceae	Aquicella	0.654	0.001
Proteobacteria	Gammaproteobacteria	Diplorickettsiales	Diplorickettsiaceae	uncultured	0.738	0.001
Proteobacteria	Gammaproteobacteria	EC3	EC3	EC3	0.448	0.001
Proteobacteria	Gammaproteobacteria	Enterobacterales	NA	NA	0.481	0.001
Proteobacteria	Gammaproteobacteria	JG36.TzT.191	JG36.TzT.191	JG36.TzT.191	0.874	0.001
Proteobacteria	Gammaproteobacteria	KF.JG30.C25	KF.JG30.C25	KF.JG30.C25	0.403	0.001
Proteobacteria	Gammaproteobacteria	KI89A_clade	KI89A_clade	KI89A_clade	0.789	0.001
Proteobacteria	Gammaproteobacteria	Pseudomonadales	Moraxellaceae	uncultured	0.47	0.001
Proteobacteria	Gammaproteobacteria	Salinisphaerales	Solimonadaceae	Nevskia	0.556	0.001
Proteobacteria	Gammaproteobacteria	Steroidobacterales	Woeseiaceae	JTB255_marine_benthic_group	0.64	0.001
Proteobacteria	Gammaproteobacteria	WD260	WD260	WD260	0.851	0.001
Proteobacteria	Gammaproteobacteria	Xanthomonadales	Rhodanobacteraceae	Rhodanobacter	0.858	0.001
Proteobacteria	Gammaproteobacteria	Xanthomonadales	Xanthomonadaceae	uncultured	0.453	0.001
RCP2.54	RCP2.54	RCP2.54	RCP2.54	RCP2.54	0.634	0.001
Spirochaetota	Spirochaetia	Spirochaetales	Spirochaetaceae	Spirochaeta_2	0.409	0.001
Verrucomicrobiota	Chlamydiae	Chlamydiales	cvE6	cvE6	0.753	0.001
Verrucomicrobiota	Chlamydiae	Chlamydiales	Parachlamydiaceae	Neochlamydia	0.689	0.001
Verrucomicrobiota	Chlamydiae	Chlamydiales	Simkaniaceae	uncultured	0.855	0.001
Verrucomicrobiota	Verrucomicrobiae	Chthoniobacterales	Chthoniobacteraceae	Candidatus_Udaeobacter	0.793	0.001
Verrucomicrobiota	Verrucomicrobiae	Chthoniobacterales	Chthoniobacteraceae	Chthoniobacter	0.683	0.001
Verrucomicrobiota	Verrucomicrobiae	Chthoniobacterales	Chthoniobacteraceae	LD29	0.556	0.001
Verrucomicrobiota	Verrucomicrobiae	Chthoniobacterales	Terrimicrobiaceae	FukuN18_freshwater_group	0.697	0.001
Verrucomicrobiota	Verrucomicrobiae	Methylacidiphilales	Methylacidiphilaceae	uncultured	0.815	0.001
Verrucomicrobiota	Verrucomicrobiae	Opitutales	Opitutaceae	NA	0.617	0.001
Verrucomicrobiota	Verrucomicrobiae	Pedosphaerales	Pedosphaeraceae	ADurb.Bin063.1	0.83	0.001
Verrucomicrobiota	Verrucomicrobiae	Pedosphaerales	Pedosphaeraceae	Ellin516	0.651	0.001
Verrucomicrobiota	Verrucomicrobiae	Pedosphaerales	Pedosphaeraceae	Pedosphaeraceae	0.736	0.001
Verrucomicrobiota	Verrucomicrobiae	Pedosphaerales	Pedosphaeraceae	SH3.11	0.399	0.001
Verrucomicrobiota	Verrucomicrobiae	S.BQ2.57_soil_group	S.BQ2.57_soil_group	S.BQ2.57_soil_group	0.58	0.001
WPS.2	WPS.2	WPS.2	WPS.2	WPS.2	0.834	0.001
