## Supplementary Table S6 for "Home-field advantage affects the local adaptive interaction between *Andropogon gerardii* ecotypes and rhizobiome"

### Sheet: Sheet1
By Ecotype
Group Mesic	Total indicator ASVs = 6
Domain	Phylum	Class	Order	Family	Genus	stat	pvalue
Bacteria	Acidobacteriota	Subgroup_25	Subgroup_25	Subgroup_25	Subgroup_25	0.642	0.001
Bacteria	Acidobacteriota	Vicinamibacteria	Vicinamibacterales	Vicinamibacteraceae	uncultured	0.641	0.001
Bacteria	Actinobacteriota	MB.A2.108.	MB.A2.108.	MB.A2.108.	MB.A2.108	0.637	0.001
Bacteria	Bacteroidota	Bacteroidia	Chitinophagales	Chitinophagaceae	Flavitalea	0.622	0.001
Bacteria	Myxococcota	bacteriap25	bacteriap25	bacteriap25	bacteriap25	0.621	0.001
Bacteria	Proteobacteria	Gammaproteobacteria	PLTA13	PLTA13	PLTA13	0.589	0.001
Group Wet	Total indicator ASVs = 20
Domain	Phylum	Class	Order	Family	Genus	stat	pvalue
Bacteria	Acidobacteriota	Acidobacteriae	Solibacterales	Solibacteraceae	Candidatus_Solibacter	0.705	0.001
Bacteria	Acidobacteriota	Acidobacteriae	Bryobacterales	Bryobacteraceae	Bryobacter	0.685	0.001
Bacteria	Acidobacteriota	Acidobacteriae	Acidobacteriales	Acidobacteriaceae_Subgroup_1	Acidipila	0.66	0.001
Bacteria	Acidobacteriota	Acidobacteriae	Subgroup_2	Subgroup_2	Subgroup_2	0.619	0.001
Bacteria	Acidobacteriota	Acidobacteriae	Acidobacteriales	Acidobacteriaceae_Subgroup_1	Granulicella	0.588	0.001
Bacteria	Acidobacteriota	Acidobacteriae	Acidobacteriales	Acidobacteriaceae_Subgroup_1	Terracidiphilus	0.546	0.001
Bacteria	Acidobacteriota	Acidobacteriae	Acidobacteriales	Acidobacteriaceae_Subgroup_1	Acidicapsa	0.544	0.001
Bacteria	Acidobacteriota	Acidobacteriae	Acidobacteriales	Koribacteraceae	Candidatus_Koribacter	0.541	0.001
Bacteria	Actinobacteriota	Actinobacteria	Frankiales	Acidothermaceae	Acidothermus	0.676	0.001
Bacteria	Actinobacteriota	Actinobacteria	Kineosporiales	Kineosporiaceae	Angustibacter	0.483	0.001
Bacteria	Chloroflexi	Ktedonobacteria	Ktedonobacterales	Ktedonobacteraceae__		0.359	0.001
Bacteria	Proteobacteria	Alphaproteobacteria	Acetobacterales	Acetobacteraceae	uncultured	0.687	0.001
Bacteria	Proteobacteria	Alphaproteobacteria	Caulobacterales	Caulobacteraceae	uncultured	0.622	0.001
Bacteria	Proteobacteria	Alphaproteobacteria	Micropepsales	Micropepsaceae	uncultured	0.68	0.001
Bacteria	Proteobacteria	Alphaproteobacteria	Rhizobiales	Xanthobacteraceae__		0.66	0.001
Bacteria	Proteobacteria	Alphaproteobacteria	Rhizobiales	Beijerinckiaceae	Roseiarcus	0.581	0.001
Bacteria	Proteobacteria	Gammaproteobacteria	Burkholderiales	Burkholderiaceae	BurkholderiaCaballeroniaParaburkholderia	0.702	0.001
Bacteria	Proteobacteria	Gammaproteobacteria	Diplorickettsiales	Diplorickettsiaceae	uncultured	0.682	0.001
Bacteria	Proteobacteria	Gammaproteobacteria	Xanthomonadales	Rhodanobacteraceae__		0.65	0.001
Bacteria	Proteobacteria	Gammaproteobacteria	Xanthomonadales	Rhodanobacteraceae	Rhodanobacter	0.616	0.001
