## Supplementary Table S7 for "Home-field advantage affects the local adaptive interaction between *Andropogon gerardii* ecotypes and rhizobiome"

### Sheet: Sheet1
Location: Hays
By Ecotype
Group Dry	Total indicator ASVs = 2
Domain	Phylum	Class	Order	Family	Genus	stat	pvalue
Bacteria	Planctomycetota	Phycisphaerae	Phycisphaerales	Phycisphaeraceae	SM1A02	0.666	0.001
Bacteria	Proteobacteria	Gammaproteobacteria	Burkholderiales	B1.7BS	B1.7BS	0.513	0.001
Group Mesic	Total indicator ASVs = 2
Domain	Phylum	Class	Order	Family	Genus	stat	pvalue
Bacteria	Acidobacteriota	Subgroup_25	Subgroup_25	Subgroup_25	Subgroup_25	0.671	0.001
Bacteria	Proteobacteria	Alphaproteobacteria	Rhizobiales	D05.2	D05.2	0.581	0.001
Location: Manhattan
By Ecotype
Group Mesic	Total indicator ASVs = 4
Domain	Phylum	Class	Order	Family	Genus	stat	pvalue
Bacteria	Actinobacteriota	Actinobacteria	Propionibacteriales	Propionibacteriaceae	Microlunatus	0.7	0.001
Bacteria	Proteobacteria	Alphaproteobacteria	Rhizobiales	Rhizobiaceae	Phyllobacterium	0.703	0.001
Bacteria	Actinobacteriota	Rubrobacteria	Rubrobacterales	Rubrobacteriaceae	Rubrobacter	0.799	0.001
Bacteria	Verrucomicrobiota	Verrucomicrobiae	Pedosphaerales	Pedosphaeraceae	Pedosphaeraceae	0.702	0.001
Bacteria	Verrucomicrobiota	Verrucomicrobiae	Opitutales	Opitutaceae	Alterococcus	0.529	0.001
Group Wet	Total indicator ASVs = 7
Domain	Phylum	Class	Order	Family	Genus	stat	pvalue
Bacteria	Acidobacteriota	Acidobacteriae	Acidobacteriales	Acidobacteriaceae_.Subgroup_1.	Acidipila	0.722	0.001
Bacteria	Acidobacteriota	Acidobacteriae	Acidobacteriales	Koribacteraceae	Candidatus_Koribacter	0.697	0.001
Bacteria	Actinobacteriota	Actinobacteria	Frankiales	Acidothermaceae	Acidothermus	0.756	0.001
Bacteria	Proteobacteria	Alphaproteobacteria	Acetobacterales	Acetobacteraceae	uncultured	0.712	0.001
Bacteria	Proteobacteria	Alphaproteobacteria	Rhizobiales	Beijerinckiaceae	Roseiarcus	0.704	0.001
Bacteria	Proteobacteria	Gammaproteobacteria	Xanthomonadales	Rhodanobacteraceae.__		0.769	0.001
Bacteria	Cyanobacteria	Vampirivibrionia	Obscuribacterales	Obscuribacteraceae.__		0.433	0.001
