## Supplementary Table S8 for "Home-field advantage affects the local adaptive interaction between *Andropogon gerardii* ecotypes and rhizobiome"

### Sheet: Dry
Ecotype: Dry
By Location
Group: Carbondale	Total indicator ASVs = 43
Phylum	Class	Order	Family	Genus	stat	pvalue
Acidobacteriota	Acidobacteriae	Acidobacteriales	uncultured	uncultured	0.853	0.001
Proteobacteria	Gammaproteobacteria	Burkholderiales	Burkholderiaceae	Burkholderia.Caballeronia.Paraburkholderia	0.824	0.001
Proteobacteria	Alphaproteobacteria	Rhizobiales	Xanthobacteraceae	Pseudolabrys	0.823	0.001
Acidobacteriota	Acidobacteriae	Acidobacteriales	Acidobacteriaceae_.Subgroup_1.	Occallatibacter	0.82	0.001
Proteobacteria	Gammaproteobacteria	Xanthomonadales	Rhodanobacteraceae	Rhodanobacter	0.818	0.001
Actinobacteriota	Thermoleophilia	Solirubrobacterales	Solirubrobacteraceae	uncultured	0.809	0.001
Proteobacteria	Gammaproteobacteria	Burkholderiales	A21b	A21b	0.807	0.001
Proteobacteria	Gammaproteobacteria	WD260	WD260	WD260	0.796	0.001
Actinobacteriota	Actinobacteria	Frankiales	Acidothermaceae	Acidothermus	0.792	0.001
Verrucomicrobiota	Verrucomicrobiae	Methylacidiphilales	Methylacidiphilaceae	uncultured	0.791	0.001
Verrucomicrobiota	Chlamydiae	Chlamydiales	Simkaniaceae	uncultured	0.79	0.001
Acidobacteriota	Acidobacteriae	Subgroup_2	Subgroup_2	Subgroup_2	0.776	0.001
Proteobacteria	Alphaproteobacteria	Rhizobiales	Methyloligellaceae	uncultured	0.773	0.001
Proteobacteria	Gammaproteobacteria	JG36.TzT.191	JG36.TzT.191	JG36.TzT.191	0.768	0.001
Chloroflexi	Ktedonobacteria	Ktedonobacterales	JG30.KF.AS9	JG30.KF.AS9	0.751	0.001
Acidobacteriota	Blastocatellia	Blastocatellales	Blastocatellaceae	JGI_0001001.H03	0.742	0.001
Bacteroidota	Bacteroidia	Chitinophagales	Chitinophagaceae	Parafilimonas	0.739	0.001
Dependentiae	Babeliae	Babeliales	Vermiphilaceae	Vermiphilaceae	0.739	0.001
Proteobacteria	Gammaproteobacteria	Enterobacterales	Enterobacteriaceae.__		0.73	0.001
Proteobacteria	Gammaproteobacteria	Burkholderiales	B1.7BS	B1.7BS	0.727	0.001
Proteobacteria	Gammaproteobacteria	Burkholderiales	Nitrosomonadaceae	mle1.7	0.703	0.001
Verrucomicrobiota	Verrucomicrobiae	Pedosphaerales	Pedosphaeraceae	ADurb.Bin063.1	0.703	0.001
Proteobacteria	Alphaproteobacteria	Rhodospirillales	Magnetospirillaceae	uncultured	0.693	0.001
Actinobacteriota	Actinobacteria	Streptomycetales	Streptomycetaceae	Kitasatospora	0.688	0.001
Proteobacteria	Alphaproteobacteria	Rhizobiales	Beijerinckiaceae	Roseiarcus	0.684	0.001
Acidobacteriota	Acidobacteriae	Acidobacteriales	Acidobacteriaceae_.Subgroup_1.	Acidicapsa	0.682	0.001
Dependentiae	Babeliae	Babeliales	Babeliaceae	Babeliaceae	0.682	0.001
Verrucomicrobiota	Verrucomicrobiae	Chthoniobacterales	Terrimicrobiaceae	FukuN18_freshwater_group	0.673	0.001
Proteobacteria	Gammaproteobacteria	Burkholderiales	Nitrosomonadaceae	GOUTA6	0.671	0.001
Planctomycetota	BD7.11	BD7.11	BD7.11	BD7.11	0.654	0.001
Proteobacteria	Gammaproteobacteria	KI89A_clade	KI89A_clade	KI89A_clade	0.649	0.001
Acidobacteriota	Acidobacteriae	Acidobacteriales	Acidobacteriaceae_.Subgroup_1.	Terracidiphilus	0.627	0.001
Acidobacteriota	AT.s3.28	AT.s3.28	AT.s3.28	AT.s3.28	0.614	0.001
Bacteroidota	Bacteroidia	Chitinophagales	Chitinophagaceae	Dinghuibacter	0.614	0.001
Chloroflexi	AD3	AD3	AD3	AD3	0.593	0.001
Actinobacteriota	Actinobacteria	Frankiales.__.__	0.574		0.574	0.001
Planctomycetota	Planctomycetes	Planctomycetales	Gimesiaceae	uncultured	0.573	0.001
Bacteroidota	Bacteroidia	Sphingobacteriales	CWT_CU03.E12	CWT_CU03.E12	0.565	0.001
Chloroflexi	Ktedonobacteria	Ktedonobacterales	Ktedonobacteraceae	HSB_OF53.F07	0.535	0.001
Desulfobacterota	Desulfuromonadia	Geobacterales	Geobacteraceae	Citrifermentans	0.514	0.001
Desulfobacterota	Desulfuromonadia	Geobacterales	Geobacteraceae	Geobacter	0.493	0.001
Firmicutes	Clostridia	Lachnospirales	Lachnospiraceae	Anaerocolumna	0.488	0.001
Acidobacteriota	Acidobacteriae	Subgroup_13	Subgroup_13	Subgroup_13	0.463	0.001
Group: Hays	Total indicator ASVs = 64
Phylum	Class	Order	Family	Genus	stat	pvalue
Actinobacteriota	Rubrobacteria	Rubrobacterales	Rubrobacteriaceae	Rubrobacter	0.873	0.001
Proteobacteria	Alphaproteobacteria	Rhizobiales	Rhodomicrobiaceae	Rhodomicrobium	0.835	0.001
Actinobacteriota	Actinobacteria	Micrococcales	Promicromonosporaceae	Promicromonospora	0.823	0.001
Actinobacteriota	Acidimicrobiia	Microtrichales	uncultured	uncultured	0.818	0.001
Myxococcota	Polyangia	Polyangiales	BIrii41	BIrii41	0.807	0.001
Bacteroidota	Bacteroidia	Cytophagales	Microscillaceae	uncultured	0.799	0.001
Chloroflexi	Chloroflexia	Thermomicrobiales	JG30.KF.CM45	JG30.KF.CM45	0.797	0.001
Verrucomicrobiota	Verrucomicrobiae	Opitutales	Opitutaceae	Alterococcus	0.795	0.001
Proteobacteria	Gammaproteobacteria	Oceanospirillales	Pseudohongiellaceae	BIyi10	0.794	0.001
Proteobacteria	Gammaproteobacteria	Steroidobacterales	Steroidobacteraceae	Steroidobacter	0.794	0.001
Bacteroidota	Bacteroidia	Cytophagales	Microscillaceae	Ohtaekwangia	0.792	0.001
Proteobacteria	Alphaproteobacteria	Tistrellales	Geminicoccaceae	uncultured	0.79	0.001
Proteobacteria	Alphaproteobacteria	Rhizobiales	Rhizobiaceae	Phyllobacterium	0.784	0.001
Proteobacteria	Gammaproteobacteria	CCD24	CCD24	CCD24	0.781	0.001
Proteobacteria	Gammaproteobacteria	Burkholderiales	Comamonadaceae	Variovorax	0.774	0.001
Verrucomicrobiota	Verrucomicrobiae	Verrucomicrobiales	Verrucomicrobiaceae	Roseimicrobium	0.77	0.001
Actinobacteriota	Acidimicrobiia	Microtrichales	Ilumatobacteraceae	uncultured	0.77	0.001
Verrucomicrobiota	Verrucomicrobiae	Opitutales	Opitutaceae	Opitutus	0.769	0.001
Bacteroidota	Bacteroidia	Cytophagales	Microscillaceae.__		0.768	0.001
Actinobacteriota	Actinobacteria	Propionibacteriales	Nocardioidaceae	Nocardioides	0.759	0.001
Myxococcota	Polyangia	Polyangiales	Sandaracinaceae	uncultured	0.757	0.001
Acidobacteriota	Vicinamibacteria	Vicinamibacterales	Vicinamibacteraceae	uncultured	0.752	0.001
Planctomycetota	Planctomycetes	uncultured	uncultured	uncultured	0.746	0.001
Proteobacteria	Gammaproteobacteria	Xanthomonadales	Xanthomonadaceae	Pseudoxanthomonas	0.742	0.001
Actinobacteriota	Acidimicrobiia	Microtrichales	Iamiaceae	Iamia	0.741	0.001
Actinobacteriota	Actinobacteria	0319.7L14	0319.7L14	0319.7L14	0.738	0.001
Actinobacteriota	Actinobacteria	Propionibacteriales	Propionibacteriaceae.__		0.731	0.001
Actinobacteriota	Actinobacteria	Pseudonocardiales	Pseudonocardiaceae	Actinophytocola	0.728	0.001
Chloroflexi	Anaerolineae	SBR1031	A4b	A4b	0.726	0.001
Bacteroidota	Bacteroidia	Chitinophagales	Chitinophagaceae	Terrimonas	0.726	0.001
Actinobacteriota	Actinobacteria	Propionibacteriales	Propionibacteriaceae	Microlunatus	0.723	0.001
Actinobacteriota	Actinobacteria	Micromonosporales	Micromonosporaceae.__		0.723	0.001
Acidobacteriota	Blastocatellia	Blastocatellales	Blastocatellaceae	uncultured	0.718	0.001
Actinobacteriota	MB.A2.108	MB.A2.108	MB.A2.108	MB.A2.108	0.714	0.001
Acidobacteriota	Vicinamibacteria	Vicinamibacterales	Vicinamibacteraceae	Vicinamibacteraceae	0.709	0.001
Proteobacteria	Alphaproteobacteria	Rhizobiales	Beijerinckiaceae	Bosea	0.707	0.001
Proteobacteria	Alphaproteobacteria	Rhizobiales	Devosiaceae	uncultured	0.705	0.001
Actinobacteriota	Actinobacteria	Streptomycetales	Streptomycetaceae	Streptomyces	0.705	0.001
Chloroflexi	Anaerolineae	Caldilineales	Caldilineaceae	uncultured	0.705	0.001
Actinobacteriota	Acidimicrobiia	Actinomarinales	uncultured	uncultured	0.703	0.001
Actinobacteriota	Actinobacteria	Propionibacteriales	Nocardioidaceae	Kribbella	0.7	0.001
Verrucomicrobiota	Verrucomicrobiae	UA11	UA11	UA11	0.7	0.001
Actinobacteriota	Actinobacteria	Pseudonocardiales	Pseudonocardiaceae	Pseudonocardia	0.695	0.001
Proteobacteria	Gammaproteobacteria	Xanthomonadales	Xanthomonadaceae	Stenotrophomonas	0.694	0.001
Proteobacteria	Alphaproteobacteria	Rhizobiales	Rhizobiaceae.__		0.694	0.001
Chloroflexi	Dehalococcoidia	S085	S085	S085	0.694	0.001
Actinobacteriota	Actinobacteria	Micromonosporales	Micromonosporaceae	Virgisporangium	0.69	0.001
Proteobacteria	Alphaproteobacteria	Tistrellales	Geminicoccaceae.__		0.686	0.001
Myxococcota	Polyangia	Polyangiales	Phaselicystidaceae	Phaselicystis	0.685	0.001
Actinobacteriota	Actinobacteria	Micrococcales	Microbacteriaceae	Agromyces	0.681	0.001
Actinobacteriota	Thermoleophilia	Solirubrobacterales	Solirubrobacteraceae	Solirubrobacter	0.679	0.001
Planctomycetota	Planctomycetes	Gemmatales	Gemmataceae.__		0.677	0.001
Actinobacteriota	Thermoleophilia	Solirubrobacterales	Solirubrobacteraceae.__		0.657	0.001
Proteobacteria	Gammaproteobacteria	Xanthomonadales	Xanthomonadaceae	Luteimonas	0.647	0.001
Actinobacteriota	Thermoleophilia	Gaiellales.__.__			0.643	0.001
Verrucomicrobiota	Verrucomicrobiae	Chthoniobacterales	01D2Z36	01D2Z36	0.62	0.001
Proteobacteria	Alphaproteobacteria	Rhizobiales	Rhizobiaceae	Ensifer	0.616	0.001
Proteobacteria	Alphaproteobacteria	Rhizobiales	Xanthobacteraceae	Pseudorhodoplanes	0.611	0.001
Proteobacteria	Alphaproteobacteria	Thalassobaculales	uncultured	uncultured	0.602	0.001
Actinobacteriota	Actinobacteria	Glycomycetales	Glycomycetaceae	Glycomyces	0.584	0.001
Firmicutes	Bacilli.__.__.__				0.574	0.001
Actinobacteriota	Actinobacteria	Micromonosporales	Micromonosporaceae	Phytohabitans	0.545	0.001
Proteobacteria	Gammaproteobacteria	Burkholderiales	Comamonadaceae	uncultured	0.514	0.001
Actinobacteriota	Actinobacteria	Micrococcales	Promicromonosporaceae	Isoptericola	0.493	0.001
Group: MHK	Total indicator ASVs = 15
Phylum	Class	Order	Family	Genus	stat	pvalue
Proteobacteria	Gammaproteobacteria	Burkholderiales	Oxalobacteraceae	Massilia	0.848	0.001
Proteobacteria	Gammaproteobacteria	Pseudomonadales	Pseudomonadaceae	Pseudomonas	0.829	0.001
Actinobacteriota	Actinobacteria	Micrococcales	Micrococcaceae	Paenarthrobacter	0.804	0.001
Actinobacteriota	Actinobacteria	Micrococcales	Micrococcaceae.__		0.793	0.001
Proteobacteria	Alphaproteobacteria	Rhizobiales	D05.2	D05.2	0.769	0.001
Acidobacteriota	Blastocatellia	Blastocatellales	Blastocatellaceae	Aridibacter	0.754	0.001
Acidobacteriota	Blastocatellia	Pyrinomonadales	Pyrinomonadaceae	RB41	0.745	0.001
Proteobacteria	Alphaproteobacteria	Rhizobiales	uncultured	uncultured	0.709	0.001
Proteobacteria	Alphaproteobacteria	Sphingomonadales	Sphingomonadaceae	Sphingomonas	0.69	0.001
Proteobacteria	Alphaproteobacteria	Rhizobiales	Beijerinckiaceae	Psychroglaciecola	0.676	0.001
Actinobacteriota	Actinobacteria	Streptosporangiales	Streptosporangiaceae	Streptosporangium	0.67	0.001
Proteobacteria	Gammaproteobacteria	Gammaproteobacteria_Incertae_Sedis	Unknown_Family	Candidatus_Berkiella	0.66	0.001
Proteobacteria	Alphaproteobacteria	Rhizobiales	Beijerinckiaceae	1174.901.12	0.66	0.001
Actinobacteriota	Actinobacteria	Streptosporangiales	Thermomonosporaceae.__		0.524	0.001
Proteobacteria	Gammaproteobacteria	Competibacterales	Competibacteraceae	Plasticicumulans	0.514	0.001

### Sheet: Mesic
Ecotype: Mesic
By Location
Group: Carbondale	Total indicator ASVs = 87
Phylum	Class	Order	Family	Genus	stat	pvalue
Acidobacteriota	Acidobacteriae	Acidobacteriales	Acidobacteriaceae_.Subgroup_1.	Acidipila	0.733	0.0007
Acidobacteriota	Acidobacteriae	Acidobacteriales	Acidobacteriaceae_.Subgroup_1.	Occallatibacter	0.953	0.0001
Acidobacteriota	Acidobacteriae	Acidobacteriales	Acidobacteriaceae_.Subgroup_1.	Terracidiphilus	0.647	0.0001
Acidobacteriota	Acidobacteriae	Acidobacteriales	Koribacteraceae	Candidatus_Koribacter	0.681	0.0002
Acidobacteriota	Acidobacteriae	Acidobacteriales	uncultured	uncultured	0.909	0.0001
Acidobacteriota	Acidobacteriae	Solibacterales	Solibacteraceae	Candidatus_Solibacter	0.831	0.0001
Acidobacteriota	Acidobacteriae	Subgroup_13	Subgroup_13	Subgroup_13	0.532	0.0005
Acidobacteriota	Acidobacteriae	Subgroup_15	Subgroup_15	Subgroup_15	0.593	0.0002
Acidobacteriota	Acidobacteriae	Subgroup_2	Subgroup_2	Subgroup_2	0.866	0.0001
Acidobacteriota	Blastocatellia	Blastocatellales	Blastocatellaceae	JGI_0001001.H03	0.778	0.0001
Acidobacteriota	Subgroup_11	Subgroup_11	Subgroup_11	Subgroup_11	0.778	0.0001
Acidobacteriota	Subgroup_22	Subgroup_22	Subgroup_22	Subgroup_22	0.865	0.0001
Acidobacteriota	Subgroup_5	Subgroup_5	Subgroup_5	Subgroup_5	0.779	0.0001
Actinobacteriota	Acidimicrobiia	IMCC26256	IMCC26256	IMCC26256	0.676	0.0002
Actinobacteriota	Acidimicrobiia	Microtrichales	Ilumatobacteraceae	CL500.29_marine_group	0.775	0.0001
Actinobacteriota	Acidimicrobiia	Microtrichales	Microtrichaceae	uncultured	0.671	0.0004
Actinobacteriota	Actinobacteria	Frankiales	Acidothermaceae	Acidothermus	0.857	0.0001
Actinobacteriota	Actinobacteria	Micrococcales	Intrasporangiaceae		0.671	0.0001
Actinobacteriota	Actinobacteria	Micromonosporales	Micromonosporaceae	Luedemannella	0.765	0.0001
Actinobacteriota	Actinobacteria	Streptomycetales	Streptomycetaceae	Kitasatospora	0.779	0.0001
Actinobacteriota	Thermoleophilia	Gaiellales	uncultured	uncultured	0.696	0.0006
Actinobacteriota	Thermoleophilia	Solirubrobacterales	Solirubrobacteraceae	uncultured	0.706	0.0001
Armatimonadota	Chthonomonadetes	Chthonomonadales	Chthonomonadales	Chthonomonadales	0.719	0.0001
Bacteroidota	Bacteroidia	Chitinophagales	Chitinophagaceae	Aurantisolimonas	0.712	0.0001
Bacteroidota	Bacteroidia	Chitinophagales	Chitinophagaceae	Dinghuibacter	0.678	0.0001
Bacteroidota	Bacteroidia	Chitinophagales	Chitinophagaceae	Parafilimonas	0.876	0.0001
Bacteroidota	Bacteroidia	Chitinophagales	Chitinophagaceae	uncultured	0.679	0.0002
Chloroflexi	Ktedonobacteria	Ktedonobacterales	JG30.KF.AS9	JG30.KF.AS9	0.925	0.0001
Chloroflexi	Ktedonobacteria	Ktedonobacterales	Ktedonobacteraceae	HSB_OF53.F07	0.603	0.0001
Chloroflexi	Ktedonobacteria	Ktedonobacterales	Ktedonobacteraceae	Ktedonobacter	0.584	0.0001
Dependentiae	Babeliae	Babeliales	Babeliaceae	Babeliaceae	0.563	0.0006
Dependentiae	Babeliae	Babeliales	Babeliales	Babeliales	0.83	0.0001
Dependentiae	Babeliae	Babeliales	Vermiphilaceae	Vermiphilaceae	0.863	0.0001
Desulfobacterota	Desulfuromonadia	Geobacterales	Geobacteraceae	Citrifermentans	0.821	0.0001
Desulfobacterota	Desulfuromonadia	Geobacterales	Geobacteraceae	Geobacter	0.595	0.0001
Firmicutes	Bacilli	Alicyclobacillales	Alicyclobacillaceae	Tumebacillus	0.736	0.0003
Firmicutes	Bacilli	Bacillales			0.762	0.0001
Firmicutes	Clostridia	Clostridiales	Clostridiaceae	Clostridium_sensu_stricto_13	0.693	0.0001
Firmicutes	Clostridia	Lachnospirales	Lachnospiraceae	Epulopiscium	0.522	0.0004
Firmicutes	Clostridia	Peptostreptococcales.Tissierellales	Peptostreptococcaceae	Paraclostridium	0.674	0.0001
Firmicutes	Limnochordia	Limnochordia	Limnochordia	Hydrogenispora	0.707	0.0001
Gemmatimonadota	Gemmatimonadetes	Gemmatimonadales	Gemmatimonadaceae	Gemmatimonas	0.727	0.0002
Latescibacterota	Latescibacterota	Latescibacterota	Latescibacterota	Latescibacterota	0.758	0.0001
MBNT15	MBNT15	MBNT15	MBNT15	MBNT15	0.643	0.0005
Patescibacteria	Saccharimonadia	Saccharimonadales	WWH38	WWH38	0.75	0.0001
Planctomycetota	BD7.11	BD7.11	BD7.11	BD7.11	0.702	0.0002
Planctomycetota	Phycisphaerae	Tepidisphaerales	CPla.3_termite_group	CPla.3_termite_group	0.718	0.0002
Planctomycetota	Planctomycetes	Gemmatales	Gemmataceae	Telmatocola	0.477	0.0008
Planctomycetota	Planctomycetes	Gemmatales	Gemmataceae	uncultured	0.726	0.0001
Planctomycetota	Planctomycetes	Isosphaerales	Isosphaeraceae	Aquisphaera	0.864	0.0001
Planctomycetota	Planctomycetes	Pirellulales	Pirellulaceae	uncultured	0.692	0.0001
Planctomycetota	Planctomycetes	Planctomycetales	Gimesiaceae	uncultured	0.687	0.0001
Planctomycetota	Planctomycetes	Planctomycetales	uncultured	uncultured	0.725	0.0001
Proteobacteria	Alphaproteobacteria	Acetobacterales	Acetobacteraceae	uncultured	0.705	0.0007
Proteobacteria	Alphaproteobacteria	Azospirillales	uncultured	uncultured	0.692	0.0003
Proteobacteria	Alphaproteobacteria	Elsterales	uncultured	uncultured	0.77	0.0002
Proteobacteria	Alphaproteobacteria	Holosporales	Holosporaceae	uncultured	0.638	0.0007
Proteobacteria	Alphaproteobacteria	Micropepsales	Micropepsaceae	uncultured	0.721	0.0005
Proteobacteria	Alphaproteobacteria	Rhizobiales	Beijerinckiaceae	Roseiarcus	0.789	0.0001
Proteobacteria	Alphaproteobacteria	Rhizobiales	Hyphomicrobiaceae	Hyphomicrobium	0.715	0.0001
Proteobacteria	Alphaproteobacteria	Rhizobiales	Methyloligellaceae	uncultured	0.897	0.0001
Proteobacteria	Alphaproteobacteria	Rhizobiales	Xanthobacteraceae	Bradyrhizobium	0.673	0.0001
Proteobacteria	Alphaproteobacteria	Rhizobiales	Xanthobacteraceae	Pseudolabrys	0.951	0.0001
Proteobacteria	Alphaproteobacteria	Rhizobiales	Xanthobacteraceae	uncultured	0.665	0.0002
Proteobacteria	Gammaproteobacteria	Burkholderiales	A21b	A21b	0.931	0.0001
Proteobacteria	Gammaproteobacteria	Burkholderiales	B1.7BS	B1.7BS	0.941	0.0001
Proteobacteria	Gammaproteobacteria	Burkholderiales	Comamonadaceae	Rhizobacter	0.611	0.0004
Proteobacteria	Gammaproteobacteria	Burkholderiales	Nitrosomonadaceae	GOUTA6	0.564	0.0001
Proteobacteria	Gammaproteobacteria	Burkholderiales	Nitrosomonadaceae	IS.44	0.832	0.0001
Proteobacteria	Gammaproteobacteria	Burkholderiales	Nitrosomonadaceae	mle1.7	0.823	0.0001
Proteobacteria	Gammaproteobacteria	Burkholderiales	SC.I.84	SC.I.84	0.774	0.0001
Proteobacteria	Gammaproteobacteria	Cellvibrionales	Halieaceae	OM60.NOR5._clade	0.522	0.0003
Proteobacteria	Gammaproteobacteria	Cellvibrionales	Spongiibacteraceae	BD1.7_clade	0.575	0.0004
Proteobacteria	Gammaproteobacteria	Diplorickettsiales	Diplorickettsiaceae	Aquicella	0.693	0.001
Proteobacteria	Gammaproteobacteria	Diplorickettsiales	Diplorickettsiaceae	uncultured	0.751	0.0001
Proteobacteria	Gammaproteobacteria	JG36.TzT.191	JG36.TzT.191	JG36.TzT.191	0.953	0.0001
Proteobacteria	Gammaproteobacteria	KI89A_clade	KI89A_clade	KI89A_clade	0.898	0.0001
Proteobacteria	Gammaproteobacteria	Steroidobacterales	Woeseiaceae	JTB255_marine_benthic_group	0.713	0.0001
Proteobacteria	Gammaproteobacteria	WD260	WD260	WD260	0.823	0.0001
Proteobacteria	Gammaproteobacteria	Xanthomonadales	Rhodanobacteraceae	Rhodanobacter	0.883	0.0001
Verrucomicrobiota	Chlamydiae	Chlamydiales	Parachlamydiaceae	Neochlamydia	0.719	0.0001
Verrucomicrobiota	Chlamydiae	Chlamydiales	Simkaniaceae	uncultured	0.804	0.0001
Verrucomicrobiota	Verrucomicrobiae	Chthoniobacterales	Chthoniobacteraceae	Candidatus_Udaeobacter	0.826	0.0001
Verrucomicrobiota	Verrucomicrobiae	Chthoniobacterales	Terrimicrobiaceae	FukuN18_freshwater_group	0.467	0.0009
Verrucomicrobiota	Verrucomicrobiae	Methylacidiphilales	Methylacidiphilaceae	uncultured	0.773	0.0002
Verrucomicrobiota	Verrucomicrobiae	Pedosphaerales	Pedosphaeraceae	ADurb.Bin063.1	0.901	0.0001
Verrucomicrobiota	Verrucomicrobiae	Pedosphaerales	Pedosphaeraceae	SH3.11	0.539	0.0002
Group: Hays	Total indicator ASVs = 51
Phylum	Class	Order	Family	Genus	stat	pvalue
Acidobacteriota	Vicinamibacteria	Vicinamibacterales	Vicinamibacteraceae	Vicinamibacter	0.742	0.0001
Actinobacteriota	Acidimicrobiia	Microtrichales	Iamiaceae	Iamia	0.754	0.0001
Actinobacteriota	Acidimicrobiia	Microtrichales	Ilumatobacteraceae	uncultured	0.689	0.0006
Actinobacteriota	Acidimicrobiia	Microtrichales	uncultured	uncultured	0.763	0.0001
Actinobacteriota	Actinobacteria	Catenulisporales	Catenulisporaceae	Catenulispora	0.688	0.0002
Actinobacteriota	Actinobacteria	Corynebacteriales	Mycobacteriaceae	Mycobacterium	0.678	0.0001
Actinobacteriota	Actinobacteria	Kineosporiales	Kineosporiaceae		0.761	0.0001
Actinobacteriota	Actinobacteria	Micrococcales	Promicromonosporaceae	Promicromonospora	0.7	0.0001
Actinobacteriota	Actinobacteria	Propionibacteriales	Nocardioidaceae	Kribbella	0.792	0.0001
Actinobacteriota	Actinobacteria	Propionibacteriales	Nocardioidaceae	Nocardioides	0.743	0.0001
Actinobacteriota	Actinobacteria	Pseudonocardiales	Pseudonocardiaceae	Actinophytocola	0.841	0.0001
Actinobacteriota	Actinobacteria	Pseudonocardiales	Pseudonocardiaceae	Amycolatopsis	0.803	0.0001
Actinobacteriota	Actinobacteria	Pseudonocardiales	Pseudonocardiaceae	Kibdelosporangium	0.791	0.0001
Actinobacteriota	Actinobacteria	Pseudonocardiales	Pseudonocardiaceae	Pseudonocardia	0.72	0.0002
Actinobacteriota	Actinobacteria	Streptomycetales	Streptomycetaceae	Streptomyces	0.726	0.0001
Actinobacteriota	Actinobacteria	Streptosporangiales	Thermomonosporaceae	Actinoallomurus	0.718	0.0002
Actinobacteriota	Thermoleophilia	Solirubrobacterales	67.14	67.14	0.727	0.0001
Actinobacteriota	Thermoleophilia	Solirubrobacterales	Solirubrobacteraceae	Solirubrobacter	0.755	0.0001
Bacteroidota	Bacteroidia	Chitinophagales	Chitinophagaceae	Flavitalea	0.719	0.0001
Bacteroidota	Bacteroidia	Chitinophagales	Chitinophagaceae	Terrimonas	0.717	0.0004
Bacteroidota	Bacteroidia	Cytophagales	Microscillaceae	Chryseolinea	0.714	0.0001
Bacteroidota	Bacteroidia	Cytophagales	Microscillaceae	Ohtaekwangia	0.748	0.0001
Bacteroidota	Bacteroidia	Cytophagales	Microscillaceae	uncultured	0.748	0.0001
Chloroflexi	Chloroflexia	Thermomicrobiales	JG30.KF.CM45	JG30.KF.CM45	0.758	0.0001
Crenarchaeota	Nitrososphaeria	Nitrososphaerales	Nitrososphaeraceae	Candidatus_Nitrososphaera	0.708	0.0003
Gemmatimonadota	Longimicrobia	Longimicrobiales	Longimicrobiaceae	YC.ZSS.LKJ147	0.668	0.0002
Myxococcota	Polyangia	Nannocystales	Nannocystaceae	Nannocystis	0.731	0.0001
Myxococcota	Polyangia	Polyangiales	BIrii41	BIrii41	0.751	0.0002
Myxococcota	Polyangia	Polyangiales	Sandaracinaceae	uncultured	0.751	0.0001
Patescibacteria	uncultured	uncultured	uncultured	uncultured	0.626	0.0005
Planctomycetota	Planctomycetes	Isosphaerales	Isosphaeraceae	Singulisphaera	0.714	0.0001
Planctomycetota	Planctomycetes	Planctomycetales	Rubinisphaeraceae	SH.PL14	0.698	0.0007
Proteobacteria	Alphaproteobacteria	Reyranellales	Reyranellaceae	Reyranella	0.681	0.0001
Proteobacteria	Alphaproteobacteria	Rhizobiales	Beijerinckiaceae	Bosea	0.783	0.0001
Proteobacteria	Alphaproteobacteria	Rhizobiales	Devosiaceae	uncultured	0.708	0.0001
Proteobacteria	Alphaproteobacteria	Rhizobiales	Rhizobiaceae	Phyllobacterium	0.775	0.0001
Proteobacteria	Alphaproteobacteria	Rhizobiales	Rhizobiaceae		0.72	0.0001
Proteobacteria	Alphaproteobacteria	Rhizobiales	Rhodomicrobiaceae	Rhodomicrobium	0.808	0.0001
Proteobacteria	Alphaproteobacteria	Rhizobiales	Xanthobacteraceae	Pseudorhodoplanes	0.602	0.0009
Proteobacteria	Alphaproteobacteria	Rickettsiales	Mitochondria	Mitochondria	0.748	0.0006
Proteobacteria	Alphaproteobacteria	Sphingomonadales	Sphingomonadaceae	Altererythrobacter	0.708	0.0002
Proteobacteria	Alphaproteobacteria	Tistrellales	Geminicoccaceae		0.634	0.0005
Proteobacteria	Gammaproteobacteria	CCD24	CCD24	CCD24	0.793	0.0001
Proteobacteria	Gammaproteobacteria	Gammaproteobacteria_Incertae_Sedis	Unknown_Family	Acidibacter	0.655	0.0005
Proteobacteria	Gammaproteobacteria	Oceanospirillales	Pseudohongiellaceae	BIyi10	0.773	0.0001
Proteobacteria	Gammaproteobacteria	Steroidobacterales	Steroidobacteraceae	Steroidobacter	0.745	0.0001
Proteobacteria	Gammaproteobacteria	Xanthomonadales	Xanthomonadaceae	Luteimonas	0.768	0.0001
Proteobacteria	Gammaproteobacteria	Xanthomonadales	Xanthomonadaceae	Lysobacter	0.724	0.0001
Verrucomicrobiota	Verrucomicrobiae	Opitutales	Opitutaceae	Alterococcus	0.662	0.0002
Verrucomicrobiota	Verrucomicrobiae	Verrucomicrobiales	Verrucomicrobiaceae	Roseimicrobium	0.763	0.0001
Verrucomicrobiota	Verrucomicrobiae	Verrucomicrobiales	Verrucomicrobiaceae	uncultured	0.725	0.0003
Group: Manhattan	Total indicator ASVs = 7
Phylum	Class	Order	Family	Genus	stat	pvalue
Acidobacteriota	Blastocatellia	Pyrinomonadales	Pyrinomonadaceae	RB41	0.704	0.0001
Chloroflexi	Anaerolineae	Ardenticatenales	uncultured	uncultured	0.712	0.0006
Firmicutes	Bacilli	Bacillales	Planococcaceae		0.618	0.0005
Proteobacteria	Alphaproteobacteria	Rhizobiales	Beijerinckiaceae	Microvirga	0.7	0.0009
Proteobacteria	Alphaproteobacteria	Rhizobiales	Beijerinckiaceae	Psychroglaciecola	0.69	0.0002
Proteobacteria	Gammaproteobacteria	Burkholderiales	Oxalobacteraceae	Massilia	0.78	0.0006
Proteobacteria	Gammaproteobacteria	Pseudomonadales	Pseudomonadaceae	Pseudomonas	0.793	0.0007

### Sheet: Wet
Ecotype: Wet
By Location
Group: Carbondale	Total indicator ASVs = 120
Phylum	Class	Order	Family	Genus	stat	pvalue
Chloroflexi	Ktedonobacteria	Ktedonobacterales	JG30.KF.AS9	JG30.KF.AS9	0.93	0.001
Verrucomicrobiota	Chlamydiae	Chlamydiales	Simkaniaceae	uncultured	0.926	0.001
Acidobacteriota	Acidobacteriae	Acidobacteriales	Acidobacteriaceae_.Subgroup_1.	Occallatibacter	0.906	0.001
Acidobacteriota	Acidobacteriae	Acidobacteriales	uncultured	uncultured	0.905	0.001
Proteobacteria	Alphaproteobacteria	Rhizobiales	Xanthobacteraceae	Pseudolabrys	0.901	0.001
Proteobacteria	Gammaproteobacteria	Burkholderiales	A21b	A21b	0.895	0.001
Proteobacteria	Gammaproteobacteria	WD260	WD260	WD260	0.89	0.001
Proteobacteria	Gammaproteobacteria	JG36.TzT.191	JG36.TzT.191	JG36.TzT.191	0.885	0.001
WPS.2	WPS.2	WPS.2	WPS.2	WPS.2	0.869	0.001
Acidobacteriota	Acidobacteriae	Solibacterales	Solibacteraceae	Candidatus_Solibacter	0.863	0.001
Verrucomicrobiota	Verrucomicrobiae	Pedosphaerales	Pedosphaeraceae	ADurb.Bin063.1	0.863	0.001
Dependentiae	Babeliae	Babeliales	Vermiphilaceae	Vermiphilaceae	0.852	0.001
Proteobacteria	Alphaproteobacteria	Rhizobiales	Methyloligellaceae	uncultured	0.852	0.001
Latescibacterota	Latescibacterota	Latescibacterota	Latescibacterota	Latescibacterota	0.851	0.001
Proteobacteria	Gammaproteobacteria	Burkholderiales	B1.7BS	B1.7BS	0.85	0.001
Proteobacteria	Gammaproteobacteria	Xanthomonadales	Rhodanobacteraceae	Rhodanobacter	0.847	0.001
Acidobacteriota	Subgroup_22	Subgroup_22	Subgroup_22	Subgroup_22	0.84	0.001
Proteobacteria	Gammaproteobacteria	KI89A_clade	KI89A_clade	KI89A_clade	0.829	0.001
Verrucomicrobiota	Verrucomicrobiae	Methylacidiphilales	Methylacidiphilaceae	uncultured	0.823	0.001
Acidobacteriota	Acidobacteriae	Subgroup_2	Subgroup_2	Subgroup_2	0.823	0.001
Verrucomicrobiota	Chlamydiae	Chlamydiales	cvE6	cvE6	0.821	0.001
Proteobacteria	Gammaproteobacteria	Burkholderiales	Nitrosomonadaceae	mle1.7	0.818	0.001
Firmicutes	Bacilli	Bacillales.__.__			0.816	0.001
Planctomycetota	Planctomycetes	Gemmatales	Gemmataceae	uncultured	0.815	0.001
Verrucomicrobiota	Verrucomicrobiae	Pedosphaerales	Pedosphaeraceae	Pedosphaeraceae	0.812	0.001
Verrucomicrobiota	Verrucomicrobiae	Chthoniobacterales	Terrimicrobiaceae	FukuN18_freshwater_group	0.81	0.001
Proteobacteria	Gammaproteobacteria	Burkholderiales	Nitrosomonadaceae	IS.44	0.809	0.001
Verrucomicrobiota	Verrucomicrobiae	Chthoniobacterales	Chthoniobacteraceae	Candidatus_Udaeobacter	0.809	0.001
Actinobacteriota	Actinobacteria	Streptomycetales	Streptomycetaceae	Kitasatospora	0.796	0.001
Proteobacteria	Gammaproteobacteria	Burkholderiales	SC.I.84	SC.I.84	0.792	0.001
Acidobacteriota	Subgroup_5	Subgroup_5	Subgroup_5	Subgroup_5	0.79	0.001
Proteobacteria	Alphaproteobacteria	Holosporales	Holosporaceae	uncultured	0.782	0.001
Firmicutes	Bacilli	Alicyclobacillales	Alicyclobacillaceae	Tumebacillus	0.779	0.001
Armatimonadota	Chthonomonadetes	Chthonomonadales	Chthonomonadaceae	Chthonomonas	0.777	0.001
Firmicutes	Bacilli	Bacillales	Bacillaceae	Bacillus	0.774	0.001
Actinobacteriota	Thermoleophilia	Gaiellales	uncultured	uncultured	0.773	0.001
Cyanobacteria	Vampirivibrionia	Obscuribacterales	Obscuribacteraceae	Obscuribacteraceae	0.773	0.001
Bacteroidota	Bacteroidia	Chitinophagales	Chitinophagaceae	Parafilimonas	0.766	0.001
Cyanobacteria	Vampirivibrionia	Vampirovibrionales	Vampirovibrionaceae	Vampirovibrionaceae	0.765	0.001
Verrucomicrobiota	Verrucomicrobiae	Pedosphaerales	Pedosphaeraceae	uncultured	0.762	0.001
Planctomycetota	Planctomycetes	Isosphaerales	Isosphaeraceae	Aquisphaera	0.761	0.001
Chloroflexi	Ktedonobacteria	Ktedonobacterales	Ktedonobacteraceae	Thermosporothrix	0.758	0.001
Actinobacteriota	Actinobacteria	Frankiales	Acidothermaceae	Acidothermus	0.758	0.001
Proteobacteria	Alphaproteobacteria	Rhizobiales	Beijerinckiaceae	Roseiarcus	0.753	0.001
Actinobacteriota	Thermoleophilia	Solirubrobacterales	Solirubrobacteraceae	uncultured	0.748	0.001
Bdellovibrionota	Oligoflexia	0319.6G20	0319.6G20	0319.6G20	0.745	0.001
Dependentiae	Babeliae	Babeliales	Babeliales	Babeliales	0.742	0.001
Proteobacteria	Gammaproteobacteria	Diplorickettsiales	Diplorickettsiaceae	uncultured	0.737	0.001
Myxococcota	Polyangia	Polyangiales	Polyangiaceae	Pajaroellobacter	0.734	0.001
Proteobacteria	Gammaproteobacteria	Salinisphaerales	Solimonadaceae	Nevskia	0.733	0.001
Planctomycetota	Phycisphaerae	Tepidisphaerales	WD2101_soil_group	WD2101_soil_group	0.732	0.001
Actinobacteriota	Actinobacteria	Micromonosporales	Micromonosporaceae	Luedemannella	0.728	0.001
Planctomycetota	Planctomycetes	Pirellulales	Pirellulaceae	uncultured	0.725	0.001
Actinobacteriota	Acidimicrobiia	IMCC26256	IMCC26256	IMCC26256	0.722	0.001
Planctomycetota	Planctomycetes	Planctomycetales	uncultured	uncultured	0.721	0.001
Proteobacteria	Alphaproteobacteria	Elsterales	uncultured	uncultured	0.72	0.001
Planctomycetota	Phycisphaerae	Tepidisphaerales	CPla.3_termite_group	CPla.3_termite_group	0.719	0.001
Planctomycetota	Planctomycetes	Isosphaerales	Isosphaeraceae	uncultured	0.715	0.001
Verrucomicrobiota	Chlamydiae	Chlamydiales	Parachlamydiaceae	Neochlamydia	0.715	0.001
Acidobacteriota	Subgroup_11	Subgroup_11	Subgroup_11	Subgroup_11	0.714	0.001
RCP2.54	RCP2.54	RCP2.54	RCP2.54	RCP2.54	0.714	0.001
Elusimicrobiota	Lineage_IIa	Lineage_IIa	Lineage_IIa	Lineage_IIa	0.714	0.001
Desulfobacterota	uncultured	uncultured	uncultured	uncultured	0.713	0.001
Bacteroidota	Bacteroidia	Sphingobacteriales	AKYH767	AKYH767	0.712	0.001
Proteobacteria	Gammaproteobacteria	Burkholderiales	Nitrosomonadaceae	GOUTA6	0.707	0.001
Proteobacteria	Alphaproteobacteria	Rhizobiales	Methyloligellaceae	Methyloligellaceae	0.707	0.001
Proteobacteria	Alphaproteobacteria	Rhizobiales	Xanthobacteraceae	uncultured	0.706	0.001
Proteobacteria	Gammaproteobacteria	Burkholderiales	Sutterellaceae	uncultured	0.703	0.001
Methylomirabilota	Methylomirabilia	Rokubacteriales	Rokubacteriales	Rokubacteriales	0.701	0.001
Proteobacteria	Alphaproteobacteria	uncultured	uncultured	uncultured	0.7	0.001
Verrucomicrobiota	Verrucomicrobiae	Opitutales	Opitutaceae.__		0.698	0.001
MBNT15	MBNT15	MBNT15	MBNT15	MBNT15	0.698	0.001
Verrucomicrobiota	Verrucomicrobiae	S.BQ2.57_soil_group	S.BQ2.57_soil_group	S.BQ2.57_soil_group	0.688	0.001
Bacteroidota	Bacteroidia	Chitinophagales	Chitinophagaceae	uncultured	0.686	0.001
Acidobacteriota	Blastocatellia	DS.100	DS.100	DS.100	0.685	0.001
Proteobacteria	Alphaproteobacteria	Rhodospirillales	Magnetospirillaceae	uncultured	0.685	0.001
Myxococcota	Polyangia	Haliangiales	Haliangiaceae	Haliangium	0.684	0.001
Planctomycetota	BD7.11	BD7.11	BD7.11	BD7.11	0.684	0.001
Planctomycetota	OM190	OM190	OM190	OM190	0.684	0.001
Nitrospirota	Nitrospiria	Nitrospirales	Nitrospiraceae	Nitrospira	0.682	0.001
Bacteroidota	Bacteroidia	Chitinophagales	Chitinophagaceae.__		0.682	0.001
Acidobacteriota	Vicinamibacteria	Vicinamibacterales	uncultured	uncultured	0.681	0.001
Planctomycetota	Planctomycetes	Pirellulales	Pirellulaceae.__		0.68	0.001
Proteobacteria	Alphaproteobacteria	Azospirillales	uncultured	uncultured	0.672	0.001
Proteobacteria	Alphaproteobacteria	Rhizobiales	Rhizobiales_Incertae_Sedis	Bauldia	0.667	0.001
Acidobacteriota	Acidobacteriae	Acidobacteriales	Koribacteraceae	Candidatus_Koribacter	0.665	0.001
Actinobacteriota	Acidimicrobiia	Microtrichales	Ilumatobacteraceae	CL500.29_marine_group	0.655	0.001
Acidobacteriota	Acidobacteriae	Subgroup_15	Subgroup_15	Subgroup_15	0.654	0.001
Latescibacterota	Latescibacteria	Latescibacterales	Latescibacteraceae	Latescibacteraceae	0.654	0.001
Proteobacteria	Alphaproteobacteria	Rhizobiales	Xanthobacteraceae	Bradyrhizobium	0.653	0.001
Planctomycetota	Planctomycetes	Planctomycetales	Gimesiaceae	uncultured	0.65	0.001
Acidobacteriota	Acidobacteriae	Acidobacteriales	Acidobacteriaceae_.Subgroup_1.	Terracidiphilus	0.649	0.001
Actinobacteriota	Actinobacteria	Kineosporiales	Kineosporiaceae	Angustibacter	0.641	0.001
FCPU426	FCPU426	FCPU426	FCPU426	FCPU426	0.639	0.001
Armatimonadota	Chthonomonadetes	Chthonomonadales	Chthonomonadales	Chthonomonadales	0.638	0.001
Proteobacteria	Gammaproteobacteria	Steroidobacterales	Woeseiaceae	JTB255_marine_benthic_group	0.638	0.001
Proteobacteria	Alphaproteobacteria	Elsterales	Elsteraceae	uncultured	0.634	0.001
Planctomycetota	Phycisphaerae	Pla1_lineage	Pla1_lineage	Pla1_lineage	0.63	0.001
Desulfobacterota	Desulfuromonadia	Geobacterales	Geobacteraceae	Citrifermentans	0.629	0.001
Chloroflexi	Ktedonobacteria	Ktedonobacterales	Ktedonobacteraceae.__		0.625	0.001
Proteobacteria	Gammaproteobacteria	EC3	EC3	EC3	0.615	0.001
Bacteroidota	Bacteroidia	Chitinophagales	Chitinophagaceae	Dinghuibacter	0.614	0.001
Actinobacteriota	Actinobacteria	Frankiales	uncultured	uncultured	0.603	0.001
Verrucomicrobiota	Verrucomicrobiae	Chthoniobacterales	Chthoniobacteraceae	LD29	0.602	0.001
Dependentiae	Babeliae	Babeliales.__.__			0.601	0.001
Myxococcota	Polyangia	Polyangiales	Polyangiaceae	Aetherobacter	0.587	0.001
Proteobacteria	Alphaproteobacteria	Rhizobiales	Xanthobacteraceae	Xanthobacteraceae	0.584	0.001
Firmicutes	Clostridia	Peptostreptococcales.Tissierellales	Peptostreptococcaceae	Paraclostridium	0.57	0.001
Chloroflexi	Ktedonobacteria	Ktedonobacterales	Ktedonobacteraceae	FCPS473	0.564	0.001
Proteobacteria	Gammaproteobacteria	Xanthomonadales	Xanthomonadaceae	uncultured	0.556	0.001
Chloroflexi	AD3	AD3	AD3	AD3	0.55	0.001
Proteobacteria	Gammaproteobacteria	Burkholderiales	Sutterellaceae	AAP99	0.544	0.001
Firmicutes	Symbiobacteriia	Symbiobacteriales	Symbiobacteraceae	uncultured	0.539	0.001
Acidobacteriota	AT.s3.28	AT.s3.28	AT.s3.28	AT.s3.28	0.536	0.001
Firmicutes	Clostridia	Clostridiales	Clostridiaceae	Clostridium_sensu_stricto_13	0.512	0.001
Chloroflexi	Ktedonobacteria	Ktedonobacterales	Ktedonobacteraceae	HSB_OF53.F07	0.5	0.001
Verrucomicrobiota	Verrucomicrobiae	Pedosphaerales	Pedosphaeraceae	SH3.11	0.461	0.001
Desulfobacterota	Desulfuromonadia	Geobacterales	Geobacteraceae	Geobacter	0.447	0.001
Proteobacteria	Alphaproteobacteria	Rhodospirillales	Magnetospirillaceae	Telmatospirillum	0.447	0.001
Group: Hays	Total indicator ASVs = 76
Phylum	Class	Order	Family	Genus	stat	pvalue
Proteobacteria	Alphaproteobacteria	Rhizobiales	Rhizobiaceae	Phyllobacterium	0.894	0.001
Proteobacteria	Gammaproteobacteria	Xanthomonadales	Xanthomonadaceae	Pseudoxanthomonas	0.891	0.001
Verrucomicrobiota	Verrucomicrobiae	Verrucomicrobiales	Rubritaleaceae	Luteolibacter	0.855	0.001
Actinobacteriota	Actinobacteria	Pseudonocardiales	Pseudonocardiaceae	Amycolatopsis	0.841	0.001
Actinobacteriota	Actinobacteria	Micrococcales	Promicromonosporaceae	Promicromonospora	0.834	0.001
Proteobacteria	Gammaproteobacteria	Oceanospirillales	Pseudohongiellaceae	BIyi10	0.829	0.001
Actinobacteriota	Rubrobacteria	Rubrobacterales	Rubrobacteriaceae	Rubrobacter	0.818	0.001
Cyanobacteria	Cyanobacteriia	Chloroplast	Chloroplast	Chloroplast	0.809	0.001
Patescibacteria	Saccharimonadia	Saccharimonadales	Saccharimonadaceae	TM7a	0.796	0.001
Bacteroidota	Bacteroidia	Chitinophagales	Chitinophagaceae	Chitinophaga	0.786	0.001
Myxococcota	Polyangia	Polyangiales	BIrii41	BIrii41	0.771	0.001
Proteobacteria	Gammaproteobacteria	Xanthomonadales	Xanthomonadaceae	Stenotrophomonas	0.768	0.001
Proteobacteria	Gammaproteobacteria	Burkholderiales	Comamonadaceae	Variovorax	0.763	0.001
Verrucomicrobiota	Verrucomicrobiae	Verrucomicrobiales	Verrucomicrobiaceae	Roseimicrobium	0.76	0.001
Proteobacteria	Gammaproteobacteria	Steroidobacterales	Steroidobacteraceae	Steroidobacter	0.76	0.001
Bacteroidota	Bacteroidia	Cytophagales	Microscillaceae	uncultured	0.755	0.001
Chloroflexi	Chloroflexia	Thermomicrobiales	JG30.KF.CM45	JG30.KF.CM45	0.754	0.001
Proteobacteria	Alphaproteobacteria	Rhizobiales	Rhizobiaceae	Mesorhizobium	0.75	0.001
Proteobacteria	Alphaproteobacteria	Rickettsiales	Mitochondria	Mitochondria	0.75	0.001
Proteobacteria	Gammaproteobacteria	Xanthomonadales	Xanthomonadaceae	Luteimonas	0.739	0.001
Proteobacteria	Gammaproteobacteria	Enterobacterales	Erwiniaceae	Pantoea	0.728	0.001
Verrucomicrobiota	Verrucomicrobiae	Opitutales	Opitutaceae	Opitutus	0.727	0.001
Actinobacteriota	Actinobacteria	Propionibacteriales	Nocardioidaceae	Nocardioides	0.726	0.001
Bacteroidota	Bacteroidia	Cytophagales	Microscillaceae	Chryseolinea	0.723	0.001
Bacteroidota	Bacteroidia	Chitinophagales	Chitinophagaceae	Terrimonas	0.723	0.001
Actinobacteriota	Acidimicrobiia	Microtrichales	uncultured	uncultured	0.718	0.001
Bacteroidota	Bacteroidia	Cytophagales	Microscillaceae	Ohtaekwangia	0.717	0.001
Actinobacteriota	Actinobacteria	Pseudonocardiales	Pseudonocardiaceae	Actinophytocola	0.715	0.001
Actinobacteriota	Actinobacteria	Pseudonocardiales	Pseudonocardiaceae	Pseudonocardia	0.713	0.001
Proteobacteria	Alphaproteobacteria	Rhizobiales	Rhodomicrobiaceae	Rhodomicrobium	0.709	0.001
Actinobacteriota	Actinobacteria	Micromonosporales	Micromonosporaceae.__		0.708	0.001
Actinobacteriota	Actinobacteria	Micrococcales	Microbacteriaceae.__		0.706	0.001
Actinobacteriota	Actinobacteria	Micrococcales	Cellulomonadaceae	Cellulomonas	0.701	0.001
Acidobacteriota	Blastocatellia	Blastocatellales	Blastocatellaceae.__		0.698	0.001
Proteobacteria	Alphaproteobacteria	Rhizobiales	Rhizobiaceae	Allorhizobium.Neorhizobium.Pararhizobium.Rhizobium	0.696	0.001
Proteobacteria	Alphaproteobacteria	Tistrellales	Geminicoccaceae	uncultured	0.692	0.001
Proteobacteria	Gammaproteobacteria	CCD24	CCD24	CCD24	0.691	0.001
Actinobacteriota	Actinobacteria	Micromonosporales	Micromonosporaceae	Virgisporangium	0.691	0.001
Proteobacteria	Alphaproteobacteria	Rhizobiales	Rhizobiaceae.__		0.687	0.001
Actinobacteriota	Actinobacteria	Propionibacteriales	Nocardioidaceae	Aeromicrobium	0.684	0.001
Actinobacteriota	Actinobacteria	Propionibacteriales	Nocardioidaceae	Kribbella	0.681	0.001
Bacteroidota	Bacteroidia	Chitinophagales	Chitinophagaceae	Ferruginibacter	0.678	0.001
Actinobacteriota	Thermoleophilia	Solirubrobacterales	Solirubrobacteraceae	Solirubrobacter	0.676	0.001
Actinobacteriota	Acidimicrobiia	Microtrichales	Iamiaceae	Iamia	0.672	0.001
Actinobacteriota	Thermoleophilia	Solirubrobacterales	Solirubrobacteraceae.__		0.669	0.001
Acidobacteriota	Blastocatellia	Blastocatellales	Blastocatellaceae	uncultured	0.668	0.001
Actinobacteriota	Actinobacteria	0319.7L14	0319.7L14	0319.7L14	0.666	0.001
Actinobacteriota	Actinobacteria	Catenulisporales	Catenulisporaceae	Catenulispora	0.658	0.001
Planctomycetota	Planctomycetes	Isosphaerales	Isosphaeraceae	Paludisphaera	0.656	0.001
Bacteroidota	Bacteroidia	Chitinophagales	Chitinophagaceae	Filimonas	0.651	0.001
Proteobacteria	Alphaproteobacteria	Acetobacterales	Acetobacteraceae	Roseomonas	0.645	0.001
Proteobacteria	Alphaproteobacteria	Rhizobiales	Devosiaceae	uncultured	0.642	0.001
Proteobacteria	Gammaproteobacteria	Xanthomonadales	Xanthomonadaceae	Lysobacter	0.64	0.001
Bacteroidota	Bacteroidia	Sphingobacteriales	KD3.93	KD3.93	0.636	0.001
Proteobacteria	Alphaproteobacteria	Rhizobiales	Beijerinckiaceae	Bosea	0.633	0.001
Bacteroidota	Bacteroidia	Chitinophagales	Chitinophagaceae	Flavitalea	0.628	0.001
Proteobacteria	Gammaproteobacteria	Burkholderiales	Burkholderiaceae.__		0.62	0.001
Proteobacteria	Alphaproteobacteria	Tistrellales	Geminicoccaceae.__		0.609	0.001
Actinobacteriota	Actinobacteria	Frankiales	Geodermatophilaceae	Blastococcus	0.601	0.001
Patescibacteria	uncultured	uncultured	uncultured	uncultured	0.6	0.001
Proteobacteria	Alphaproteobacteria	Rhizobiales	Xanthobacteraceae	Rhodopseudomonas	0.6	0.001
Actinobacteriota	Actinobacteria	Streptosporangiales	Streptosporangiaceae	Herbidospora	0.597	0.001
Proteobacteria	Gammaproteobacteria	Enterobacterales	Yersiniaceae.__		0.595	0.001
Actinobacteriota	Actinobacteria	Micrococcales	Microbacteriaceae	Agromyces	0.584	0.001
Verrucomicrobiota	Verrucomicrobiae	Verrucomicrobiales	Verrucomicrobiaceae	Prosthecobacter	0.582	0.001
Verrucomicrobiota	Verrucomicrobiae	Opitutales	Opitutaceae	Alterococcus	0.577	0.001
Actinobacteriota	Actinobacteria	Micrococcales	Promicromonosporaceae	Isoptericola	0.568	0.001
Actinobacteriota	Actinobacteria	Micrococcales	Microbacteriaceae	Galbitalea	0.553	0.001
Verrucomicrobiota	Verrucomicrobiae	Chthoniobacterales	01D2Z36	01D2Z36	0.55	0.001
Actinobacteriota	Actinobacteria	Propionibacteriales	Propionibacteriaceae.__		0.537	0.001
Proteobacteria	Gammaproteobacteria	Burkholderiales	Alcaligenaceae	Achromobacter	0.528	0.001
Proteobacteria	Alphaproteobacteria	Rhizobiales	Xanthobacteraceae	Pseudorhodoplanes	0.525	0.001
Actinobacteriota	Actinobacteria	Micromonosporales	Micromonosporaceae	Phytohabitans	0.507	0.001
Proteobacteria	Gammaproteobacteria	Xanthomonadales	Xanthomonadaceae	Xylella	0.478	0.001
Chloroflexi	Anaerolineae	SBR1031	A4b	OLB13	0.447	0.001
Myxococcota	Polyangia	Nannocystales	Nannocystaceae	uncultured	0.447	0.001
Group: MHK	Total indicator ASVs = 19
Phylum	Class	Order	Family	Genus	stat	pvalue
Proteobacteria	Gammaproteobacteria	Pseudomonadales	Pseudomonadaceae	Pseudomonas	0.85	0.001
Proteobacteria	Gammaproteobacteria	Burkholderiales	Oxalobacteraceae	Massilia	0.795	0.001
Proteobacteria	Alphaproteobacteria	Rhizobiales	D05.2	D05.2	0.778	0.001
Proteobacteria	Alphaproteobacteria	Rhizobiales	Rhizobiales_Incertae_Sedis	Nordella	0.759	0.001
Acidobacteriota	Blastocatellia	Blastocatellales	Blastocatellaceae	Aridibacter	0.755	0.001
Proteobacteria	Alphaproteobacteria	Rhizobiales	uncultured	uncultured	0.739	0.001
Proteobacteria	Alphaproteobacteria	Rhizobiales	Beijerinckiaceae	1174.901.12	0.73	0.001
Proteobacteria	Alphaproteobacteria	Rhodospirillales	uncultured	uncultured	0.718	0.001
Acidobacteriota	Blastocatellia	Pyrinomonadales	Pyrinomonadaceae	RB41	0.718	0.001
Proteobacteria	Alphaproteobacteria	Rhizobiales	Beijerinckiaceae	Psychroglaciecola	0.702	0.001
Proteobacteria	Alphaproteobacteria	Dongiales	Dongiaceae	Dongia	0.695	0.001
Proteobacteria	Alphaproteobacteria	Sphingomonadales	Sphingomonadaceae	Sphingomonas	0.677	0.001
Myxococcota	Myxococcia	Myxococcales	Myxococcaceae.__		0.672	0.001
Actinobacteriota	Actinobacteria	Streptosporangiales	Streptosporangiaceae	Streptosporangium	0.664	0.001
Chloroflexi	Ktedonobacteria	Ktedonobacterales	Ktedonobacteraceae	1959.1	0.659	0.001
Actinobacteriota	Actinobacteria	Pseudonocardiales	Pseudonocardiaceae	Crossiella	0.655	0.001
Chloroflexi	Chloroflexia	Chloroflexales	Herpetosiphonaceae	Herpetosiphon	0.566	0.001
Proteobacteria	Gammaproteobacteria	Burkholderiales	Rhodocyclaceae.__		0.527	0.001
Actinobacteriota	Actinobacteria	Streptosporangiales	Thermomonosporaceae.__		0.488	0.001
