## Supplementary Table S9 for "Home-field advantage affects the local adaptive interaction between *Andropogon gerardii* ecotypes and rhizobiome"

### Sheet: Oligotypes
Sample/Oligos	Pseudomonas-AA	Pseudomonas-TG	Pseudomonas-GG	Pseudomonas-GA	Pseudomonas-AG	Pseudomonas-AT	Rhizobium-AGGCG	Rhizobium-TGATG	Rhizobium-TGGCG	Rhizobium-ATATT	Rhizobium-ATATC	Rhizobium-AAGCG
16S-H-D-CDB-R1	12	10	5	98	4	0	100	4	30	0	42	0
16S-H-D-CDB-R10	0	2	62	25	2	0	64	5	11	1	8	0
16S-H-D-CDB-R2	20	30	413	4	8	5	164	13	10	2	3	0
16S-H-D-CDB-R3	3	39	8	44	1	11	107	10	110	22	20	0
16S-H-D-CDB-R4	214	386	44	431	27	41	212	113	42	2	5	0
16S-H-D-CDB-R5	9	4	58	111	1	0	140	19	28	3	8	0
16S-H-D-CDB-R6	374	228	690	1279	23	11	29	18	1	0	4	0
16S-H-D-CDB-R7	3	2	29	8	3	0	14	3	10	15	3	0
16S-H-D-CDB-R8	2	3	662	9	1	0	386	3	3	0	60	0
16S-H-D-CDB-R9	0	0	0	23	0	0	50	1	7	8	24	0
16S-H-D-REL-R1	151	1	4	7	5	0	12	19	2	2	6	0
16S-H-D-REL-R10	30	3	28	31	78	0	57	0	0	2	5	0
16S-H-D-REL-R2	0	0	8	5	2	0	101	37	27	237	32	0
16S-H-D-REL-R3	0	1	2	7	1	4	50	2	12	7	3	0
16S-H-D-REL-R4	1	6	1	6	3	5	73	7	2	3	22	0
16S-H-D-REL-R5	6	0	2	25	1	0	8	6	4	1	22	0
16S-H-D-REL-R6	29	4	2	109	3	1	97	37	3	2	0	0
16S-H-D-REL-R8	0	6	2	15	1	1	38	5	1	3	12	0
16S-H-D-REL-R9	0	3	5	10	0	0	71	0	2	3	11	0
16S-H-D-SAL-R1	10	1055	41	750	35	139	73	34	40	0	22	0
16S-H-D-SAL-R10	16	14	283	224	2	0	159	40	66	145	0	0
16S-H-D-SAL-R2	0	9	2	1	44	0	30	0	1	0	19	0
16S-H-D-SAL-R4	4	33	4	16	7	2	126	3	5	0	28	0
16S-H-D-SAL-R5	7	38	14	5	9	0	25	1	5	1	17	0
16S-H-D-SAL-R6	1	18	0	4	2	6	55	4	16	3	11	0
16S-H-D-SAL-R8	1	4	15	4	4	0	163	1	11	0	56	0
16S-H-D-SAL-R9	8	1	2	23	1	0	79	6	16	53	11	0
16S-H-D-WEB-R1	12	10	15	11	2	1	98	1	2	3	6	0
16S-H-D-WEB-R10	1	3	0	4	0	0	87	0	8	2	12	0
16S-H-D-WEB-R2	0	3	36	301	13	0	56	6	16	0	6	0
16S-H-D-WEB-R3	6	34	9	232	8	23	27	81	73	383	18	0
16S-H-D-WEB-R4	14	17	9	116	120	23	105	19	144	24	14	0
16S-H-D-WEB-R5	4	1	9	12	5	0	51	10	3	1	23	0
16S-H-D-WEB-R6	88	4266	1023	576	84	179	67	57	47	0	2	1
16S-H-D-WEB-R7	9	54	241	49	13	5	155	75	59	8	8	3
16S-H-D-WEB-R8	0	7	7	49	5	0	130	47	182	8	25	0
16S-H-D-WEB-R9	1	0	1	7	0	0	52	14	140	0	18	0
16S-H-M-CAR-R10	7	2	1	11	0	0	105	13	21	0	10	0
16S-H-M-CAR-R2	6	0	20	38	4	0	81	6	68	21	16	0
16S-H-M-CAR-R4	79	543	82	20	61	3	61	0	2	3	12	0
16S-H-M-CAR-R5	2987	236	450	21	130	0	82	31	7	0	17	0
16S-H-M-CAR-R6	22	25	1618	20	8	0	49	1	3	10	4	0
16S-H-M-CAR-R7	1	0	24	48	2	1	157	115	121	112	0	2
16S-H-M-CAR-R8	1	2	2	19	0	0	33	0	5	10	7	0
16S-H-M-CAR-R9	51	607	1	169	23	8	92	55	130	23	17	0
16S-H-M-KON-R1	358	17	91	14	22	0	60	0	4	12	2	0
16S-H-M-KON-R10	7	17	1	68	11	0	52	0	27	29	20	0
16S-H-M-KON-R2	38	8	295	237	40	4	74	21	3	4	20	1
16S-H-M-KON-R3	2	9	5	309	1	0	46	30	49	4	16	0
16S-H-M-KON-R4	0	1	2	4	0	0	89	11	8	4	21	0
16S-H-M-KON-R5	477	2	121	299	440	1	148	5	37	22	25	0
16S-H-M-KON-R6	335	2	58	2399	185	0	163	14	30	15	8	0
16S-H-M-KON-R7	10	0	0	0	19	0	43	1	2	10	18	0
16S-H-M-KON-R8	1	3	2	10	0	0	32	42	64	2	14	0
16S-H-M-KON-R9	11	47	43	68	612	31	32	16	11	5	33	0
16S-H-M-TAL-R1	8	20	209	457	5	4	74	13	26	17	5	0
16S-H-M-TAL-R10	1	0	1	0	5	0	79	29	1	0	6	0
16S-H-M-TAL-R2	1	3	1	0	13	0	35	3	0	5	2	0
16S-H-M-TAL-R3	30	23	1	547	24	0	116	47	3	0	32	0
16S-H-M-TAL-R4	66	277	15	40	1076	150	202	14	55	10	24	0
16S-H-M-TAL-R5	9	15	31	795	80	0	47	4	1	3	1	0
16S-H-M-TAL-R6	101	342	183	114	165	50	108	5	8	0	11	0
16S-H-M-TAL-R8	2	1	0	17	5	0	93	2	5	1	16	0
16S-H-M-TAL-R9	8	2	9	35	5	0	77	0	0	0	15	0
16S-H-M-TOW-R1	314	3	8	0	19	0	247	2	5	0	14	0
16S-H-M-TOW-R10	0	6	0	0	3	0	54	2	0	0	25	0
16S-H-M-TOW-R2	5	5	0	123	3	0	94	3	12	31	9	0
16S-H-M-TOW-R3	2	16	1	3	3	0	319	0	3	0	46	2
16S-H-M-TOW-R5	1303	137	548	9	783	0	56	21	1	7	7	0
16S-H-M-TOW-R6	542	3401	66	235	161	0	38	13	22	26	6	0
16S-H-M-TOW-R7	1	1	0	4	0	0	84	5	3	0	25	0
16S-H-M-TOW-R8	3	0	0	4	0	0	19	0	5	4	21	0
16S-H-M-TOW-R9	0	3	5	15	0	0	58	5	0	6	14	0
16S-H-W-12MI-R1	3	1	5	1	1	0	158	0	2	0	30	0
16S-H-W-12MI-R10	0	9	3	18	8	0	121	22	96	36	23	0
16S-H-W-12MI-R2	10	8	0	133	64	0	8	13	38	39	6	0
16S-H-W-12MI-R4	638	297	11	1009	9	271	62	21	247	28	10	0
16S-H-W-12MI-R5	57	61	653	930	239	0	15	35	55	6	2	0
16S-H-W-12MI-R6	303	817	2064	1615	178	247	41	98	33	49	0	0
16S-H-W-12MI-R8	6	8	649	107	0	101	212	46	166	14	13	0
16S-H-W-12MI-R9	1	30	66	121	2	1	199	31	76	6	11	0
16S-H-W-DES-R1	125	181	55	207	36	11	254	8	44	0	30	0
16S-H-W-DES-R10	0	0	0	3	1	0	78	0	0	0	0	0
16S-H-W-DES-R2	0	230	7	370	58	0	141	2	9	17	9	0
16S-H-W-DES-R4	334	522	1238	1168	29	2410	113	163	37	1	5	0
16S-H-W-DES-R5	222	290	102	115	213	287	166	4	4	0	11	0
16S-H-W-DES-R6	9	4	0	37	0	0	100	7	3	0	28	0
16S-H-W-DES-R7	7	7	3	30	2	0	150	3	10	2	28	0
16S-H-W-DES-R8	2	152	1	13	0	1	305	57	88	6	12	0
16S-H-W-DES-R9	58	227	19	628	1003	216	231	42	6	12	17	2
16S-H-W-FUL-R1	16	1	3	14	2	0	74	5	20	7	18	0
16S-H-W-FUL-R10	0	2	0	3	2	0	143	2	2	1	5	0
16S-H-W-FUL-R2	12	6	3	65	0	1	56	2	2	15	0	0
16S-H-W-FUL-R3	147	303	22	848	206	14	135	5	48	78	12	0
16S-H-W-FUL-R4	39	18	21	224	3	6	316	37	115	8	66	0
16S-H-W-FUL-R5	356	822	1065	392	547	153	108	9	17	19	8	0
16S-H-W-FUL-R6	211	3325	94	130	42	155	50	9	34	18	6	0
16S-H-W-FUL-R7	0	16	10	13	1	0	44	17	23	3	3	0
16S-H-W-FUL-R8	24	2	1	14	6	3	172	0	6	0	9	0
16S-H-W-WAL-R1	84	1	1	30	0	1	197	2	5	0	2	0
16S-H-W-WAL-R10	0	0	0	1	0	0	268	3	20	61	13	0
16S-H-W-WAL-R2	89	101	13	262	28	0	187	2	11	0	15	0
16S-H-W-WAL-R3	51	71	31	285	2	428	107	29	95	62	22	0
16S-H-W-WAL-R4	0	0	0	3	0	0	41	1	7	1	5	0
16S-H-W-WAL-R5	16	46	131	12	42	0	3	0	1	0	0	0
16S-H-W-WAL-R6	727	583	5	14	105	0	28	3	2	6	6	0
16S-H-W-WAL-R7	3	1	12	4	1	1	231	21	6	2	24	0
16S-H-W-WAL-R8	4	1	35	20	2	0	136	2	4	0	46	0
16S-H-W-WAL-R9	2	0	42	32	0	0	122	4	46	72	52	0
16S-IL-D-CDB-R1	33	19	416	307	0	0	30	18	50	12	2	0
16S-IL-D-CDB-R2	121	108	2116	1332	10	4	239	51	105	216	3	0
16S-IL-D-CDB-R3	95	5	77	793	3	2	43	8	13	55	0	0
16S-IL-D-CDB-R6	19	4	8	6	3	0	6	42	24	2	6	0
16S-IL-D-CDB-R7	663	13	19	11	97	0	69	6	20	0	9	0
16S-IL-D-REL-R1	7	7	2	8	3	0	30	67	2	3	0	0
16S-IL-D-REL-R10	397	1	4	26	0	0	56	2	5	6	7	0
16S-IL-D-REL-R4	852	12	55	98	272	1	118	36	0	5	0	3
16S-IL-D-REL-R5	208	18	101	295	5	0	84	50	5	2	1	0
16S-IL-D-REL-R7	1476	1061	151	3821	1267	0	22	8	5	6	4	0
16S-IL-D-REL-R8	102	2	16	35	17	0	77	16	11	19	0	0
16S-IL-D-SAL-R2	69	1	129	825	21	1	310	110	6	3	4	0
16S-IL-D-SAL-R4	341	84	14	24	14	0	19	19	4	9	0	0
16S-IL-D-SAL-R5	5	59	66	194	5	10	44	51	1	11	0	0
16S-IL-D-SAL-R6	63	7	21	98	4	1	145	7	3	29	1	0
16S-IL-D-WEB-R1	32	1	2	6	0	0	57	11	4	12	1	0
16S-IL-D-WEB-R2	45	5	0	60	1	4	82	4	2	2	7	0
16S-IL-D-WEB-R3	451	1406	1857	1244	17	0	15	28	39	10	2	0
16S-IL-D-WEB-R7	2121	96	2039	991	431	115	77	20	5	36	1	0
16S-IL-D-WEB-R9	163	61	150	144	23	0	130	22	2	18	3	0
16S-IL-M-CAR-R1	21	19	511	44	0	0	94	45	9	7	9	0
16S-IL-M-CAR-R2	126	405	372	157	5	6	110	24	78	17	16	1
16S-IL-M-CAR-R3	363	38	584	902	218	1	68	126	69	2	9	0
16S-IL-M-CAR-R4	3243	13	41	103	10	6	41	36	10	4	0	0
16S-IL-M-CAR-R5	10	0	3	104	5	31	19	23	0	6	0	0
16S-IL-M-CAR-R9	57	21	6	6	3	0	20	24	2	24	0	0
16S-IL-M-KON-R1	412	747	19	200	0	0	187	16	2	8	0	0
16S-IL-M-KON-R2	209	122	27	755	476	0	56	68	0	12	8	0
16S-IL-M-KON-R3	139	62	7	17	41	43	41	68	28	49	7	0
16S-IL-M-KON-R5	147	13	1	4	30	0	0	4	7	1	0	0
16S-IL-M-KON-R7	14	13	10	10	5	0	6	16	7	0	0	0
16S-IL-M-KON-R8	56	1	6	61	1	0	11	3	0	15	0	0
16S-IL-M-TAL-R3	57	298	2	4	8	0	79	61	3	10	6	0
16S-IL-M-TAL-R4	107	0	16	134	0	0	66	26	3	12	1	0
16S-IL-M-TAL-R5	1324	1132	7	871	202	25	13	10	0	1	0	0
16S-IL-M-TAL-R6	1207	220	3	165	50	0	26	43	5	0	0	0
16S-IL-M-TAL-R7	1937	238	519	130	424	1	99	27	3	0	5	0
16S-IL-M-TAL-R8	35	4	5	49	17	0	21	59	15	0	69	0
16S-IL-M-TOW-R1	963	72	27	213	143	13	74	59	8	7	15	0
16S-IL-M-TOW-R3	42	71	496	1378	10	30	5	13	1	1	1	0
16S-IL-M-TOW-R5	831	24	47	5434	721	595	257	65	2	20	0	0
16S-IL-M-TOW-R9	86	26	4	5	2	0	19	25	3	0	2	0
16S-IL-W-12MI-R1	7	0	2	2	1	0	342	77	9	3	2	0
16S-IL-W-12MI-R10	3	3	15	42	2	0	44	11	0	0	1	0
16S-IL-W-12MI-R2	75	1	111	731	25	0	40	24	2	1	0	0
16S-IL-W-12MI-R3	2	0	1	6	2	0	17	9	2	16	0	0
16S-IL-W-12MI-R4	0	0	0	6	0	0	67	57	10	25	0	0
16S-IL-W-12MI-R5	110	7	5	34	0	4	15	2	10	19	2	0
16S-IL-W-12MI-R6	20	25	39	27	10	0	32	2	0	4	0	0
16S-IL-W-12MI-R7	790	200	151	865	63	0	53	21	0	4	0	0
16S-IL-W-12MI-R8	42	1	10	4	6	0	190	45	29	23	1	0
16S-IL-W-12MI-R9	70	63	85	498	13	0	10	25	3	0	0	0
16S-IL-W-DES-R1	1	3	1	7	0	0	238	50	28	15	7	0
16S-IL-W-DES-R10	3	0	2	1	0	0	191	13	3	2	0	0
16S-IL-W-DES-R2	215	48	2	237	4	0	134	30	0	28	0	0
16S-IL-W-DES-R3	4	3	18	102	2	0	99	26	20	37	2	0
16S-IL-W-DES-R4	1	6	0	0	0	0	16	12	9	22	0	0
16S-IL-W-DES-R5	425	45	29	97	117	3	26	7	0	0	0	0
16S-IL-W-DES-R6	136	2	6	23	7	0	42	44	0	0	0	0
16S-IL-W-DES-R7	3394	3	17	170	220	0	26	75	17	7	13	0
16S-IL-W-DES-R8	248	7	9	30	5	0	21	2	0	15	0	0
16S-IL-W-DES-R9	19	3	1	4	3	0	56	34	2	42	6	0
16S-IL-W-FUL-R1	75	8	70	144	20	1	31	2	1	8	0	0
16S-IL-W-FUL-R10	62	7	20	30	9	0	157	93	55	2	12	0
16S-IL-W-FUL-R2	1683	1237	988	374	936	15	95	35	2	3	1	0
16S-IL-W-FUL-R3	10	2	0	12	2	0	78	37	113	14	10	0
16S-IL-W-FUL-R4	6	1	1	2	2	0	17	8	0	8	3	0
16S-IL-W-FUL-R5	12	3	0	1	2	0	32	50	6	4	0	0
16S-IL-W-FUL-R6	836	23	2	12	320	0	29	4	2	9	2	0
16S-IL-W-FUL-R7	798	79	421	14	39	0	21	50	5	3	9	0
16S-IL-W-FUL-R8	6	13	6	2	0	0	23	35	1	2	1	0
16S-IL-W-FUL-R9	1660	117	18	198	108	0	67	3	6	21	0	0
16S-IL-W-WAL-R1	1531	42	16	923	78	0	326	277	7	5	3	0
16S-IL-W-WAL-R10	11	4	7	60	1	0	27	122	0	0	4	0
16S-IL-W-WAL-R2	2546	45	25	1542	112	0	233	52	6	2	0	0
16S-IL-W-WAL-R3	0	0	0	3	0	0	53	186	3	1	3	0
16S-IL-W-WAL-R4	1	0	1	0	0	0	91	15	7	19	0	0
16S-IL-W-WAL-R5	2	0	1	1	1	0	5	1	0	0	0	0
16S-IL-W-WAL-R6	861	23	28	68	276	0	14	7	0	0	3	0
16S-IL-W-WAL-R7	106	78	293	2836	12	4	60	19	0	16	0	0
16S-IL-W-WAL-R8	12	2	2	3	0	0	58	12	0	50	3	0
16S-IL-W-WAL-R9	16	15	178	171	7	0	88	3	0	23	0	0
16S-MHK-D-CDB-R1	74	0	313	41	10	0	440	62	49	25	11	0
16S-MHK-D-CDB-R10	4843	1616	1036	266	1629	0	611	17	33	65	34	0
16S-MHK-D-CDB-R2	11	5	7	8	15	0	19	8	1	0	1	0
16S-MHK-D-CDB-R3	5015	76	232	79	582	153	48	54	8	0	18	0
16S-MHK-D-CDB-R4	237	191	84	41	3467	0	221	13	0	9	4	0
16S-MHK-D-CDB-R5	3458	527	1758	473	373	0	81	9	16	0	3	0
16S-MHK-D-CDB-R6	32	3	10	38	1	0	68	3	2	2	1	0
16S-MHK-D-CDB-R7	1100	864	1851	25	1	1	28	7	14	8	10	0
16S-MHK-D-CDB-R8	7874	271	1942	808	86	0	78	1	2	2	9	0
16S-MHK-D-CDB-R9	2080	3563	97	255	453	0	21	8	6	5	5	0
16S-MHK-D-REL-R10	5567	3321	663	593	13	0	47	31	9	3	10	0
16S-MHK-D-REL-R2	60	2	150	2	9	8	42	0	0	1	0	0
16S-MHK-D-REL-R3	6	0	4	7	0	0	112	0	5	1	3	0
16S-MHK-D-REL-R4	89	3	12	5	9	0	171	8	46	48	9	0
16S-MHK-D-REL-R7	1204	468	171	11	28	0	50	2	24	7	31	0
16S-MHK-D-REL-R8	1250	133	64	15	477	1	23	13	0	2	9	0
16S-MHK-D-REL-R9	1483	927	214	11	629	0	42	29	16	4	15	0
16S-MHK-D-SAL-R1	1317	617	1658	387	2	0	230	35	6	1	5	1
16S-MHK-D-SAL-R10	8558	2776	113	68	77	22	191	2	2	18	1	1
16S-MHK-D-SAL-R2	350	30	6425	3	201	0	18	4	1	0	2	0
16S-MHK-D-SAL-R3	880	37	638	349	14	0	414	107	13	7	9	0
16S-MHK-D-SAL-R4	2	1	7	6	0	0	150	7	4	4	18	0
16S-MHK-D-SAL-R5	1380	81	194	54	68	0	52	2	5	0	3	0
16S-MHK-D-SAL-R7	4887	87	1163	634	142	1	115	26	13	0	1	0
16S-MHK-D-SAL-R8	1866	2794	235	38	244	0	61	25	26	9	26	0
16S-MHK-D-SAL-R9	10175	252	1903	307	9	1	78	12	6	8	4	0
16S-MHK-D-WEB-R1	1419	29	20	3	5	0	79	11	9	8	0	0
16S-MHK-D-WEB-R10	6213	75	338	63	21	0	44	10	0	0	7	0
16S-MHK-D-WEB-R2	1498	59	5	36	162	0	48	7	0	0	1	0
16S-MHK-D-WEB-R3	37	4	30	1	2	0	56	7	0	6	6	0
16S-MHK-D-WEB-R4	1531	415	1290	3	0	0	32	1	31	17	38	0
16S-MHK-D-WEB-R8	4348	211	93	11	201	0	43	0	0	0	9	0
16S-MHK-D-WEB-R9	3141	800	47	29	333	0	160	38	0	11	3	0
16S-MHK-M-CAR-R2	127	16	10	7	122	0	147	35	7	0	18	0
16S-MHK-M-CAR-R4	669	2	176	153	143	0	39	1	0	1	16	0
16S-MHK-M-CAR-R5	115	73	1315	255	115	0	54	15	8	9	1	0
16S-MHK-M-CAR-R7	48	1	5	3	0	0	1221	191	266	1	16	0
16S-MHK-M-CAR-R8	3021	1157	98	29	1871	0	109	12	5	6	1	0
16S-MHK-M-CAR-R9	1724	128	3870	5	129	0	23	32	8	1	5	0
16S-MHK-M-KON-R1	332	77	1298	412	256	0	37	16	10	3	0	0
16S-MHK-M-KON-R10	11948	2330	228	104	291	0	174	41	15	27	11	0
16S-MHK-M-KON-R2	224	3	54	71	0	0	30	8	0	1	3	0
16S-MHK-M-KON-R4	9	0	0	7	1	0	102	2	11	10	15	0
16S-MHK-M-KON-R5	4	9	4	18	0	0	52	0	5	7	28	0
16S-MHK-M-KON-R7	1113	744	1041	14	109	0	441	95	114	9	14	0
16S-MHK-M-KON-R8	5535	706	939	69	152	0	35	32	3	2	2	0
16S-MHK-M-KON-R9	5068	688	4827	123	243	4	46	19	5	1	2	0
16S-MHK-M-TAL-R10	4229	1772	377	8	126	0	40	25	8	0	0	0
16S-MHK-M-TAL-R3	11	365	91	15	0	0	43	4	1	1	1	0
16S-MHK-M-TAL-R4	2	0	3	0	0	0	13	4	3	1	4	0
16S-MHK-M-TAL-R5	0	0	3	7	0	0	143	0	0	7	23	0
16S-MHK-M-TAL-R6	280	21	26	63	14	0	45	2	5	0	5	0
16S-MHK-M-TAL-R8	1576	839	1085	80	1	1	63	8	11	0	1	0
16S-MHK-M-TAL-R9	6603	1661	676	26	194	0	95	15	0	4	7	1
16S-MHK-M-TOW-R10	3219	5330	560	45	529	2	54	48	4	3	1	0
16S-MHK-M-TOW-R4	2	1	1	0	7	0	15	7	7	1	1	0
16S-MHK-M-TOW-R5	3	5	2	9	9	0	40	1	0	0	6	1
16S-MHK-M-TOW-R8	7224	544	416	230	6	3	93	5	8	0	8	0
16S-MHK-M-TOW-R9	5894	576	1425	5051	1597	0	62	33	1	1	0	0
16S-MHK-W-12MI-R1	632	20	355	703	4442	0	63	5	3	3	1	0
16S-MHK-W-12MI-R10	1033	444	155	1790	1	0	100	1	4	38	10	0
16S-MHK-W-12MI-R3	12	4	4	1	3	0	576	4	0	6	0	0
16S-MHK-W-12MI-R4	497	2134	544	327	69	0	179	0	19	47	19	0
16S-MHK-W-12MI-R5	1241	44	144	1068	15	0	599	2	40	35	27	0
16S-MHK-W-12MI-R6	561	65	80	59	226	0	28	2	0	3	4	0
16S-MHK-W-12MI-R7	3404	568	2881	737	3446	0	557	34	24	134	5	0
16S-MHK-W-12MI-R9	2232	7907	774	451	2726	0	72	16	0	0	4	1
16S-MHK-W-DES-R1	9	5	7	0	2	0	23	2	2	20	3	0
16S-MHK-W-DES-R10	331	143	388	6	70	1081	23	3	0	0	15	0
16S-MHK-W-DES-R2	1704	2	113	7	0	0	20	0	1	0	1	0
16S-MHK-W-DES-R3	3053	99	432	3494	89	1	174	1	2	1	86	0
16S-MHK-W-DES-R4	987	18	92	141	1	0	180	3	32	30	17	0
16S-MHK-W-DES-R7	1121	90	1671	156	56	1	21	5	27	10	6	0
16S-MHK-W-DES-R8	8	1	7	5	1	0	55	0	4	0	19	0
16S-MHK-W-DES-R9	6522	2761	2051	43	923	0	132	21	0	2	0	0
16S-MHK-W-FUL-R1	425	85	2214	47	439	6	6	10	0	0	2	0
16S-MHK-W-FUL-R10	1447	8056	456	2534	3	1	170	13	0	6	1	0
16S-MHK-W-FUL-R2	54	0	411	52	40	0	43	5	2	1	3	0
16S-MHK-W-FUL-R3	1850	1	271	115	0	18	399	36	12	20	43	0
16S-MHK-W-FUL-R4	77	26	28	2	64	0	37	0	7	5	35	0
16S-MHK-W-FUL-R6	147	6	248	28	2	0	290	26	0	1	2	0
16S-MHK-W-FUL-R7	1324	4	4788	12	8	0	47	9	2	17	1	0
16S-MHK-W-FUL-R8	1638	9046	279	22	4	0	48	5	0	2	37	0
16S-MHK-W-FUL-R9	5509	3578	1219	578	708	0	9	7	0	0	8	0
16S-MHK-W-WAL-R1	164	9	45	67	14	0	31	5	5	5	4	0
16S-MHK-W-WAL-R3	901	24	1549	42	0	0	30	6	13	4	23	0
16S-MHK-W-WAL-R4	212	162	626	43	325	0	54	0	63	87	6	0
16S-MHK-W-WAL-R5	3180	169	1500	1146	1037	0	90	17	103	22	71	0
16S-MHK-W-WAL-R8	3968	3025	157	39	436	0	9	8	1	0	3	0
16S-MHK-W-WAL-R9	4837	2163	503	637	102	0	59	11	6	57	1	0
